# Amino acid substitutomics: profiling amino acid substitutions at proteomic scale unveils biological implication and escape mechanism in cancer

**DOI:** 10.1101/2024.11.18.624056

**Authors:** Peize Zhao, Shengzhi Lai, Shuaijian Dai, Chen Zhou, Ning Li, Weichuan Yu

**Affiliations:** Individual Interdisciplinary Program, The Hong Kong University of Science and Technology, Hong Kong, China; Department of Electronic and Computer Engineering, The Hong Kong University of Science and Technology, Hong Kong, China; Division of Life Science, The Hong Kong University of Science and Technology, Hong Kong, China; Department of Biomedical Engineering, School of Basic Medical Sciences, Central South University, Hunan Province, China

**Keywords:** Cancer proteome, Biomarker, Cancer escape, Amino acid substitutomics, Amino acid substitutome

## Abstract

Amino acid (AA) substitutions play a critical role in regulating cellular activities, including complex signaling and cell cycle processes. Recent research on AA substitutions has primarily relied on genomic and transcriptomic data. The identification at the proteomic scale remains underexplored, despite evidence suggesting that DNA and RNA biosynthesis are not the sole sources of these substitutions. This gap persists due to challenges in analyzing large-scale proteomic data. In this study, we address this limitation by analyzing multiple independent datasets across five cancer types using PIPI-C, a novel mass spectrometry data analysis tool. And we propose AA substitutomics, a pipeline for characterizing AA substitutions arising after protein translation and dissecting the regulatory functions of key proteins with AA substitutions. Among our identified AA substitutions, 87% are novel findings and not recorded in genomic/transcriptomic databases, which indicates that the post-translational AA substitutions are prevalent. Our findings reveal biologically significant AA substitutions linked to cancer, such as F43S and E91D in hemoglobin subunit beta, P584T in filamin A, and A175N in fructose-bisphosphate aldolase B. Furthermore, our pipeline enables direct investigation of drug resistance and immune escape. By capturing functional protein-level alterations beyond genomic and transcriptomic profiling, it establishes a robust framework to advance cancer research.
