## Supplementary material for "Amino acid substitutomics: profiling amino acid substitutions at proteomic scale unveils biological implication and escape mechanism in cancer": Supp file 1

### Sheet: Instruction
row: the original AA before substitution
column: the result AA after substitution
value: the normalized ratio of specific AA substitution. For example, if A>C is 0.1, it means the number of A>C is 10% of the number of A>X. And the sum of each row is 1.

### Sheet: GBM
AA1	A	C	D	E	F	G	H	K	L	M	N	P	Q	R	S	T	V	W	Y
A	0	0.035139	0.0649291	0.0813814	0.0340951	0.0769728	0.0413248	0.0260545	0	0.0443875	0.0915789	0.0629017	0.0716239	0.0276592	0.11049	0.0545764	0.0487012	0.0919153	0.0362692
D	0.0722028	0.0419311	0	0	0.0327953	0.056657	0.0387474	0.0290153	0.0697112	0.204598	0.0840219	0.0713084	0.057051	0.0233081	0.0543997	0.064185	0.0466161	0.0219026	0.0315495
E	0.054151	0.0299068	0.0597386	0	0.0599949	0.0505572	0.041982	0.0333631	0.0508322	0.236811	0.0583136	0.0474134	0.0691825	0.0203629	0.051376	0.0424383	0.040157	0.0268568	0.026563
F	0.0551987	0.053285	0.0633029	0.129585	0	0.0596086	0.0576616	0.0312687	0.0695933	0.0627205	0.0526526	0.0534847	0.0553817	0.0368102	0.0523198	0.0561472	0.0785629	0.032417	0
G	0.0674048	0.0379073	0.0930285	0.0974658	0.0462889	0	0.0450351	0.0235389	0.0638831	0.0475708	0.0905352	0.0634183	0.045993	0.0323853	0.058981	0.0577413	0.0450351	0.0368367	0.0469509
H	0.0597364	0.0435276	0.0800864	0.0684196	0.0380282	0.0576212	0	0.0313711	0.0641671	0.0460213	0.07501	0.0736296	0.0590462	0.0476466	0.0566638	0.0525449	0.0585118	0.0264505	0.0615176
L	0.0516421	0.0362549	0.0547167	0.0520554	0.027918	0.0617578	0.0444988	0.173792	0	0.0447032	0.0549257	0.0834289	0.0476664	0.0474481	0.0526081	0.0489808	0.0645444	0.0219034	0.0311552
M	0.0472047	0.0338488	0.0826603	0.0646508	0.151527	0.0667376	0.040485	0.0276508	0.0848098	0	0.0834742	0.0539035	0.0500219	0.0446796	0.0463282	0	0.0587867	0.0210146	0.0422171
N	0.0636871	0.0558783	0	0	0.0454611	0.0615589	0.0543421	0.0341638	0.0731762	0.225673	0	0.0856736	0	0.0221145	0.0818812	0.0632551	0.0489655	0.0475253	0.0366441
P	0.0521626	0.0366652	0.0690679	0	0.0215536	0.0532523	0.0302618	0.0237813	0.0854911	0.0231544	0.12449	0	0.0323641	0.0266937	0.0471479	0.0825691	0.253252	0.0192584	0.0188341
Q	0.0605307	0.0414195	0.0744191	0	0.0673302	0.0676051	0.0640751	0.0303232	0.0662597	0.111716	0.0488556	0.0604728	0	0.0236249	0.0678076	0.0690518	0.0600966	0.0532537	0.0331588
R	0.0563998	0.0274695	0.223182	0.0495399	0.0384407	0.0927546	0.0478908	0.0479059	0.054329	0.0365507	0.0430867	0.0456168	0.0437569	0	0.0469571	0.0439602	0.0496077	0.0178988	0.0346531
S	0	0.0793336	0	0	0.0751733	0.13334	0.0650424	0.0313945	0.0825886	0	0.0904276	0.125116	0.0688752	0.0448382	0	0	0.0974769	0.055104	0.0512904
T	0.0855874	0.0736323	0.0875301	0	0.0401038	0.0925702	0.0459998	0	0.0739448	0.0344523	0.070236	0.081702	0.0438669	0.0347919	0.0948118	0	0.0775585	0.0270619	0.0361505
V	0.0763493	0.0458218	0.0575037	0.0364804	0.0350252	0.0518154	0.0450077	0.028818	0.0817425	0.0398079	0.0505332	0.0955308	0.0631716	0.0443056	0.0531077	0.138279	0	0.0222749	0.0344249
W	0.0761707	0.0413865	0.0677344	0.0685903	0.058259	0.0625993	0.0455435	0.0371072	0.0615601	0.0501895	0.0523291	0.0596039	0.058259	0.0330725	0.0635775	0.0565473	0.0492725	0	0.0581978
Y	0.0607544	0.0444396	0.0638225	0.0632868	0.0786033	0.0610953	0.0629946	0.0343828	0.0656732	0.0433438	0.0587089	0.0572966	0.0508194	0.0404948	0.0610709	0.0569314	0.0586115	0.0376701	0

### Sheet: HNSCC
AA1	A	C	D	E	F	G	H	K	L	M	N	P	Q	R	S	T	V	W	Y
A	0	0.0318621	0.0610101	0.0778837	0.0416582	0.074644	0.0495875	0.0286224	0	0.0415268	0.0975664	0.0685226	0.0627863	0.0359582	0.099329	0.0706159	0.053466	0.0632394	0.0417216
D	0.0735268	0.055613	0	0	0.0370243	0.0575319	0.043746	0.0375094	0.0764368	0.119693	0.0859368	0.0798319	0.0593718	0.0285103	0.0609745	0.0755459	0.0510053	0.0250256	0.0327172
E	0.0513328	0.0313406	0.0528436	0	0.0665094	0.04856	0.0435634	0.0350669	0.0458891	0.241977	0.0589324	0.0493239	0.0607233	0.022912	0.0488797	0.0493098	0.0402389	0.0283783	0.0242192
F	0.0526324	0.0496428	0.0512303	0.156666	0	0.0529588	0.0552213	0.0330482	0.0681439	0.0694495	0.0496131	0.0526991	0.0522021	0.0384784	0.0514825	0.0577361	0.077565	0.0312308	0
G	0.0713245	0.0469503	0.0746002	0.0633564	0.0494838	0	0.0471342	0.0297611	0.0696083	0.0485235	0.0684097	0.0669863	0.0424691	0.0429731	0.0758329	0.069799	0.0472023	0.0391185	0.0464668
H	0.0591014	0.04618	0.0684044	0.0671871	0.0531265	0.0567226	0	0.0368323	0.0625747	0.0457779	0.06798	0.0887303	0.0622955	0.0470287	0.0592354	0.0543662	0.063524	0.0226712	0.0382618
L	0.0475686	0.0358578	0.054069	0.0479784	0.0286821	0.0599129	0.0550851	0.123512	0	0.0492998	0.0628714	0.0997725	0.0503055	0.0529901	0.0504999	0.0546398	0.0654828	0.0223301	0.0391425
M	0.0398328	0.0248541	0.0653021	0.0552769	0.239454	0.0535337	0.0450623	0.0250828	0.08708	0	0.0926092	0.0520666	0.0397224	0.0337672	0.0409607	0	0.0522953	0.0181574	0.0349424
N	0.0706862	0.054884	0	0	0.0350091	0.0615281	0.0636614	0.0410211	0.074608	0.190589	0	0.10558	0	0.0235381	0.0807421	0.0795354	0.0505168	0.0355622	0.0325382
P	0.0486552	0.0352628	0.0555648	0	0.019982	0.0530996	0.0283137	0.0209143	0.0836968	0.021977	0.133458	0	0.0280056	0.0262199	0.0436538	0.0634146	0.301575	0.0163672	0.0198398
Q	0.0558015	0.0459824	0.0694156	0	0.0654059	0.0656648	0.0692009	0.0319262	0.0645534	0.101733	0.0511414	0.0638272	0	0.0277397	0.0750671	0.0687778	0.0581947	0.0515455	0.0340227
R	0.0602138	0.0401678	0.113246	0.0518453	0.0467939	0.0904546	0.0611769	0.0463183	0.0641623	0.0393686	0.0436967	0.058907	0.0476131	0	0.0516215	0.0608293	0.0631192	0.0199261	0.0405395
S	0	0.0829037	0	0	0.0689767	0.125218	0.0637541	0.0344592	0.0789888	0	0.0968806	0.130715	0.0652951	0.0499771	0	0	0.0956728	0.0562076	0.0509516
T	0.0960831	0.0673231	0.0856175	0	0.040094	0.0855488	0.0436741	0	0.0813751	0.0418559	0.0686727	0.0827309	0.0432742	0.0411312	0.0838243	0	0.0755706	0.0287787	0.0344457
V	0.0709427	0.0497798	0.0453074	0.0338142	0.0373884	0.0477738	0.0426495	0.0311517	0.0756795	0.0408897	0.0506278	0.0876925	0.0783283	0.0388336	0.0505047	0.160819	0	0.0229455	0.0348718
W	0.0593254	0.0506101	0.0702731	0.0597841	0.0684383	0.0629339	0.0581328	0.037216	0.0637901	0.0481025	0.0475521	0.0610685	0.0482248	0.0377664	0.0667258	0.0595089	0.0520779	0	0.0484695
Y	0.0547194	0.0393328	0.0550641	0.0561556	0.0837881	0.0568354	0.0894276	0.0374179	0.0593152	0.0455372	0.0496831	0.0594493	0.0478447	0.039802	0.0540396	0.0639015	0.065242	0.0424446	0

### Sheet: LUAD
AA1	A	C	D	E	F	G	H	K	L	M	N	P	Q	R	S	T	V	W	Y
A	0	0.0293233	0.0580334	0.0758346	0.0425437	0.0775329	0.0494077	0.0250386	0	0.0582378	0.0939563	0.066712	0.0654188	0.0312683	0.086215	0.067688	0.0576141	0.0756267	0.0395487
D	0.0682731	0.0468322	0	0	0.0424405	0.0552515	0.0352517	0.0307992	0.0604367	0.19372	0.0765062	0.0671964	0.0542922	0.0225175	0.0548872	0.0738994	0.0499895	0.0307547	0.0369517
E	0.0445646	0.0263682	0.0477879	0	0.151828	0.043181	0.0337613	0.0203141	0.044312	0.256801	0.0527258	0.0393147	0.0521147	0.0182685	0.0438855	0.0417677	0.0355332	0.0221199	0.0253518
F	0.051806	0.0485338	0.0608773	0.140301	0	0.0590201	0.0539412	0.0329876	0.0740799	0.0682809	0.0530126	0.0521345	0.0475863	0.0389761	0.0524946	0.0616354	0.0719258	0.0324064	0
G	0.0623001	0.0463725	0.0808118	0.0872146	0.050471	0	0.045171	0.0242891	0.0674191	0.0462354	0.0709689	0.0644837	0.055184	0.0345874	0.053549	0.0780685	0.0445126	0.0406171	0.0477442
H	0.0546544	0.0378496	0.0885964	0.0586358	0.0372513	0.0583108	0	0.0356409	0.0641832	0.0407969	0.0723382	0.0655498	0.057971	0.071341	0.0478364	0.053864	0.0781737	0.0234159	0.0535907
L	0.0479578	0.035691	0.0494073	0.0444192	0.0311586	0.0660189	0.0468256	0.152565	0	0.047078	0.0562654	0.0865389	0.0490515	0.0565248	0.0539974	0.0541815	0.071063	0.0216575	0.0295988
M	0.0443892	0.0278619	0.0721932	0.0512841	0.217717	0.0553182	0.0474166	0.0252111	0.0835422	0	0.0895317	0.0536886	0.0428828	0.034047	0.042173	0	0.0527036	0.0173023	0.042738
N	0.0560219	0.0541578	0	0	0.0518541	0.0607055	0.0482842	0.0347843	0.0685429	0.213419	0	0.0931979	0	0.0216127	0.0737892	0.0838951	0.0498318	0.0524989	0.0374046
P	0.0407655	0.0265878	0.0565978	0	0.0180812	0.0417309	0.0234735	0.0221372	0.101369	0.0214902	0.106627	0	0.022537	0.0287053	0.0379405	0.0701731	0.351405	0.0152167	0.0151615
Q	0.0523932	0.0396346	0.0618652	0	0.120494	0.0608284	0.0576677	0.0256883	0.0640143	0.130565	0.0431879	0.0597363	0	0.0225276	0.0584126	0.0654839	0.0537319	0.0507877	0.032981
R	0.0587266	0.034708	0.152673	0.0528635	0.0482441	0.0903302	0.0535515	0.037809	0.0593841	0.036616	0.0444415	0.0544936	0.0478611	0	0.0544564	0.067213	0.0491083	0.0186096	0.0389105
S	0	0.0662659	0	0	0.105859	0.115572	0.0591064	0.029847	0.0766269	0	0.100105	0.118625	0.0627267	0.0408092	0	0	0.089487	0.0772416	0.0577285
T	0.0893854	0.0661449	0.0879527	0	0.0486029	0.0819797	0.0458076	0	0.0805039	0.0349279	0.0767068	0.0779079	0.0475203	0.0352134	0.0895038	0	0.068057	0.028761	0.0410248
V	0.0738208	0.0466768	0.0457893	0.0335947	0.0357962	0.0490282	0.0371294	0.0305019	0.0839522	0.0398265	0.0527741	0.0972456	0.0485556	0.0407985	0.0500578	0.175953	0	0.0254342	0.0330645
W	0.0599025	0.0491023	0.0661001	0.058467	0.072366	0.0561885	0.0535454	0.0317399	0.0684697	0.0508795	0.0520643	0.0578746	0.0511301	0.033426	0.0682191	0.0619532	0.0532948	0	0.0552771
Y	0.060066	0.0495829	0.0597292	0.0539264	0.0987859	0.0586844	0.0707045	0.0350932	0.0621643	0.0444537	0.0504723	0.0543582	0.0501615	0.042528	0.0583649	0.0641418	0.0571473	0.0296358	0

### Sheet: LSCC
AA1	A	C	D	E	F	G	H	K	L	M	N	P	Q	R	S	T	V	W	Y
A	0	0.028362	0.057352	0.0766815	0.0411408	0.0808641	0.047552	0.0241227	0	0.0466274	0.0920728	0.0724859	0.0662622	0.0315588	0.0874148	0.0709289	0.0641688	0.0730529	0.0393526
D	0.077588	0.0495021	0	0	0.0405782	0.0651891	0.0397425	0.031	0.0674544	0.116577	0.079122	0.0743989	0.0601635	0.0249243	0.0635395	0.0778739	0.0544562	0.0415624	0.0363279
E	0.0556389	0.0283784	0.0553777	0	0.0947839	0.0477683	0.0367939	0.0216061	0.0463189	0.256841	0.0568046	0.0446504	0.0512486	0.0199067	0.0466111	0.0460212	0.0388697	0.0262436	0.0261369
F	0.0571501	0.0504941	0.0601083	0.123049	0	0.0574097	0.0558755	0.032202	0.0818149	0.0687154	0.0514854	0.0530983	0.0494241	0.0380476	0.0548055	0.0612019	0.072303	0.0328156	0
G	0.0641618	0.0391941	0.0742329	0.12309	0.0463773	0	0.0411437	0.0231399	0.0664526	0.0436234	0.0668304	0.0624376	0.0674579	0.0341067	0.0543343	0.071016	0.0415641	0.0372505	0.0435869
H	0.0547824	0.0354595	0.0788432	0.0607837	0.0387945	0.0570306	0	0.0346977	0.0691446	0.0394077	0.067556	0.0732693	0.0621679	0.0624559	0.0516239	0.052014	0.0807384	0.0218312	0.0593995
L	0.0504178	0.0354337	0.0509198	0.0489525	0.0341139	0.0687048	0.062151	0.102923	0	0.0491115	0.0532233	0.0894112	0.0488685	0.0557744	0.0556108	0.0602087	0.0785412	0.0229463	0.0326873
M	0.0504424	0.0311714	0.0760571	0.0538686	0.157873	0.0535999	0.0512678	0.0254707	0.103418	0	0.0997044	0.0543485	0.0443771	0.0403079	0.0466324	0	0.0593485	0.0182249	0.0338874
N	0.0561725	0.0511321	0	0	0.0447669	0.062741	0.0706625	0.0342026	0.0605258	0.175499	0	0.0943148	0	0.0205889	0.0826428	0.0849562	0.050326	0.0769996	0.034469
P	0.0436123	0.0282131	0.0534122	0	0.017752	0.0409073	0.0254682	0.020231	0.0723272	0.0217896	0.0924918	0	0.0227699	0.0280303	0.0406581	0.074258	0.386181	0.0151467	0.0167517
Q	0.0571378	0.0383798	0.0623572	0	0.0894221	0.0618732	0.0665903	0.0249821	0.0661676	0.132954	0.0482979	0.0616588	0	0.0241306	0.0581547	0.0697085	0.056758	0.0481999	0.0332278
R	0.0653728	0.0317188	0.154944	0.0525644	0.0443494	0.0909737	0.0531016	0.0406763	0.0601989	0.0365333	0.0449418	0.054555	0.0468613	0	0.0532477	0.0623751	0.0507555	0.0180455	0.0387845
S	0	0.0600689	0	0	0.0886878	0.121778	0.06281	0.0290024	0.0774295	0	0.106456	0.125987	0.0654614	0.0422513	0	0	0.0904011	0.0755858	0.0540807
T	0.0952927	0.0595338	0.0831346	0	0.0458027	0.0812844	0.0474465	0	0.0818066	0.0369129	0.0720336	0.0789637	0.0462604	0.0376156	0.0994056	0	0.0708861	0.026231	0.0373899
V	0.0798506	0.0433105	0.0453885	0.0335998	0.0367144	0.0484113	0.0389712	0.0297376	0.0922356	0.0418977	0.0500443	0.0968455	0.0519341	0.0404024	0.0484617	0.166513	0	0.0228983	0.0327834
W	0.0559808	0.0488383	0.0670314	0.0619104	0.0694841	0.0572476	0.0567894	0.0359819	0.0656568	0.0554148	0.0491348	0.0553609	0.051291	0.0340952	0.0665193	0.0600776	0.055873	0	0.0533125
Y	0.0538869	0.0408729	0.0614479	0.0537384	0.100569	0.05933	0.0766391	0.0331634	0.0603691	0.0421001	0.0511257	0.0548666	0.0462962	0.0396754	0.0607056	0.0600228	0.0588253	0.0463655	0

### Sheet: ccRCC
AA1	A	C	D	E	F	G	H	K	L	M	N	P	Q	R	S	T	V	W	Y
A	0	0.0309913	0.0518359	0.0814856	0.0485218	0.0705347	0.0459843	0.0356435	0	0.0570774	0.07527	0.0608941	0.0670924	0.0333105	0.0932512	0.0615528	0.0485322	0.0927347	0.0452875
D	0.063845	0.0547562	0	0	0.041303	0.0535899	0.0343832	0.0400773	0.0637633	0.176396	0.0800245	0.0756379	0.0535787	0.0256249	0.0575233	0.0727222	0.0449653	0.0265015	0.0353081
E	0.041134	0.0272025	0.0407037	0	0.12683	0.0417118	0.0352349	0.0349157	0.0388814	0.280099	0.0493644	0.0380249	0.0545282	0.0206064	0.0413784	0.0426633	0.0334106	0.0283782	0.0249317
F	0.0502445	0.0475881	0.0561743	0.162999	0	0.0541847	0.05344	0.0353062	0.0621151	0.065733	0.048205	0.0466767	0.0478493	0.0435645	0.0483217	0.0559298	0.0933478	0.0283206	0
G	0.0611059	0.0428621	0.084804	0.0932088	0.0495962	0	0.0435663	0.030499	0.0639744	0.0583403	0.0743069	0.0601652	0.0438542	0.0375724	0.0603657	0.0675265	0.0432733	0.0392894	0.0456894
H	0.0545174	0.0418707	0.0771994	0.0631484	0.0380175	0.0564016	0	0.0368248	0.0698175	0.0420048	0.0712431	0.0881029	0.0583565	0.0602831	0.0530071	0.0498172	0.0670299	0.0236842	0.0486739
L	0.0450359	0.0365024	0.0473654	0.0444612	0.0284175	0.062703	0.0378991	0.174509	0	0.0477252	0.0675837	0.0914088	0.0540229	0.047998	0.0511751	0.0492668	0.0623057	0.0242719	0.0273483
M	0.0329076	0.0220052	0.0534939	0.0495998	0.317724	0.0548154	0.0351065	0.0251357	0.0555844	0	0.0788191	0.0467239	0.0411833	0.0354369	0.0351011	0	0.041427	0.0218482	0.0530877
N	0.0553698	0.0649174	0	0	0.0455616	0.0549627	0.0343531	0.0427717	0.0775101	0.216974	0	0.0963611	0	0.0240672	0.0721528	0.0753553	0.0471846	0.0516788	0.0407797
P	0.0421012	0.0290059	0.0603339	0	0.0174531	0.0542132	0.0221882	0.0302537	0.126191	0.0203179	0.118668	0	0.0247886	0.0335537	0.039746	0.0628791	0.284004	0.0187395	0.0155635
Q	0.0516371	0.0396391	0.0606687	0	0.096249	0.0673212	0.0587031	0.0353097	0.0571051	0.131007	0.0383321	0.0568447	0	0.0252161	0.0667034	0.0600305	0.0567426	0.0637575	0.0347328
R	0.059476	0.0408554	0.134036	0.0565679	0.0513551	0.0895529	0.0551632	0.031958	0.0576408	0.0402166	0.04448	0.0558232	0.0461846	0	0.0590702	0.0641665	0.0532468	0.0180066	0.0422
S	0	0.0755277	0	0	0.101781	0.108685	0.0598707	0.0343395	0.0752114	0	0.0864471	0.120285	0.0619886	0.0531252	0	0	0.0885856	0.0761466	0.0580073
T	0.0785199	0.0861285	0.0863335	0	0.0543219	0.0788827	0.0446837	0	0.0737298	0.0406981	0.0696126	0.0791088	0.0427803	0.0424122	0.0760065	0	0.0745395	0.0295666	0.0426751
V	0.065159	0.0476998	0.0410559	0.0321408	0.0345959	0.0440242	0.0355148	0.0328344	0.0689837	0.0536501	0.058158	0.0823893	0.0461151	0.0504877	0.0499225	0.195966	0	0.0251398	0.0361632
W	0.0611902	0.0480621	0.0613318	0.0531394	0.0708391	0.0631524	0.0484262	0.0384133	0.0584999	0.0606036	0.0533822	0.0665507	0.0466057	0.0345699	0.0585403	0.0665305	0.0598956	0	0.050267
Y	0.0628212	0.0445879	0.0604723	0.0565408	0.0805298	0.0599642	0.068277	0.0392903	0.0602057	0.046587	0.0511016	0.0601141	0.0488026	0.0452626	0.0567073	0.0641789	0.0677106	0.026846	0
