## Supplementary material for "Amino acid substitutomics: profiling amino acid substitutions at proteomic scale unveils biological implication and escape mechanism in cancer": Supp file 3

Protein ID	Protein len	Number of identified Aasubs	Number of recorded AAsubs	Identified Aasubs	Recorded Aasubs
P02768	609	124	7	['Ala473Ser', 'Gln194Met', 'Asp320Met', 'Val486Arg', 'Ala150Met', 'Asp325Met', 'Gln194Asp', 'Val522Pro', 'Leu351Lys', 'Gly272Glu', 'Arg141Val', 'Phe401Glu', 'Asn415Met', 'Arg122Ser', 'Asp293Val', 'Glu474Met', 'Ala200Ser', 'Leu477Lys', 'Asp518Met', 'Asn291Gly', 'Glu143Met', 'Glu251Asp', 'Pro390His', 'Met147Ala', 'Arg138Asp', 'Ala570Gln', 'Asp587Tyr', 'Ala315Glu', 'Asp328Met', 'Pro323Val', 'Val448A…	['Met147Xle', 'Ala150Ser', 'Glu251Asp', 'Arg281Ser', 'Ala386Gly', 'Asp587Tyr', 'Glu400Gln']
P68871	147	104	23	['Leu49Gly', 'Pro37Thr', 'Gly47Asp', 'Leu111Pro', 'Glu44Met', 'Glu91Met', 'Asn109Gly', 'Val12Pro', 'Ala54Trp', 'Ala71Trp', 'Asn58Trp', 'Asp95Met', 'Leu79Pro', 'Gly17Asp', 'Gly30Ala', 'Phe86Glu', 'Val55Pro', 'Val110Pro', 'Gly57Gln', 'Ala71Ser', 'Ser45Phe', 'Thr5Asn', 'Leu89Lys', 'Glu23Thr', 'Val127Asn', 'Ala116Gln', 'Glu91Asp', 'Asn58Ser', 'Leu49Cys', 'Gly17Gln', 'Val55Thr', 'Thr51Ser', 'Val127Glu…	['Thr5Asn', 'Asp95Asn', 'Asn81Ser', 'Glu91Asp', 'Pro37Thr', 'Asn58Ser', 'Gly47Glu', 'Phe43Ser', 'Val55Xle', 'Leu111Pro', 'Thr51Ser', 'Val127Glu', 'Val24Gly', 'Glu23Ala', 'Gly17Asp', 'Pro52Ala', 'Asp74Asn', 'Leu49Arg', 'Asp53Val', 'Arg41Gly', 'Val24Xle', 'His118Asn', 'Val114Met']
P69905	142	99	19	['Val56Pro', 'Leu87Trp', 'Pro78Gly', 'Leu67Pro', 'Ser134Pro', 'His73Glu', 'Leu67Gly', 'Leu35Tyr', 'Ala54Trp', 'Met77Phe', 'Glu31Gln', 'Val56Arg', 'Val56Xle', 'Ala131Ser', 'Leu67Trp', 'Asn79Met', 'Asp65Met', 'Leu92Met', 'Asn86Met', 'His90Xle', 'Ala80Ser', 'Asn79Phe', 'Pro96His', 'Met77Asn', 'Pro78Cys', 'Met77Gly', 'Arg93Val', 'Leu49Tyr', 'Leu30Ala', 'Asp86Gly', 'Asn69Trp', 'Met77Asp', 'His90Pro', …	['Leu67Pro', 'Leu81Arg', 'His46Tyr', 'Pro78Xle', 'Asp86Gly', 'Pro78Arg', 'His90Pro', 'Leu92Pro', 'Val71Gly', 'Glu31Gln', 'Val56Xle', 'Ala72Glu', 'Pro78His', 'His51Asp', 'His90Arg', 'Ser82Phe', 'His90Xle', 'Val133Gly', 'Leu49Pro']
P14136	432	42	6	['Phe384Glu', 'Ala71Gln', 'Gly37His', 'Met245Tyr', 'Leu353Pro', 'Leu144Lys', 'Leu25Lys', 'Leu224Pro', 'Asn160Phe', 'Asp157Asn', 'Asn249Phe', 'Gly33Ser', 'Arg239Ala', 'Met245Phe', 'Leu359Lys', 'Leu54Lys', 'Leu292Lys', 'Ala246Cys', 'Leu346Lys', 'Tyr172Met', 'Val22Arg', 'Ala246Glu', 'Leu101Lys', 'Leu346Arg', 'Glu158Met', 'Met250Asp', 'Asn249Met', 'Val226Xle', 'Leu264Lys', 'Asn375Ser', 'Asn249Trp', '…	['Asp295Asn', 'Ala246Glu', 'Val15Xle', 'Val226Xle', 'Leu224Pro', 'Asp157Asn']
P02533	472	29	2	['Val264Thr', 'Leu341Lys', 'Thr45Asp', 'Phe8Ser', 'Ser429Gln', 'Glu316Met', 'Met351Phe', 'Asn340Met', 'Gln263Met', 'Asn258Lys', 'Gln120Asp', 'Ser241Asn', 'Met338Ser', 'Ala371Ser', 'Asp161Cys', 'Glu342Ser', 'Met14Xle', 'Leu235Lys', 'Asn258Xle', 'Thr308Ser', 'Glu304Asp', 'Glu342Thr', 'Asn340Ala', 'Leu323Lys', 'Thr319Ser', 'Gly327Asp', 'Val317Thr', 'Asn121Met', 'Asn340Ser']	['Met14Xle', 'Phe8Ser']
P08670	466	28	1	['Glu286Ser', 'Val323Pro', 'Leu393Lys', 'Thr32Asp', 'Asn177Met', 'Asp119Gln', 'Glu251Phe', 'Asn116Gly', 'Arg381Gln', 'Glu151Gln', 'Asn427Ser', 'Phe96Glu', 'Leu298Lys', 'Gln285Ser', 'Leu428Lys', 'Glu156Trp', 'Leu227Lys', 'Leu326Lys', 'Gln314Xle', 'Leu284Lys', 'Glu251Met', 'Ala392Ser', 'Met347Phe', 'Leu107Lys', 'Leu149Lys', 'Leu178Lys', 'Asn350Met', 'Asp360Met']	['Glu151Gln']
P21333	2647	26	2	['Val1485Ala', 'Leu359Asn', 'Pro584Thr', 'Gln2385Ser', 'Ile1804Ser', 'Glu798Met', 'Ala2544Trp', 'His326Val', 'Ser2339Gly', 'Ala2296Ser', 'Val2309Xle', 'Thr2381Ser', 'Leu1304Lys', 'Val1392Xle', 'Val1480Pro', 'Ile1804Asp', 'Val122Ala', 'Thr1827Pro', 'Ala366Ser', 'His1543Tyr', 'Leu1493Lys', 'Glu1995Gly', 'Val1936Arg', 'Ala780Gly', 'Gly776Thr', 'Ala2544Ser']	['Val1392Xle', 'Ala2544Ser']
P0DOX5	449	24	0	['Gln388Ser', 'Arg23Gly', 'Pro389Asp', 'Leu311Arg', 'Leu308Arg', 'Asn386Phe', 'Val310Thr', 'Asn278Trp', 'Asn386Met', 'Met430Phe', 'Glu359Gln', 'Asn423Met', 'Asn278Met', 'Leu360Pro', 'Leu311Val', 'Leu368Met', 'Glu390Met', 'Leu400Pro', 'Pro376Thr', 'Gly387Val', 'Leu253Lys', 'Leu360Met', 'Leu311Met', 'Tyr409Gln']	[]
P60709	375	23	0	['Gln41Asn', 'Glu226Trp', 'Gly301Asn', 'Glu226Met', 'Val35Thr', 'Ala220Gln', 'Met269Asn', 'Leu221Lys', 'Val152Pro', 'Leu185Lys', 'Ala228Gln', 'Ala295Trp', 'Gly46Asn', 'Pro164Val', 'Ala97Gly', 'Gly74Gln', 'His173Pro', 'Gln59Asn', 'Met82Asn', 'Pro172Gly', 'Ala228Glu', 'Met82Pro', 'Gly268Asn']	[]
Q04695	432	17	1	['Leu395Glu', 'Arg41Phe', 'Leu318Lys', 'Val233Ala', 'Ala271Asn', 'Glu272Xle', 'Asn210Ser', 'Met307Phe', 'Glu361Ser', 'Gln362Ala', 'Tyr69Trp', 'Phe73Glu', 'Leu105Lys', 'Asn227Xle', 'Leu388Arg', 'Gln89Asn', 'Glu313Met']	['Leu388Arg']
P04406	335	16	2	['Val101Arg', 'Pro222Ser', 'Ala110Gly', 'Glu278Met', 'Ala299Trp', 'Val119Thr', 'Val281Thr', 'Val178Gly', 'Leu174Lys', 'Gln204Met', 'Glu86Met', 'Gly100Asp', 'Gly173Glu', 'Val308Ala', 'Glu106Trp', 'Gln280Met']	['Pro222Ser', 'Ala110Gly']
Q15149	4684	16	3	['Val3484Ala', 'Ala2836Ser', 'Phe758Ser', 'Arg1824Cys', 'Asp3477Xle', 'Phe330Xle', 'Glu907Asp', 'Arg2525Val', 'Ala1572Val', 'Glu1567His', 'Gln4606Thr', 'Phe3920His', 'Gln902Ala', 'Gly4286Asn', 'Glu1958Thr', 'Val928Gly']	['Val3484Ala', 'Ala2836Ser', 'Ala1572Val']
P01009	418	15	1	['Met375Ser', 'Asn338Met', 'Leu287Arg', 'Leu127Lys', 'Glu228Asp', 'Gln190Cys', 'Leu88Lys', 'Asp173Met', 'Leu342Lys', 'Ala371Asn', 'Leu287Lys', 'Glu400Asp', 'Pro381Xle', 'Asp131Met', 'Asp294Xle']	['Glu400Asp']
P01023	1474	15	1	['Asn483Met', 'Glu223Gln', 'Glu1311Trp', 'Glu647Met', 'Leu675Val', 'Glu992Pro', 'Ile1000Glu', 'Leu703Lys', 'Glu1457Met', 'Ile1007Glu', 'Pro218Val', 'Leu1343Lys', 'Met673Val', 'Gln637Met', 'Glu288Thr']	['Met673Val']
P02787	698	15	0	['Val86Thr', 'Ala289Arg', 'Ala365Ser', 'Leu522Lys', 'Asp185Ser', 'Ala407Ser', 'Leu158Lys', 'Pro93Val', 'Ala218Asn', 'Glu404Met', 'Gly474Asp', 'Asp406Met', 'Leu262Lys', 'Leu620Tyr', 'Asn402Met']	[]
P05062	364	15	5	['Ala175Asn', 'Asn232Met', 'Leu16Lys', 'Pro231Xle', 'Ala332Gln', 'Gln180Met', 'Glu190Phe', 'Glu190Met', 'Leu183Pro', 'Asp198Pro', 'Asn335Trp', 'Pro193Thr', 'Val184Thr', 'Ser176Asn', 'Ala239Ser']	['Pro231Xle', 'Leu183Pro', 'Pro193Thr', 'Ser176Asn', 'Ala239Ser']
Q01082	2364	14	1	['Ala485Asn', 'Val482Gly', 'Glu2063Gln', 'Leu634Met', 'Ile212Val', 'Pro1539Trp', 'Ser2358Gly', 'Glu1546Asp', 'Met1301Val', 'Ala1483Gly', 'Met206Xle', 'Val482Ser', 'Arg99Xle', 'Ser1484Xle']	['Glu2063Gln']
P50440	423	13	0	['Pro323Val', 'Met218Asn', 'Arg369Glu', 'Leu75Lys', 'Phe91Glu', 'Glu367Gly', 'Phe253Glu', 'Ala219Met', 'Glu94Arg', 'Leu358Lys', 'Glu221Met', 'Glu84Thr', 'Ala219Ser']	[]
P00915	261	12	1	['Glu107Ser', 'Thr109Gln', 'Leu45Arg', 'Leu162Lys', 'Pro251Xle', 'Leu132Lys', 'Val147Xle', 'Asp237Met', 'Gly141Glu', 'Thr249Ala', 'Met149Phe', 'Ala117Trp']	['Thr249Ala']
P02751	2477	12	2	['Ala464Ser', 'Arg1784Thr', 'Leu1873Lys', 'Met331Phe', 'Asn2123Met', 'Glu536Ser', 'Leu2274Val', 'Leu384Pro', 'Arg550Gln', 'Tyr2259Phe', 'Val2261Xle', 'Glu271Thr']	['Val2261Xle', 'Arg550Gln']
P04259	564	12	5	['Val523Xle', 'Asn404Ser', 'Thr552Ser', 'Asn453Ser', 'Thr552Asp', 'Gln346Asn', 'Leu330Lys', 'Val493Xle', 'Leu249Phe', 'Asn453Met', 'Val454Thr', 'Leu521Lys']	['Val523Xle', 'Thr552Ser', 'Asn404Ser', 'Val493Xle', 'Leu249Phe']
P13646	458	12	2	['Thr107Ser', 'Tyr238Phe', 'Ala312Asn', 'Thr298Gln', 'Thr107Asp', 'Ala312Gln', 'Glu120Asp', 'Leu23Lys', 'Arg114Asp', 'Arg355Xle', 'Met239Xle', 'Gln109Cys']	['Glu120Asp', 'Arg355Xle']
P06733	434	11	0	['Pro264Xle', 'Gln305Ser', 'Asn191Thr', 'Gly185Asn', 'Phe25His', 'Asp136Gln', 'Glu187Phe', 'Asn52Gly', 'Gly302Ala', 'Ala204Gln', 'Pro172Gln']	[]
P68104	462	11	2	['Pro274Val', 'Glu168Asp', 'Ala281Ser', 'Pro350Val', 'Gln164Pro', 'Pro406Val', 'Ser107Cys', 'Pro359Asp', 'Asn207Met', 'Leu272Lys', 'Ser163Gly']	['Ala281Ser', 'Gln164Pro']
Q13813	2472	11	0	['Tyr644Phe', 'Leu639Ser', 'Ala1518Val', 'Glu510Thr', 'Arg1756Phe', 'Glu2190Ala', 'Gly1515His', 'Phe2356Val', 'Arg2342Cys', 'Gln1539Gly', 'Asp1134Val']	[]
P01859	326	10	5	['Met237Xle', 'Glu151Met', 'Ser233Cys', 'Val161Met', 'Leu277Lys', 'Asn155Met', 'Arg234Gln', 'Glu235Asp', 'Pro150Val', 'Met237Val']	['Met237Xle', 'Ser233Cys', 'Val161Met', 'Arg234Gln', 'Glu235Asp']
P02042	147	10	3	['Phe123Trp', 'Arg117His', 'Val12Gly', 'Ala11Tyr', 'Asn118Cys', 'Met56Pro', 'Leu49Arg', 'Val114Ala', 'His93Pro', 'Leu49Lys']	['Val114Ala', 'Arg117His', 'Val12Gly']
P0DOX2	455	10	0	['Ala91Gly', 'Glu88Gly', 'Glu88Asp', 'Val92Xle', 'Tyr59His', 'Tyr394Phe', 'Glu411Asp', 'Ala96Thr', 'Tyr59Phe', 'Thr110Xle']	[]
P0DOX7	214	10	0	['Ala193Gln', 'Ser168Asn', 'Met4Xle', 'Asn158Met', 'Val15Ala', 'Thr10Ser', 'Leu201Pro', 'Asp25Xle', 'Leu154Lys', 'Asp151Met']	[]
P30084	290	10	0	['Ala146Cys', 'Val215Arg', 'Leu145Gln', 'Leu106Lys', 'Ala146Thr', 'Ala60Trp', 'Met250Phe', 'Leu145Lys', 'Leu218Lys', 'Asn105Met']	[]
P35579	1960	9	1	['Gly575Val', 'Ala370Lys', 'Ile570Thr', 'Leu692Met', 'Leu976Lys', 'Glu1468Phe', 'Glu516His', 'Met1594Xle', 'His198Glu']	['Met1594Xle']
P13640	62	9	2	['Met1Cys', 'Ala8Glu', 'Thr28Phe', 'Ser6Trp', 'Pro3Arg', 'Ala51Ser', 'Asp2Cys', 'Ser33Phe', 'Asn4Ser']	['Pro3Arg', 'Asn4Ser']
P01619	116	8	8	['Thr93Xle', 'Thr93Ala', 'Gly29Val', 'Thr90Ser', 'Thr95Asn', 'Ser97Asn', 'Gly85Ala', 'Thr77Ala']	['Thr93Xle', 'Thr93Ala', 'Gly29Val', 'Thr90Ser', 'Thr95Asn', 'Ser97Asn', 'Gly85Ala', 'Thr77Ala']
P48681	1621	8	1	['Gln1547Met', 'Val1553Thr', 'Leu736Lys', 'Ala796Trp', 'Val130Ala', 'Leu579Lys', 'Leu262Lys', 'Leu1124Lys']	['Val130Ala']
P02679	453	8	0	['Leu276Lys', 'Ala367Trp', 'Ala367Asn', 'Leu370Pro', 'Ser227Pro', 'Glu209Met', 'Gly335Asn', 'Asn334Met']	[]
P26038	577	8	0	['Arg503Phe', 'Pro241Thr', 'Leu16Lys', 'Arg295Asp', 'Met421Xle', 'Leu198Lys', 'Ala426Gly', 'Leu365Lys']	[]
P19013	534	8	0	['Gly112Asn', 'Arg222Val', 'Gln145Cys', 'Ala47Asp', 'Ala120Ser', 'Glu125Met', 'Arg49Ala', 'Leu418Pro']	[]
Q02252	535	8	0	['Asp227Met', 'Ala230Trp', 'Val399Thr', 'Pro531Ala', 'Leu320Lys', 'Leu225Arg', 'Leu154Lys', 'Pro531Gly']	[]
P0DOY2	106	7	0	['Ser94Gly', 'Val89Pro', 'Tyr85Ala', 'Tyr85Phe', 'Leu19Pro', 'Tyr71Phe', 'Gln20Asn']	[]
P01024	1663	6	0	['Val620Asn', 'Arg1427Phe', 'Leu444Lys', 'Glu621Gln', 'Gly590Thr', 'Leu851Ser']	[]
P02790	462	6	0	['Gly334Asn', 'Pro397Thr', 'Glu410Thr', 'Leu143Lys', 'Leu425Pro', 'Asp438Met']	[]
P27797	417	6	0	['Glu197Phe', 'Asp258Met', 'Leu28Lys', 'Glu380Xle', 'Asp125Met', 'Asn129Met']	[]
Q71U36	451	6	0	['Leu70Lys', 'Thr334Ala', 'Leu286Lys', 'His406Xle', 'Trp407Val', 'Phe404Asp']	[]
Q9Y490	2541	6	0	['Gly998His', 'Gln2344Phe', 'Gly997Val', 'Ala1499Val', 'Ala2357His', 'Phe280Asp']	[]
P02671	866	5	1	['Ala604Ser', 'Pro289Thr', 'Leu134Glu', 'Phe583Met', 'Arg678Val']	['Pro289Thr']
P07195	334	5	0	['Thr148Ser', 'Val136Xle', 'Gly42Met', 'Gln31Ala', 'Tyr146His']	[]
P08758	320	5	0	['Leu137Lys', 'Asp140Met', 'Ala258Gln', 'Glu138Met', 'Glu132Met']	[]
P11021	654	5	0	['Met263Glu', 'Leu605Lys', 'Ala179Ser', 'His167Asn', 'Leu623Lys']	[]
P35580	1976	5	0	['Gly1385Ala', 'Glu1392Met', 'Glu1308Xle', 'Ala526Asn', 'Val531Xle']	[]
P14625	803	5	0	['Pro292Xle', 'Asp499Ser', 'Leu259Lys', 'Glu574Met', 'Glu260Asp']	[]
Q15063	836	5	1	['Glu442Met', 'Leu525Arg', 'Ala631Trp', 'Asp811Ala', 'Val814Xle']	['Asp811Ala']
P05787	483	5	0	['Asn379Ser', 'Leu254Lys', 'Pro433Val', 'Leu217Thr', 'Arg328Glu']	[]
P19012	456	5	3	['Val85Thr', 'His138Arg', 'Glu313Thr', 'Asp165Asn', 'Arg164Gln']	['Arg164Gln', 'His138Arg', 'Asp165Asn']
P80404	500	5	0	['Pro129Asp', 'Met124Phe', 'His303Pro', 'Leu211Gln', 'Asp95Met']	[]
Q16822	640	5	0	['Leu131Lys', 'Leu211Pro', 'Glu223Met', 'Leu311Lys', 'Phe207Glu']	[]
O43707	911	4	1	['Leu91Val', 'Glu94Lys', 'Phe573Asn', 'Leu650Lys']	['Glu94Lys']
P01825	116	4	3	['Thr87Ser', 'Val119Xle', 'Val111Xle', 'Val90Ala']	['Thr87Ser', 'Val111Xle', 'Val90Ala']
P01861	327	4	3	['Asp86Asn', 'Thr82Xle', 'Thr82Asn', 'Arg289Lys']	['Asp86Asn', 'Thr82Xle', 'Arg289Lys']
P02647	267	4	0	['Gly241Glu', 'Leu38Lys', 'Leu71Lys', 'Leu257Lys']	[]
P02675	491	4	0	['Gln146Trp', 'Asn284Thr', 'Met148Phe', 'Pro319Thr']	[]
P04083	346	4	1	['Ala35Trp', 'Thr169Xle', 'Ala35Asn', 'Gly31Asn']	['Thr169Xle']
P43490	491	4	0	['Val405Thr', 'Ala4Glu', 'Leu318Lys', 'Glu366Trp']	[]
P07197	916	4	0	['Leu161Lys', 'Ile317Ser', 'Gln287Cys', 'Val806Thr']	[]
P24821	2201	4	0	['Asp934Cys', 'Val2103Ser', 'Thr741Val', 'Glu214Met']	[]
P68371	445	4	0	['Ala365Ser', 'Ala365His', 'Ala18Thr', 'Ser364Asn']	[]
P12277	381	4	0	['Phe344Glu', 'Val353Ala', 'Arg96Xle', 'Leu349Lys']	[]
P05783	430	4	0	['Arg97Lys', 'Leu63Lys', 'Met58Phe', 'Pro22Val']	[]
P08779	473	4	1	['Met274Phe', 'Leu237Lys', 'Asn287Met', 'Met370Val']	['Met370Val']
P13647	590	4	1	['Leu561Arg', 'Arg73Ala', 'Val575Gly', 'Leu296Lys']	['Leu561Arg']
O75874	414	4	1	['Met259Xle', 'Tyr231Phe', 'Ala111Pro', 'Ala258Val']	['Ala111Pro']
P00325	375	4	0	['Pro137Val', 'Gly375Ala', 'Ala318Asn', 'Val204Thr']	[]
P63104	245	4	1	['Ala134Thr', 'Glu154Asp', 'Ala24Thr', 'Phe153Met']	['Ala134Thr']
P09467	338	4	0	['Met289Tyr', 'Ala286Thr', 'Gly37Thr', 'Leu31Arg']	[]
P24752	427	4	0	['Ala301Ser', 'Asp288Lys', 'Ala292Glu', 'Leu367Lys']	[]
P98164	4655	4	0	['Pro3510Val', 'Tyr4526Gly', 'Asp4260Asn', 'Val3702Thr']	[]
Q02218	1023	4	0	['Ser335Pro', 'Leu326Val', 'Arg356Glu', 'Leu286Met']	[]
O75083	606	3	0	['Gln60Asn', 'Ala64Gln', 'Met384Phe']	[]
P01011	423	3	0	['Ala375Gly', 'Thr376Pro', 'Leu363Lys']	[]
P01782	118	3	0	['Leu112Met', 'Leu112Thr', 'Glu108Asp']	[]
P02774	474	3	0	['Ala246Gln', 'Ala246Trp', 'Asp142Met']	[]
P02795	61	3	0	['Ser6Trp', 'Pro3Arg', 'Met1Pro']	[]
P04439	365	3	2	['Glu277Gln', 'Gln86Gly', 'Gln346Asn']	['Glu277Gln', 'Gln86Gly']
P07910	306	3	0	['Leu118Ser', 'Asp125Ser', 'Asp127Xle']	[]
P14618	531	3	0	['Leu394Lys', 'Thr60Asp', 'Val110Ala']	[]
P26599	531	3	0	['Glu105Trp', 'Pro452Val', 'Pro28Val']	[]
P46940	1657	3	1	['Val39Xle', 'Thr27Ser', 'Gln1236Tyr']	['Val39Xle']
P60660	151	3	0	['Phe144Xle', 'Leu128Lys', 'Ala143Glu']	[]
Q00610	1675	3	0	['Gln182Thr', 'Leu1527Pro', 'Asn56Met']	[]
Q01484	3957	3	0	['Val2651Thr', 'Glu1717Cys', 'Glu2656Gln']	[]
Q8WUH6	116	3	0	['Ala52Met', 'Gly61Ala', 'Gly62His']	[]
Q9BVA1	445	3	1	['Ile64Val', 'Thr166Ser', 'Val76Xle']	['Thr166Ser']
Q9Y696	253	3	0	['Met119Xle', 'Glu165Trp', 'Ala123Ser']	[]
P02769	607	3	0	['Leu575Ala', 'Leu325Ala', 'Phe332Pro']	[]
P09543	421	3	0	['Leu210Lys', 'Pro187Thr', 'Leu37Lys']	[]
P12532	417	3	0	['Val262Xle', 'Asp266Xle', 'His267Asn']	[]
P12814	892	3	1	['Tyr514Phe', 'Tyr511His', 'Glu17Trp']	['Tyr514Phe']
P15924	2871	3	0	['Ile418Ala', 'Arg1539Gln', 'Gln417Asn']	[]
P48668	564	3	2	['Ile523Val', 'Ile493Val', 'Ile523Thr']	['Ile523Val', 'Ile493Val']
Q14315	2725	3	0	['Ala1488Gly', 'Glu1492Thr', 'Val1493Thr']	[]
P68363	451	3	0	['Leu378Lys', 'Leu70Lys', 'Leu286Lys']	[]
Q6NZI2	390	3	0	['Pro24Val', 'Thr102Asp', 'Thr5Tyr']	[]
P35749	1972	3	1	['Glu1258Asp', 'Ala1618Asn', 'Gln1265His']	['Gln1265His']
P11310	421	3	0	['Ala327Thr', 'Ala157Glu', 'Leu154Lys']	[]
P11766	374	3	0	['Pro191Gly', 'Val207Ser', 'Leu208Val']	[]
P30038	563	3	0	['Ala381Trp', 'Ala381Asn', 'Phe291Val']	[]
P35558	622	3	2	['Ala464Ser', 'Val184Xle', 'Leu280Val']	['Val184Xle', 'Leu280Val']
Q03154	408	3	0	['Glu299Met', 'Glu341Trp', 'Met343Phe']	[]
Q08AH3	577	3	1	['Leu319Lys', 'Leu79Lys', 'Val510Xle']	['Val510Xle']
Q68CK6	577	3	2	['Asn467Val', 'Phe360Ser', 'Val394Xle']	['Phe360Ser', 'Val394Xle']
Q6IB77	296	3	0	['Met2Gly', 'Glu62Met', 'Glu62Phe']	[]
Q96I99	432	3	0	['Leu167Pro', 'Phe245Glu', 'Leu157Lys']	[]
Q9H0W9	315	3	0	['Glu222Met', 'Phe152Met', 'Leu228Lys']	[]
Q9UJW2	476	3	1	['Ser158Pro', 'Thr316Cys', 'Glu73Met']	['Ser158Pro']
A0A075B6P5	120	2	1	['Gly93Asp', 'Thr97Ser']	['Gly93Asp']
A0A075B6S5	117	2	2	['Tyr54Phe', 'Gln60His']	['Tyr54Phe', 'Gln60His']
A0A0B4J1V0	119	2	2	['Thr78Ala', 'Thr99Ala']	['Thr78Ala', 'Thr99Ala']
A0A0C4DH31	117	2	2	['Ser96Asn', 'Val112Xle']	['Ser96Asn', 'Val112Xle']
A0A0J9YX35	117	2	2	['Val112Xle', 'Glu108Asp']	['Val112Xle', 'Glu108Asp']
P01042	644	2	1	['Leu278Lys', 'Pro359Thr']	['Pro359Thr']
P01764	117	2	1	['Glu108Asp', 'Ala111Gly']	['Glu108Asp']
P02545	664	2	0	['Ser107Gly', 'Leu141Val']	[]
P02686	304	2	0	['Phe107Gly', 'Gln255Met']	[]
P04075	364	2	0	['Val184Thr', 'Tyr5Val']	[]
P04179	222	2	0	['Asn43Met', 'His51Gly']	[]
P06312	121	2	2	['Val49Xle', 'Tyr51His']	['Val49Xle', 'Tyr51His']
P06744	558	2	0	['Asp188Gln', 'Ala193Gly']	[]
P07108	87	2	0	['Leu48Lys', 'Gly46Asn']	[]
P07196	543	2	0	['Leu258Phe', 'Leu111Lys']	[]
P07355	339	2	0	['Ala90Trp', 'Leu13Lys']	[]
Q16555	572	2	0	['Arg16Thr', 'Ala275Arg']	[]
P13639	858	2	0	['Pro824Val', 'Pro821Val']	[]
P22314	1058	2	0	['Gly84Pro', 'Val85Gly']	[]
P22626	353	2	0	['Glu34Asp', 'Glu134Gln']	[]
P34932	840	2	0	['Ile382Ala', 'Phe387Asp']	[]
P46821	2468	2	0	['Leu1281Ala', 'Ser2329Gln']	[]
P55072	806	2	0	['Pro227Val', 'Leu396Lys']	[]
P55795	449	2	0	['Ala346Ser', 'Glu65Asp']	[]
P69891	147	2	0	['Thr113Ser', 'Leu117His']	[]
P80748	117	2	2	['Ser94Asn', 'Ser94Gly']	['Ser94Asn', 'Ser94Gly']
Q12906	894	2	0	['Tyr579Ser', 'Val284Arg']	[]
Q14103	355	2	0	['Gln43Met', 'Glu35Met']	[]
Q14195	570	2	0	['Pro352Thr', 'Leu231Thr']	[]
Q14204	4646	2	0	['Asn2102His', 'Asp685Thr']	[]
Q562R1	376	2	0	['His276Lys', 'Met306Pro']	[]
P05141	298	2	0	['Val162Xle', 'Arg155His']	[]
P31946	246	2	0	['Ala26Ser', 'Asn209Ser']	[]
Q05193	864	2	0	['Glu641Met', 'Thr693Val']	[]
Q92686	78	2	1	['Pro12Arg', 'Ser10Phe']	['Pro12Arg']
P49327	2511	2	0	['Val1111Gly', 'Arg1711His']	[]
Q9Z2K1	469	2	1	['Asp86Ser', 'Val57Ala']	['Val57Ala']
P02535	570	2	0	['Val370Xle', 'Leu383Glu']	[]
Q08188	693	2	0	['Leu543Lys', 'Leu474Lys']	[]
P02070	145	2	0	['Val111Xle', 'Leu113Lys']	[]
P10809	573	2	0	['Glu328Met', 'Glu543Phe']	[]
P14314	528	2	0	['Glu33Thr', 'Ser34Val']	[]
P62736	377	2	1	['Ser157Phe', 'Tyr93His']	['Ser157Phe']
Q12805	493	2	0	['Leu451Val', 'Val452His']	[]
Q14651	629	2	0	['Leu339Ala', 'Asp343Ala']	[]
P08133	673	2	0	['Asp585Gly', 'Val597Gly']	[]
P08727	400	2	0	['Thr83Ser', 'Arg253Asn']	[]
P42704	1394	2	0	['Gly241Val', 'Ala243Val']	[]
Q04828	323	2	1	['Arg170His', 'Pro119Val']	['Arg170His']
Q05707	1796	2	0	['Glu193Thr', 'Trp50Thr']	[]
Q14764	893	2	0	['Leu449Val', 'Ala450Glu']	[]
Q922U2	580	2	0	['Arg45Thr', 'Tyr57Phe']	[]
O43681	348	2	0	['Glu324Gln', 'Val325Pro']	[]
P04733	61	2	1	['Ser6Trp', 'Gly17Ser']	['Gly17Ser']
P05091	517	2	0	['Tyr149Phe', 'Pro239Val']	[]
P05165	728	2	0	['Leu156Pro', 'Ala106Ser']	[]
P07148	127	2	0	['Glu72Trp', 'Leu24Lys']	[]
P13010	732	2	0	['Ser460Xle', 'Ala464Gly']	[]
P28331	727	2	0	['Glu660Met', 'Pro129Val']	[]
P38117	255	2	1	['Thr154Met', 'Asp143Tyr']	['Thr154Met']
Q7Z4W1	244	2	0	['Leu93Lys', 'Met186Phe']	[]
A0A075B6S6	120	1	1	['Gly91Ala']	['Gly91Ala']
A0A0A0MRZ8	115	1	1	['Tyr69Phe']	['Tyr69Phe']
A0A0C4DH38	117	1	1	['Ala116Val']	['Ala116Val']
O14979	420	1	0	['Gly135Val']	[]
O15540	132	1	0	['Glu70Met']	[]
O60664	434	1	1	['Val275Ala']	['Val275Ala']
O60812	293	1	1	['Gly114Asp']	['Gly114Asp']
P00441	154	1	1	['Leu118Val']	['Leu118Val']
P00450	1065	1	0	['Asn624Met']	[]
P00558	417	1	0	['Leu223Asn']	[]
P01780	117	1	1	['Tyr99Phe']	['Tyr99Phe']
P01876	353	1	1	['Glu176Asp']	['Glu176Asp']
P02008	142	1	0	['Ala80Asp']	[]
P02511	175	1	0	['Leu94Lys']	[]
P02749	345	1	0	['Pro103Val']	[]
P02750	347	1	1	['Pro133Ser']	['Pro133Ser']
P02763	201	1	0	['Leu156Lys']	[]
P02766	147	1	0	['Leu75Lys']	[]
P02788	710	1	1	['Glu579Asp']	['Glu579Asp']
P04003	597	1	0	['Asn301Cys']	[]
P06396	782	1	0	['Leu314Lys']	[]
P06454	111	1	0	['Ala91Gln']	[]
P06748	294	1	0	['Ser10Trp']	[]
P07900	732	1	0	['Met575Glu']	[]
P09382	135	1	0	['Thr58Val']	[]
P09874	1014	1	0	['Leu264Glu']	[]
P0C0L4	1744	1	0	['Gln1013Trp']	[]
P00918	260	1	0	['Thr125Pro']	[]
P04196	525	1	1	['Asn493Xle']	['Asn493Xle']
P10321	366	1	1	['Arg155Ser']	['Arg155Ser']
P10909	449	1	0	['Leu327Lys']	[]
P12235	298	1	0	['Thr241Cys']	[]
P14543	1247	1	1	['Val246Xle']	['Val246Xle']
P15311	586	1	0	['Pro56Ser']	[]
P15531	152	1	0	['His69Asn']	[]
P15814	213	1	1	['Arg187Lys']	['Arg187Lys']
P23528	166	1	0	['Ala87Glu']	[]
P28838	519	1	0	['Leu301Lys']	[]
P29966	332	1	0	['Glu241Met']	[]
P31943	449	1	0	['Gly234Ala']	[]
P32119	198	1	0	['Pro178Asp']	[]
P35241	583	1	0	['Glu104Asp']	[]
P37802	199	1	0	['Leu143Lys']	[]
P47755	286	1	0	['Leu262Ala']	[]
P49321	788	1	0	['Glu740Met']	[]
P51991	378	1	0	['Thr179Ser']	[]
P60880	206	1	0	['Asp193Thr']	[]
P61978	463	1	0	['Gly238Asp']	[]
P61981	247	1	0	['Arg12Ala']	[]
Q00839	825	1	0	['Pro51Xle']	[]
Q02952	1782	1	0	['His223Ala']	[]
Q04917	246	1	0	['Ala197Pro']	[]
Q05639	463	1	0	['Tyr162Glu']	[]
Q07955	248	1	0	['Val124Xle']	[]
Q14515	664	1	0	['Arg491Thr']	[]
Q15365	356	1	0	['Gly22Asn']	[]
Q15417	329	1	0	['Ala177Ser']	[]
Q1KMD3	747	1	0	['Gln467Thr']	[]
Q7Z434	540	1	1	['Ser409Phe']	['Ser409Phe']
Q8IUE6	130	1	0	['Val88Xle']	[]
Q8WXF7	558	1	0	['Glu340Asp']	[]
Q92777	582	1	0	['Asp138Pro']	[]
Q96B97	665	1	0	['Val213Xle']	[]
Q96DH6	328	1	0	['Ala3Glu']	[]
Q96HC4	596	1	1	['Thr381Ala']	['Thr381Ala']
Q96QV6	131	1	0	['Ala114Trp']	[]
Q9BUF5	446	1	0	['His137Pro']	[]
Q9Y2J2	1087	1	1	['Ile268Met']	['Ile268Met']
O43301	675	1	0	['Val263Thr']	[]
P05023	1023	1	0	['Val478Gly']	[]
P09471	354	1	0	['Phe61Glu']	[]
P11137	1827	1	0	['Met739Phe']	[]
P13637	1013	1	0	['Val437Thr']	[]
P15636	653	1	0	['Met45Val']	[]
P17600	705	1	0	['Pro122Thr']	[]
P17987	556	1	0	['Leu36Val']	[]
P50502	369	1	0	['Ser156Gly']	[]
P61764	594	1	0	['Gln576Thr']	[]
P63027	116	1	0	['Thr79Ser']	[]
Q13509	450	1	0	['Ala54Gly']	[]
Q9H115	298	1	0	['Leu248Lys']	[]
O95678	551	1	1	['Tyr239His']	['Tyr239His']
P04264	644	1	0	['Gly601Ala']	[]
P08123	1366	1	0	['Asn1322Val']	[]
P09914	478	1	0	['Leu81Lys']	[]
P11142	646	1	0	['Val499Thr']	[]
P12109	1028	1	0	['Leu103His']	[]
P12111	3177	1	0	['His730Pro']	[]
P21796	283	1	0	['Tyr22Xle']	[]
P31151	101	1	1	['Glu28Asp']	['Glu28Asp']
P33992	734	1	1	['Val442Xle']	['Val442Xle']
P35908	639	1	0	['Tyr264Phe']	[]
P55084	474	1	0	['Met183Phe']	[]
P57053	126	1	0	['Arg80Ser']	[]
P68133	377	1	0	['Glu169Ala']	[]
Q14240	407	1	1	['Thr219Ser']	['Thr219Ser']
Q5XKE5	535	1	1	['Leu432Val']	['Leu432Val']
Q6S8J3	1075	1	0	['Tyr866Ala']	[]
P04217	495	1	0	['Leu121Lys']	[]
P50446	553	1	0	['Arg47Glu']	[]
P51884	338	1	0	['Leu203Arg']	[]
Q16473	311	1	0	['Arg294Gln']	[]
Q969G5	261	1	1	['Arg8Pro']	['Arg8Pro']
Q9UBG3	495	1	0	['Pro150Val']	[]
P04899	355	1	0	['Ile262Tyr']	[]
P05455	408	1	0	['Glu375Met']	[]
P06576	529	1	0	['Leu428Gly']	[]
P07237	508	1	0	['Glu36Xle']	[]
P07437	444	1	0	['His37Val']	[]
P0DPH7	450	1	0	['Asp424Xle']	[]
P21810	368	1	0	['Ile272Thr']	[]
P31947	248	1	0	['Glu218Asp']	[]
P50454	418	1	0	['Asn202Met']	[]
P60174	286	1	0	['Val269Thr']	[]
P62081	194	1	0	['Pro16Val']	[]
Q8NBS9	432	1	0	['Leu187Ser']	[]
Q92945	711	1	0	['Glu119Asp']	[]
Q9NZA1	410	1	1	['Val207Xle']	['Val207Xle']
Q9UMS4	504	1	0	['Pro360Val']	[]
Q09666	5890	1	1	['Pro2964Ser']	['Pro2964Ser']
O75369	2602	1	1	['Met696Xle']	['Met696Xle']
P07737	140	1	0	['Leu123Thr']	[]
P11047	1609	1	0	['Asn871Ser']	[]
P14923	745	1	0	['Pro66Val']	[]
P15121	316	1	1	['Leu16Val']	['Leu16Val']
P30101	505	1	0	['Tyr402Phe']	[]
P30838	453	1	0	['Pro247Val']	[]
P36952	375	1	0	['Ala3Glu']	[]
Q13501	440	1	0	['Glu362Met']	[]
Q15424	915	1	0	['Glu204Met']	[]
Q92597	394	1	0	['Ala287Ser']	[]
Q9BWM7	321	1	0	['Val73Xle']	[]
Q9NS69	142	1	0	['Gly133Gln']	[]
Q9P2E9	1410	1	0	['Thr225Ala']	[]
Q9H4M9	534	1	0	['Arg184Xle']	[]
P00338	332	1	0	['Val287Pro']	[]
P09525	319	1	0	['Glu18Trp']	[]
Q01813	784	1	0	['Phe450Glu']	[]
O00217	210	1	0	['Pro169Val']	[]
O43488	359	1	0	['Tyr225Phe']	[]
O94788	518	1	0	['Val349Xle']	[]
O95954	541	1	0	['Leu420Lys']	[]
P00326	375	1	1	['Val208Ala']	['Val208Ala']
P00352	501	1	0	['Thr267Ser']	[]
P00395	513	1	0	['Pro499Val']	[]
P00966	412	1	0	['Leu160Lys']	[]
P02753	201	1	0	['Val92Arg']	[]
P04004	478	1	0	['Leu43Pro']	[]
P05026	303	1	0	['Met121Phe']	[]
P05166	539	1	0	['Pro508Val']	[]
P07602	524	1	0	['Gly234Ala']	[]
P07911	640	1	0	['Val162Thr']	[]
P08473	750	1	0	['Met461Phe']	[]
P09110	424	1	0	['Asn90Met']	[]
P09622	509	1	0	['Leu92Lys']	[]
P0CG39	1038	1	0	['His836Gly']	[]
P10153	161	1	0	['Asn131Met']	[]
P12955	493	1	0	['Glu79Met']	[]
P13804	333	1	0	['Leu88Arg']	[]
P14550	325	1	0	['Leu107Lys']	[]
P19440	569	1	0	['Asn431Met']	[]
P21399	889	1	0	['Glu314Met']	[]
P21695	349	1	0	['Leu147Lys']	[]
P21912	280	1	0	['Glu185Thr']	[]
P27144	223	1	0	['Glu154Met']	[]
P30048	256	1	1	['Leu186Arg']	['Leu186Arg']
P31040	664	1	0	['Asn487Met']	[]
P34913	555	1	0	['His239Asn']	[]
P42765	397	1	0	['Val280Pro']	[]
P45954	432	1	0	['Asp184Ser']	[]
P49419	539	1	0	['Asp256Met']	[]
P51649	535	1	0	['Thr339Ser']	[]
P54652	639	1	0	['Gly563Val']	[]
P80294	61	1	1	['Pro3Arg']	['Pro3Arg']
P80297	61	1	0	['Pro3Arg']	[]
P98160	4391	1	0	['Pro1279Val']	[]
Q01740	532	1	0	['Ala16Ser']	[]
Q13228	472	1	0	['Leu16Lys']	[]
Q14508	124	1	0	['Gly105Asn']	[]
Q15067	660	1	0	['Glu28Thr']	[]
Q16698	335	1	0	['Met123Phe']	[]
Q16762	297	1	0	['Asn210Met']	[]
Q16836	314	1	1	['Leu86Pro']	['Leu86Pro']
Q86VP6	1230	1	0	['Arg103Phe']	[]
Q86WA6	291	1	0	['Glu58Met']	[]
Q8N335	351	1	1	['Val20Xle']	['Val20Xle']
Q8NE62	594	1	0	['Leu556Lys']	[]
Q92820	318	1	0	['Leu182Lys']	[]
Q93088	406	1	0	['Met245Ser']	[]
Q96CM8	615	1	0	['Leu470Lys']	[]
Q96DC8	303	1	0	['Leu203Lys']	[]
Q96RQ3	725	1	0	['Pro652Xle']	[]
Q9BSE5	352	1	0	['Leu258Lys']	[]
Q9GZM7	467	1	0	['Val332Thr']	[]
Q9H2M3	363	1	0	['Glu84Met']	[]
Q9UI12	483	1	0	['Leu66Lys']	[]
Q9UI17	866	1	1	['Ser279Pro']	['Ser279Pro']
Q9NY65	449	0	0	[]	[]
