## Supplementary material for "Amino acid substitutomics: profiling amino acid substitutions at proteomic scale unveils biological implication and escape mechanism in cancer": Supp file 4

### Sheet: ALDOB
protein	site	DNA-mutant	mRNA-mutant	PIPI3 identified site
ALDOB	p.P231R	dna	no	yes
ALDOB	p.C290F	dna	no	no
ALDOB	p.K13T	dna	no	no
ALDOB	p.Y174C	dna	rna	no
ALDOB	p.G341R	dna	no	no
ALDOB	p.L63F	dna	no	no
ALDOB	p.G130S	dna	no	no
ALDOB	p.R259C	dna	no	no
ALDOB	p.P115S	dna	no	no
ALDOB	p.E100K	dna	no	no
ALDOB	p.D110N	dna	no	no
ALDOB	p.P6L	dna	no	no
ALDOB	p.P6A	dna	no	no
ALDOB	p.E100K	dna	no	no
ALDOB	p.R259H	dna	no	no
ALDOB	p.G127R	dna	no	no
ALDOB	p.A32T	dna	no	no
ALDOB	p.R259C	dna	no	no
ALDOB	p.K28N	dna	no	no
ALDOB	p.F94L	dna	no	no
ALDOB	p.A319T	dna	no	no
ALDOB	p.A280V	dna	rna	no
ALDOB	p.T9A	dna	no	no
ALDOB	p.F300L	dna	no	no
ALDOB	p.R4Q	dna	no	no
ALDOB	p.K230T	dna	no	no
ALDOB	p.R56C	dna	no	no
ALDOB	p.R4Q	dna	no	no
ALDOB	p.R43H	dna	no	no
ALDOB	p.T123A	dna	no	no
ALDOB	p.S301Y	dna	no	no
ALDOB	p.S73I	dna	no	no
ALDOB	p.I78N	dna	no	no
ALDOB	p.G91A	dna	no	no
ALDOB	p.A312V	dna	no	no
ALDOB	p.R4Q	dna	no	no
ALDOB	p.A308V	dna	no	no
ALDOB	p.V105M	dna	no	no
ALDOB	p.F328V	dna	no	no
ALDOB	p.A25T	dna	rna	no
ALDOB	p.F5C	dna	no	no
ALDOB	p.R4Q	dna	no	no
ALDOB	p.P295L	dna	no	no
ALDOB	p.I164T	dna	no	no
ALDOB	p.A163T	dna	rna	no
ALDOB	p.E54D	no	rna	no
ALDOB	p.Q90H	dna	rna	no
ALDOB	p.G315A	dna	rna	no
ALDOB	p.A239S	dna	no	yes
ALDOB	p.L306M	dna	no	no
ALDOB	p.R56H	dna	rna	no
ALDOB	p.S161I	dna	no	no
ALDOB	p.G195E	dna	no	no
ALDOB	p.E277K	dna	no	no
ALDOB	p.R331Q	dna	no	no
ALDOB	p.R331W	dna	no	no
ALDOB	p.S348F	dna	no	no
ALDOB	p.S17L	dna	no	no
ALDOB	p.D141Y	dna	no	no
ALDOB	p.R173C	dna	no	no
ALDOB	p.T260N	dna	no	no
ALDOB	p.R331W	dna	no	no
ALDOB	p.Y204H	dna	no	no
ALDOB	p.K13R	dna	no	no
ALDOB	p.L31M	dna	no	no
ALDOB	p.A20S	dna	no	no
ALDOB	p.I70T	dna	no	no
ALDOB	p.R57W	dna	no	no
ALDOB	p.L128H	dna	no	no
ALDOB	p.Q248K	dna	no	no
ALDOB	p.N55K	dna	no	no
ALDOB	p.Q179K	dna	no	no
ALDOB	p.V66M	dna	no	no
ALDOB	p.F64L	dna	no	no
ALDOB	p.L79R	dna	rna	no
ALDOB	p.A2T	dna	no	no
ALDOB	p.L292P	dna	rna	no
ALDOB	p.T206P	dna	no	no
ALDOB	p.S65F	dna	no	no
ALDOB	p.T245S	dna	no	no
ALDOB	p.E100K	dna	no	no
ALDOB	p.K242N	dna	no	no
ALDOB	p.S301P	dna	no	no

### Sheet: FLNA
protein	site	DNA-mutant	mRNA-mutant	PIPI3 identified site
FLNA	p.R2612W	dna	no	no
FLNA	p.A1678V	dna	no	no
FLNA	p.R828H	dna	no	no
FLNA	p.H2425Y	dna	rna	no
FLNA	p.E2396D	dna	no	no
FLNA	p.R2334H	dna	no	no
FLNA	p.R1532L	dna	no	no
FLNA	p.D532G	dna	rna	no
FLNA	p.R1633H	dna	no	no
FLNA	p.R2484H	dna	rna	no
FLNA	p.V1830M	dna	no	no
FLNA	p.G1386D	dna	no	no
FLNA	p.A1160T	dna	no	no
FLNA	p.F2450L	dna	no	no
FLNA	p.R1725C	dna	rna	no
FLNA	p.V1494M	dna	no	no
FLNA	p.R1831W	dna	no	no
FLNA	p.E2168D	dna	no	no
FLNA	p.A2047D	dna	rna	no
FLNA	p.A2047S	dna	no	no
FLNA	p.R467H	dna	no	no
FLNA	p.A1282T	dna	no	no
FLNA	p.R2073C	dna	no	no
FLNA	p.T1913A	dna	no	no
FLNA	p.S149P	dna	no	no
FLNA	p.E2258K	dna	no	no
FLNA	p.R100C	dna	no	no
FLNA	p.A1173V	dna	no	no
FLNA	p.E2635K	dna	no	no
FLNA	p.R2049H	dna	no	no
FLNA	p.T1876S	dna	no	no
FLNA	p.G295C	dna	no	no
FLNA	p.N1733S	dna	no	no
FLNA	p.M1958I	dna	no	no
FLNA	p.Q1180H	dna	no	no
FLNA	p.R2051W	dna	no	no
FLNA	p.G1315D	dna	no	no
FLNA	p.V2156I	dna	rna	no
FLNA	p.S594P	dna	rna	no
FLNA	p.L1077P	dna	rna	no
FLNA	p.R285S	dna	no	no
FLNA	p.E2059K	dna	rna	no
FLNA	p.G1864V	no	rna	no
FLNA	p.V2214M	dna	no	no
FLNA	p.R1272H	dna	no	no
FLNA	p.R2003C	dna	no	no
FLNA	p.R828C	dna	no	no
FLNA	p.R1831W	dna	no	no
FLNA	p.G2056C	dna	no	no
FLNA	p.D604N	dna	rna	no
FLNA	p.E567K	dna	no	no
FLNA	p.A1398V	dna	no	no
FLNA	p.V222I	dna	no	no
FLNA	p.S753G	dna	no	no
FLNA	p.G1489R	dna	no	no
FLNA	p.P1631S	dna	no	no
FLNA	p.R467C	dna	no	no
FLNA	p.S1199L	dna	rna	no
FLNA	p.T1685M	dna	no	no
FLNA	p.N2195D	dna	no	no
FLNA	p.P1628L	dna	no	no
FLNA	p.P2036L	dna	no	no
FLNA	p.V875M	dna	no	no
FLNA	p.P2469L	dna	no	no
FLNA	p.P2469S	dna	no	no
FLNA	p.G1213S	dna	no	no
FLNA	p.P1085S	dna	no	no
FLNA	p.P348S	dna	no	no
FLNA	p.P2328L	dna	no	no
FLNA	p.S1899F	dna	no	no
FLNA	p.I247V	dna	no	no
FLNA	p.H2239R	dna	no	no
FLNA	p.I1672V	dna	no	no
FLNA	p.A2251V	dna	rna	no
FLNA	p.A666V	dna	no	no
FLNA	p.S1961P	dna	no	no
FLNA	p.A1063T	dna	no	no
FLNA	p.P2324H	dna	no	no
FLNA	p.T839M	no	rna	no
FLNA	p.V1674L	dna	rna	no
FLNA	p.T408M	dna	no	no
FLNA	p.V2485A	dna	no	no
FLNA	p.Y635C	dna	no	no
FLNA	p.F2416Y	dna	no	no
FLNA	p.S2617P	dna	rna	no
FLNA	p.V1183M	dna	no	no
FLNA	p.V1794A	dna	rna	no
FLNA	p.S1459N	dna	no	no
FLNA	p.G1337V	dna	rna	no
FLNA	p.D1699E	dna	rna	no
FLNA	p.C717Y	dna	no	no
FLNA	p.P207L	dna	no	no
FLNA	p.R496Q	dna	rna	no
FLNA	p.V222I	dna	rna	no
FLNA	p.R527H	dna	no	no
FLNA	p.F2011L	dna	no	no
FLNA	p.V537M	dna	rna	no
FLNA	p.A15T	dna	no	no
FLNA	p.A1160T	dna	no	no
FLNA	p.V1637M	dna	no	no
FLNA	p.E417K	no	rna	no
FLNA	p.R1959C	dna	no	no
FLNA	p.R226Q	dna	no	no
FLNA	p.R1381M	dna	no	no
FLNA	p.T1129A	dna	rna	no
FLNA	p.F1345V	dna	no	no
FLNA	p.G727V	dna	rna	no
FLNA	p.P2415S	dna	no	no
FLNA	p.Y1261H	dna	no	no
FLNA	p.E2342K	dna	no	no
FLNA	p.A65T	dna	no	no
FLNA	p.E2059K	dna	no	no
FLNA	p.P181S	dna	no	no
FLNA	p.K1069N	dna	no	no
FLNA	p.R91H	dna	no	no
FLNA	p.A381T	dna	no	no
FLNA	p.A218T	dna	no	no
FLNA	p.V472A	dna	no	no
FLNA	p.Y1938C	dna	no	no
FLNA	p.G2398D	dna	no	no
FLNA	p.F961L	dna	rna	no
FLNA	p.G881S	dna	no	no
FLNA	p.R678H	dna	no	no
FLNA	p.V372A	dna	no	no
FLNA	p.R1809W	dna	no	no
FLNA	p.E371K	dna	no	no
FLNA	p.E371D	dna	no	no
FLNA	p.E819K	dna	no	no
FLNA	p.S753T	dna	no	no
FLNA	p.A2075T	dna	no	no
FLNA	p.S1245I	dna	rna	no
FLNA	p.T1307N	dna	no	no
FLNA	p.G589S	dna	no	no
FLNA	p.N829T	no	rna	no
FLNA	p.Q1484H	dna	no	no
FLNA	p.A366T	dna	rna	yes
FLNA	p.I848V	no	rna	no
FLNA	p.F1703L	no	rna	no
FLNA	p.K626R	dna	no	no
FLNA	p.Q1346H	dna	rna	no
FLNA	p.E2274D	no	rna	no
FLNA	p.S2523T	dna	no	no
FLNA	p.D1091N	dna	no	no
FLNA	p.V2322M	dna	no	no
FLNA	p.P1746T	dna	no	no
FLNA	p.M1958I	dna	no	no
FLNA	p.M1958L	dna	no	no
FLNA	p.I2115N	dna	no	no
FLNA	p.V1480M	dna	no	yes
FLNA	p.T1216M	dna	no	no
FLNA	p.G1652R	dna	no	no
FLNA	p.G2430S	dna	rna	no
FLNA	p.Q2177H	dna	no	no
FLNA	p.D1314N	dna	no	no
FLNA	p.A1160T	no	rna	no
FLNA	p.P812T	dna	no	no
FLNA	p.P1759S	dna	no	no
FLNA	p.A1545T	dna	no	no
FLNA	p.A2332T	dna	no	no
FLNA	p.R1831W	dna	no	no
FLNA	p.N1781S	dna	no	no
FLNA	p.D1709N	dna	no	no
FLNA	p.V591I	dna	rna	no
FLNA	p.E798K	dna	no	no
FLNA	p.K2184R	dna	no	no
FLNA	p.G2127D	dna	no	no
FLNA	p.A79V	dna	no	no
FLNA	p.N2109S	no	rna	no
FLNA	p.A2514V	dna	no	no
FLNA	p.H2528Q	dna	rna	no
FLNA	p.E573K	dna	no	no
FLNA	p.V590I	dna	no	no
FLNA	p.E2059K	dna	no	no
FLNA	p.R1359C	dna	rna	no
FLNA	p.T2101M	dna	no	no
FLNA	p.A2374S	dna	no	no
FLNA	p.A1398T	dna	no	no
FLNA	p.G776S	dna	rna	yes
FLNA	p.A877V	dna	no	no
FLNA	p.V985I	dna	no	no
FLNA	p.R1959C	dna	no	no
FLNA	p.V1293I	no	rna	no
FLNA	p.S2352Y	dna	no	no
FLNA	p.K169T	dna	no	no
FLNA	p.G1813C	dna	no	no
FLNA	p.R226Q	dna	no	no
FLNA	p.V1637M	dna	no	no
FLNA	p.A1550T	dna	no	no
FLNA	p.E2635K	dna	no	no
FLNA	p.I848S	dna	no	no
FLNA	p.T429M	no	rna	no
FLNA	p.I2637N	dna	no	no
FLNA	p.R443C	dna	no	no
FLNA	p.E720K	no	rna	no
FLNA	p.D1444N	dna	no	no
FLNA	p.E573K	dna	no	no
FLNA	p.V1888I	dna	rna	no
FLNA	p.P464S	dna	no	no
FLNA	p.P1053H	dna	no	no
FLNA	p.R1753L	dna	no	no
FLNA	p.Y635H	dna	rna	no
FLNA	p.P868S	dna	no	no
FLNA	p.R1725H	dna	no	no
FLNA	p.V1463L	dna	no	no
FLNA	p.V591I	dna	rna	no
FLNA	p.I1233M	dna	no	no
FLNA	p.V1499M	dna	no	no
FLNA	p.G1118V	dna	no	no
FLNA	p.R2201H	dna	no	no
FLNA	p.D1354E	dna	no	no
FLNA	p.E1113K	dna	rna	no
FLNA	p.V633M	dna	no	no
FLNA	p.R1032C	dna	rna	no
FLNA	p.D2403G	dna	no	no
FLNA	p.T1690M	dna	no	no
FLNA	p.Y1126C	dna	no	no
FLNA	p.R2288H	dna	rna	no
FLNA	p.E292G	dna	no	no
FLNA	p.S189N	dna	no	no
FLNA	p.R467H	dna	no	no
FLNA	p.R2131Q	no	rna	no
FLNA	p.G751D	dna	no	no
FLNA	p.I1973F	dna	no	no
FLNA	p.R1635C	dna	no	no
FLNA	p.V1612M	dna	no	no
FLNA	p.M258I	dna	no	no
FLNA	p.D1184H	dna	rna	no
FLNA	p.R678H	dna	no	no
FLNA	p.D830Y	dna	rna	no
FLNA	p.R1635C	dna	rna	no
FLNA	p.L111I	no	rna	no
FLNA	p.R2201C	dna	rna	no
FLNA	p.Q1268H	dna	no	no
FLNA	p.S2526I	dna	no	no
FLNA	p.V456M	dna	no	no
FLNA	p.A1191V	dna	no	no
FLNA	p.V1240M	dna	rna	no
FLNA	p.G1227R	dna	no	no
FLNA	p.V2230M	dna	no	no
FLNA	p.P181S	dna	no	no
FLNA	p.D1847G	dna	no	no
FLNA	p.E2137K	dna	rna	no
FLNA	p.S1961F	dna	no	no
FLNA	p.G1213S	dna	rna	no
FLNA	p.T2454S	dna	no	no
FLNA	p.D625N	dna	no	no
FLNA	p.V2452M	dna	no	no
FLNA	p.K1399R	dna	rna	no
FLNA	p.A644V	dna	no	no
FLNA	p.P2600L	dna	rna	no
FLNA	p.A2363V	dna	no	no
FLNA	p.V2609M	dna	rna	no
FLNA	p.V947I	dna	no	no
FLNA	p.V1240M	dna	no	no
FLNA	p.G2518C	dna	no	no
FLNA	p.P2328T	dna	rna	no
FLNA	p.T839M	no	rna	no
FLNA	p.S2372L	dna	no	no
FLNA	p.H2369Y	dna	rna	no
FLNA	p.E329K	dna	no	no
FLNA	p.D1447E	dna	no	no
FLNA	p.R1283W	dna	rna	no
FLNA	p.E878K	dna	rna	no
FLNA	p.A2491S	dna	rna	no
FLNA	p.D1571H	dna	no	no
FLNA	p.D1586G	dna	no	no
FLNA	p.I1722V	dna	no	no
FLNA	p.T608M	dna	no	no
FLNA	p.A1191V	dna	no	no
FLNA	p.A2389V	dna	rna	no
FLNA	p.V2535A	dna	no	no
FLNA	p.R91G	dna	no	no
FLNA	p.R196Q	dna	no	no
FLNA	p.R226Q	dna	rna	no
FLNA	p.V2230L	dna	no	no
FLNA	p.S1301L	dna	no	no
FLNA	p.V736M	dna	rna	no
FLNA	p.E567K	dna	no	no
FLNA	p.K2563N	dna	no	no
FLNA	p.A1191P	dna	no	no
FLNA	p.P967S	dna	rna	no
FLNA	p.Q68H	dna	no	no
FLNA	p.S2152L	dna	no	no
FLNA	p.E1909Q	dna	no	no
FLNA	p.S2131Y	dna	rna	no
FLNA	p.P1591L	dna	no	no
FLNA	p.P1017S	dna	rna	no
FLNA	p.F2512L	dna	no	no
FLNA	p.G881A	dna	no	no
FLNA	p.E2282K	dna	no	no
FLNA	p.V1830M	dna	no	no
FLNA	p.D821N	dna	no	no
FLNA	p.N1881K	dna	no	no
FLNA	p.G729D	dna	no	no
FLNA	p.E392Q	dna	no	no
FLNA	p.A2274V	dna	rna	no
FLNA	p.A1205V	dna	no	no
FLNA	p.R1272C	dna	no	no
FLNA	p.A1082V	dna	no	no
FLNA	p.Y2098S	no	rna	no
FLNA	p.V711A	dna	no	no
FLNA	p.G1623V	dna	no	no
FLNA	p.T429M	no	rna	no
FLNA	p.R655H	dna	no	no
FLNA	p.D1504N	dna	rna	no
FLNA	p.E55K	dna	no	no
FLNA	p.T857M	dna	no	no
FLNA	p.T259I	dna	no	no
FLNA	p.E878K	dna	no	no
FLNA	p.P1416L	dna	no	no
FLNA	p.D2634N	dna	no	no
FLNA	p.P389T	dna	no	no
FLNA	p.S1190G	dna	no	no
FLNA	p.G2460D	dna	no	no
FLNA	p.R664L	dna	rna	no
FLNA	p.F503L	dna	rna	no
FLNA	p.G1023V	dna	rna	no
FLNA	p.D34H	no	rna	no
FLNA	p.P1456L	dna	no	no
FLNA	p.G2359V	dna	no	no
FLNA	p.T950P	dna	no	no
FLNA	p.P1456T	dna	no	no
FLNA	p.K837R	dna	no	no
FLNA	p.I1971M	dna	no	no
FLNA	p.T2454S	dna	no	no
FLNA	p.D632Y	dna	no	no
FLNA	p.T1385K	dna	no	no
FLNA	p.E2095G	dna	rna	no
FLNA	p.L209M	dna	no	no
FLNA	p.V2592M	dna	rna	no
FLNA	p.G1420A	dna	no	no
FLNA	p.Q559E	dna	rna	no
FLNA	p.I185V	dna	no	no
FLNA	p.R2395Q	dna	no	no
FLNA	p.T69M	dna	no	no
FLNA	p.R884H	dna	no	no
FLNA	p.T1103M	dna	no	no
FLNA	p.G881S	dna	rna	no
FLNA	p.A1160S	dna	rna	no
FLNA	p.K2289N	dna	rna	no
FLNA	p.G1384C	dna	no	no
FLNA	p.T1978K	dna	no	no
FLNA	p.Y1712C	dna	no	no
FLNA	p.F611S	dna	no	no
FLNA	p.D954Y	dna	no	no
FLNA	p.T859N	dna	no	no
FLNA	p.E2603K	dna	rna	no
FLNA	p.P1244S	dna	no	no
FLNA	p.V2007M	dna	no	no
FLNA	p.W2632R	dna	no	no
FLNA	p.R1087L	dna	no	no
FLNA	p.Q1001E	dna	rna	no
FLNA	p.V2630D	dna	rna	no
FLNA	p.Q559E	dna	no	no
FLNA	p.N756K	dna	no	no
FLNA	p.D1027E	dna	no	no
FLNA	p.R1296S	dna	no	no
FLNA	p.M1958I	dna	no	no
FLNA	p.G607C	dna	no	no
FLNA	p.Y2216F	dna	no	no
FLNA	p.A8V	dna	no	no
FLNA	p.T1377I	dna	no	no
FLNA	p.L656I	dna	no	no
FLNA	p.R1296C	dna	no	no
FLNA	p.A1816T	dna	rna	no
FLNA	p.Q231H	dna	no	no
FLNA	p.K338Q	dna	no	no
FLNA	p.F1150Y	dna	no	no
FLNA	p.G776S	dna	rna	no
FLNA	p.G1554R	dna	no	no
FLNA	p.F503Y	dna	no	no
FLNA	p.A820V	dna	rna	no
FLNA	p.W235R	dna	no	no
FLNA	p.K376M	dna	rna	no
FLNA	p.F1438L	dna	rna	no
FLNA	p.A386V	dna	no	no
FLNA	p.G776V	dna	no	no
FLNA	p.E1393Q	dna	rna	no
FLNA	p.T2101M	dna	rna	no
FLNA	p.V1154M	dna	rna	no
FLNA	p.R1087H	no	rna	no
FLNA	p.V2560A	dna	no	no
FLNA	p.G1179D	no	rna	no
FLNA	p.L1193V	dna	no	no
FLNA	p.G1227R	dna	rna	no
FLNA	p.D1601N	dna	no	no
FLNA	p.V546A	dna	rna	no
FLNA	p.G562W	dna	no	no
FLNA	p.G1387C	dna	no	no
FLNA	p.G1782R	dna	no	no
FLNA	p.A1188V	dna	no	no
FLNA	p.G946C	dna	no	no
FLNA	p.K1294N	dna	no	no
FLNA	p.Q801H	dna	no	no
FLNA	p.G813R	dna	no	no
FLNA	p.Y1846C	dna	rna	no
FLNA	p.H1654Q	dna	no	no
FLNA	p.A1607D	dna	no	no
FLNA	p.K42N	no	rna	no
FLNA	p.P880T	dna	no	no
FLNA	p.G509V	dna	no	no
FLNA	p.V2030M	dna	no	no
FLNA	p.R2073P	dna	no	no
FLNA	p.P1051H	dna	no	no
FLNA	p.R2148S	dna	no	no
FLNA	p.A284V	dna	no	no
FLNA	p.D1527E	dna	no	no
FLNA	p.Q1716K	dna	no	no
FLNA	p.A899S	dna	no	no
FLNA	p.R2139Q	dna	no	no

### Sheet: GAPDH
protein	site	DNA-mutant	mRNA-mutant	PIPI3 identified site
GAPDH	p.K55E	dna	no	no
GAPDH	p.D89G	dna	rna	no
GAPDH	p.I165T	no	rna	no
GAPDH	p.V95I	dna	no	no
GAPDH	p.D254G	no	rna	no
GAPDH	p.K107R	dna	no	no
GAPDH	p.R16C	dna	no	no
GAPDH	p.A238S	dna	no	no
GAPDH	p.V261A	dna	rna	no
GAPDH	p.T211A	dna	rna	no
GAPDH	p.G15R	dna	no	no
GAPDH	p.G15E	dna	no	no
GAPDH	p.H330P	dna	no	no
GAPDH	p.V171L	dna	no	no
GAPDH	p.A232T	dna	no	no
GAPDH	p.E63K	dna	no	no
GAPDH	p.Q185H	dna	no	no
GAPDH	p.S266L	dna	rna	no
GAPDH	p.G298W	dna	no	no
GAPDH	p.I147M	dna	no	no
GAPDH	p.I14V	dna	no	no
GAPDH	p.V220L	dna	rna	no
GAPDH	p.A92T	dna	no	no
GAPDH	p.R200L	dna	rna	no
GAPDH	p.G170D	no	rna	no
GAPDH	p.D35Y	dna	no	no
GAPDH	p.G58S	dna	no	no
GAPDH	p.S292A	dna	rna	no
GAPDH	p.S284C	dna	rna	no
GAPDH	p.E223K	dna	rna	no
GAPDH	p.E21G	no	rna	no
GAPDH	p.E97D	dna	no	no
GAPDH	p.L40R	dna	no	no
GAPDH	p.K84N	dna	rna	no

### Sheet: HBB
protein	site	DNA-mutant	mRNA-mutant	PIPI3 identified site
HBB	p.Q132H	dna	no	no
HBB	p.K18T	dna	no	no
HBB	p.G25S	dna	no	no
HBB	p.M56I	dna	no	no
HBB	p.D48N	dna	no	no
HBB	p.P101L	dna	no	no
HBB	p.P101S	dna	no	no
HBB	p.E44K	dna	no	yes
HBB	p.P52S	dna	no	no
HBB	p.D80Y	dna	no	no
HBB	p.F42L	dna	no	no
HBB	p.V35L	dna	no	no
HBB	p.D80G	dna	no	no
HBB	p.E23K	dna	no	no
HBB	p.F42L	dna	no	no
HBB	p.P37A	dna	no	no
HBB	p.E8D	dna	no	no
HBB	p.F42L	dna	no	no
HBB	p.H144R	dna	no	no
HBB	p.A14S	dna	no	no
HBB	p.F42L	dna	no	no
HBB	p.S90G	dna	no	no
HBB	p.G75C	dna	no	no
HBB	p.V35F	dna	no	no
HBB	p.P126T	dna	no	no
HBB	p.P6H	dna	no	no
HBB	p.H144Q	dna	no	no
HBB	p.A129S	dna	no	no
HBB	p.G75C	dna	no	no
HBB	p.R41S	dna	no	no
HBB	p.V68L	dna	no	no
HBB	p.Y131C	dna	no	no
HBB	p.F104S	dna	no	no
HBB	p.L79M	dna	no	no
HBB	p.A71T	dna	no	no

### Sheet: LDHB
protein	site	DNA-mutant	mRNA-mutant	PIPI3 identified site
LDHB	p.D333H	dna	no	no
LDHB	p.S168Y	dna	no	no
LDHB	p.P273L	dna	rna	no
LDHB	p.V27M	dna	no	no
LDHB	p.A88T	dna	no	no
LDHB	p.A17T	dna	rna	no
LDHB	p.K60R	dna	no	no
LDHB	p.R299Q	dna	no	no
LDHB	p.E285D	dna	rna	no
LDHB	p.A35V	dna	rna	no
LDHB	p.A298V	dna	rna	no
LDHB	p.V95A	dna	rna	no
LDHB	p.S269F	dna	rna	no
LDHB	p.I78M	dna	no	no
LDHB	p.T18A	dna	rna	no
LDHB	p.N114D	dna	rna	no
LDHB	p.A2T	dna	no	no
LDHB	p.R299Q	dna	rna	no
LDHB	p.N89S	dna	rna	no
LDHB	p.A252T	dna	rna	no
LDHB	p.K233N	dna	no	no
LDHB	p.V93A	dna	rna	no
LDHB	p.T249A	dna	no	no
LDHB	p.K127N	no	rna	no
LDHB	p.L51V	dna	rna	no
LDHB	p.N250K	dna	no	no
LDHB	p.V136M	no	rna	yes
LDHB	p.D142G	dna	no	no
LDHB	p.I243T	dna	no	no
LDHB	p.G204C	dna	no	no
LDHB	p.R158H	no	rna	no
LDHB	p.R100C	no	rna	no
LDHB	p.G61E	dna	rna	no
LDHB	p.M219V	dna	rna	no
LDHB	p.D259N	dna	rna	no
LDHB	p.I78S	dna	no	no
LDHB	p.D81N	dna	no	no
LDHB	p.D330Y	dna	rna	no
LDHB	p.D142G	dna	no	no
LDHB	p.A35S	dna	no	no
LDHB	p.I253V	dna	no	no
LDHB	p.R107P	dna	no	no
LDHB	p.E177V	dna	no	no
LDHB	p.V159M	dna	no	no
LDHB	p.K119N	no	rna	no

### Sheet: PLEC
protein	site	DNA-mutant	mRNA-mutant	PIPI3 identified site
PLEC	p.G4445R	dna	no	no
PLEC	p.R2089C	dna	rna	no
PLEC	p.R1313H	dna	rna	no
PLEC	p.L1792P	no	rna	no
PLEC	p.V2956M	dna	rna	no
PLEC	p.R3619H	dna	rna	no
PLEC	p.R1130W	dna	rna	no
PLEC	p.R1454C	no	rna	no
PLEC	p.A1560T	no	rna	no
PLEC	p.R3368C	dna	rna	no
PLEC	p.T3696A	dna	rna	no
PLEC	p.A3049V	dna	rna	no
PLEC	p.Q1518H	dna	rna	no
PLEC	p.R2978C	dna	rna	no
PLEC	p.A3530V	dna	rna	no
PLEC	p.A2594V	no	rna	no
PLEC	p.T4304M	dna	rna	no
PLEC	p.V3484M	dna	rna	yes
PLEC	p.R3389Q	no	rna	no
PLEC	p.A1394T	no	rna	no
PLEC	p.R1662H	no	rna	no
PLEC	p.V2235L	dna	no	no
PLEC	p.D2040N	dna	rna	no
PLEC	p.S3252F	dna	no	no
PLEC	p.V568A	dna	no	no
PLEC	p.I4420T	dna	no	no
PLEC	p.I479T	dna	no	no
PLEC	p.N3636D	dna	no	no
PLEC	p.R3886Q	dna	rna	no
PLEC	p.P3671L	dna	no	no
PLEC	p.S3252F	dna	no	no
PLEC	p.E2010K	dna	rna	no
PLEC	p.A2200V	no	rna	no
PLEC	p.R2087C	dna	rna	no
PLEC	p.R2126H	dna	rna	no
PLEC	p.Q2796R	dna	no	no
PLEC	p.T1458M	dna	no	no
PLEC	p.H211Y	dna	no	no
PLEC	p.R4096H	dna	no	no
PLEC	p.D4484G	dna	rna	no
PLEC	p.R1605C	dna	rna	no
PLEC	p.L372P	dna	rna	no
PLEC	p.R2521H	dna	no	no
PLEC	p.R1366W	dna	no	no
PLEC	p.K505N	dna	rna	no
PLEC	p.R3409C	dna	no	no
PLEC	p.V3570A	dna	rna	no
PLEC	p.E1677A	dna	no	no
PLEC	p.P4199T	dna	rna	no
PLEC	p.S4221L	dna	rna	no
PLEC	p.S3188F	dna	no	no
PLEC	p.R4437W	dna	no	no
PLEC	p.A4472T	dna	no	no
PLEC	p.E1485V	dna	no	no
PLEC	p.A2143V	dna	rna	no
PLEC	p.A2069V	dna	rna	no
PLEC	p.E3690Q	dna	no	no
PLEC	p.R3754C	dna	no	no
PLEC	p.A4559T	dna	rna	no
PLEC	p.R4230H	no	rna	no
PLEC	p.A1196E	dna	rna	no
PLEC	p.I4420T	dna	no	no
PLEC	p.I3757V	dna	no	no
PLEC	p.R2718Q	dna	no	no
PLEC	p.D4352G	dna	no	no
PLEC	p.A2540V	dna	no	no
PLEC	p.R2581C	no	rna	no
PLEC	p.E689K	dna	rna	no
PLEC	p.S3886L	no	rna	no
PLEC	p.E2312G	dna	rna	no
PLEC	p.R129W	no	rna	no
PLEC	p.S4408L	dna	rna	no
PLEC	p.T3071M	dna	rna	no
PLEC	p.Y3001C	dna	rna	no
PLEC	p.R3083C	dna	rna	no
PLEC	p.A438T	dna	rna	no
PLEC	p.V4322I	no	rna	no
PLEC	p.A1032G	dna	rna	no
PLEC	p.L1131V	dna	no	no
PLEC	p.K1975N	dna	no	no
PLEC	p.A4472V	dna	no	no
PLEC	p.P3538L	dna	no	no
PLEC	p.G3324R	dna	rna	no
PLEC	p.I4366V	dna	rna	no
PLEC	p.S1194L	dna	rna	no
PLEC	p.R4360C	dna	no	no
PLEC	p.T4110N	dna	no	no
PLEC	p.S2638I	dna	no	no
PLEC	p.A110T	dna	rna	no
PLEC	p.E2520Q	dna	rna	no
PLEC	p.A1820V	dna	rna	no
PLEC	p.E831D	dna	no	no
PLEC	p.S393L	dna	no	no
PLEC	p.G3364V	no	rna	no
PLEC	p.E3125D	dna	rna	no
PLEC	p.R2443L	no	rna	no
PLEC	p.R561Q	dna	no	no
PLEC	p.A2039T	no	rna	no
PLEC	p.P3207L	dna	rna	no
PLEC	p.M2453I	dna	rna	no
PLEC	p.K1573R	dna	rna	no
PLEC	p.T3571S	dna	no	no
PLEC	p.G4514A	dna	rna	no
PLEC	p.E1246K	dna	no	no
PLEC	p.H1069Y	dna	no	no
PLEC	p.G2989C	dna	rna	no
PLEC	p.A2069V	dna	no	no
PLEC	p.I3129V	dna	rna	no
PLEC	p.V3432L	dna	rna	no
PLEC	p.R3444L	no	rna	no
PLEC	p.A2390V	dna	no	no
PLEC	p.I1413F	dna	no	no
PLEC	p.E653D	dna	rna	no
PLEC	p.E2974D	dna	rna	no
PLEC	p.K4502N	dna	no	no
PLEC	p.G3827C	dna	no	no
PLEC	p.T3084M	dna	no	no
PLEC	p.E1816K	no	rna	no
PLEC	p.A1664G	dna	no	no
PLEC	p.Q181K	dna	no	no
PLEC	p.I3757M	dna	no	no
PLEC	p.Q2921E	dna	rna	no
PLEC	p.R3439M	dna	no	no
PLEC	p.R4230H	no	rna	no
PLEC	p.A1947P	dna	no	no
PLEC	p.A2495V	dna	rna	no
PLEC	p.P3671H	dna	no	no
PLEC	p.K2636N	dna	no	no
PLEC	p.A2417V	dna	rna	no
PLEC	p.R970C	no	rna	no
PLEC	p.D3493N	no	rna	no
PLEC	p.G2894A	dna	rna	no
PLEC	p.S4391F	dna	no	no
PLEC	p.G4068S	dna	no	no
PLEC	p.E775V	dna	no	no
PLEC	p.T4632I	dna	no	no
PLEC	p.V2661G	dna	no	no
PLEC	p.P4192S	dna	no	no
PLEC	p.G3200D	dna	rna	no
PLEC	p.S990F	dna	no	no
PLEC	p.R4500C	dna	rna	no
PLEC	p.R1435C	no	rna	no
PLEC	p.R227W	dna	no	no
PLEC	p.L3435M	dna	rna	no
PLEC	p.R2644C	dna	rna	no
PLEC	p.A4106V	dna	rna	no
PLEC	p.N3801S	dna	no	no
PLEC	p.R2371C	dna	rna	no
PLEC	p.L2943M	dna	rna	no
PLEC	p.Q673P	dna	rna	no
PLEC	p.Q1003H	dna	no	no
PLEC	p.L515M	dna	rna	no
PLEC	p.T4232M	dna	rna	no
PLEC	p.D3146G	dna	rna	no
PLEC	p.R2826H	dna	rna	no
PLEC	p.Q969H	no	rna	no
PLEC	p.R3039Q	dna	rna	no
PLEC	p.R555Q	no	rna	no
PLEC	p.R1347C	dna	no	no
PLEC	p.T3521M	dna	no	no
PLEC	p.R4112Q	no	rna	no
PLEC	p.G1343C	dna	rna	no
PLEC	p.R3783C	dna	rna	no
PLEC	p.D1642N	dna	no	no
PLEC	p.R1044H	dna	no	no
PLEC	p.G4476C	dna	no	no
PLEC	p.R1894Q	no	rna	no
PLEC	p.S1448C	dna	no	no
PLEC	p.R1480H	dna	no	no
PLEC	p.R4244C	dna	rna	no
PLEC	p.A4127T	dna	no	no
PLEC	p.R2521C	dna	no	no
PLEC	p.R1479W	dna	no	no
PLEC	p.A57V	dna	no	no
PLEC	p.T3893M	no	rna	no
PLEC	p.A3865S	dna	no	no
PLEC	p.A1264V	dna	no	no
PLEC	p.P3448H	dna	no	no
PLEC	p.R2482Q	dna	no	no
PLEC	p.L3445I	dna	rna	no
PLEC	p.P3652H	dna	no	no
PLEC	p.M2529I	dna	no	no
PLEC	p.A3238V	dna	no	no
PLEC	p.R3781C	dna	rna	no
PLEC	p.L2380P	dna	no	no
PLEC	p.H280R	dna	no	no
PLEC	p.A4034T	no	rna	no
PLEC	p.G3051R	no	rna	no
PLEC	p.R4334C	no	rna	no
PLEC	p.R2758H	no	rna	no
PLEC	p.R4206H	dna	rna	no
PLEC	p.V512M	dna	no	no
PLEC	p.R3409C	dna	rna	no
PLEC	p.R2832H	dna	rna	no
PLEC	p.V894I	dna	rna	no
PLEC	p.D2985N	dna	no	no
PLEC	p.H511Y	dna	no	no
PLEC	p.R577W	dna	no	no
PLEC	p.A3164T	dna	rna	no
PLEC	p.R2521H	dna	no	no
PLEC	p.R3003W	no	rna	no
PLEC	p.A2455V	dna	no	no
PLEC	p.R2055M	dna	no	no
PLEC	p.V633A	dna	no	no
PLEC	p.R711W	dna	no	no
PLEC	p.R587W	dna	rna	no
PLEC	p.E671D	dna	rna	no
PLEC	p.E3656D	dna	no	no
PLEC	p.K4504N	dna	no	no
PLEC	p.L2317P	no	rna	no
PLEC	p.R2644H	dna	rna	no
PLEC	p.T2498M	dna	rna	no
PLEC	p.A263T	dna	no	no
PLEC	p.A66T	dna	no	no
PLEC	p.R1946H	no	rna	no
PLEC	p.R3007C	dna	no	no
PLEC	p.A4147T	dna	rna	no
PLEC	p.R1584Q	dna	no	no
PLEC	p.R2183W	dna	no	no
PLEC	p.K810N	dna	rna	no
PLEC	p.R651H	dna	no	no
PLEC	p.D4343N	dna	rna	no
PLEC	p.S4384F	dna	rna	no
PLEC	p.Q2454H	dna	no	no
PLEC	p.G3278S	dna	no	no
PLEC	p.R509H	no	rna	no
PLEC	p.T4224A	dna	rna	no
PLEC	p.R1313H	dna	no	no
PLEC	p.D3470N	dna	rna	no
PLEC	p.K2652N	dna	no	no
PLEC	p.R99C	dna	no	no
PLEC	p.D780N	dna	no	no
PLEC	p.E2572K	dna	rna	no
PLEC	p.G3944D	dna	rna	no
PLEC	p.R3412C	dna	rna	no
PLEC	p.V3429M	dna	no	no
PLEC	p.R675C	dna	no	no
PLEC	p.L4258R	dna	rna	no
PLEC	p.R896W	dna	no	no
PLEC	p.R2644C	dna	rna	no
PLEC	p.V1025M	dna	no	no
PLEC	p.R2503Q	dna	no	no
PLEC	p.R2482W	dna	no	no
PLEC	p.V3555A	dna	no	no
PLEC	p.R4049W	dna	rna	no
PLEC	p.T3427A	dna	no	no
PLEC	p.R869W	dna	no	no
PLEC	p.Y608C	dna	no	no
PLEC	p.V3289M	dna	rna	no
PLEC	p.A4586V	dna	no	no
PLEC	p.T3014M	dna	no	no
PLEC	p.W4315C	dna	rna	no
PLEC	p.R1231W	no	rna	no
PLEC	p.N626I	dna	rna	no
PLEC	p.Q1630K	dna	no	no
PLEC	p.T4388M	no	rna	no
PLEC	p.R2960H	dna	no	no
PLEC	p.S1444L	dna	no	no
PLEC	p.A3683V	dna	no	no
PLEC	p.R2525C	dna	no	yes
PLEC	p.V116M	dna	no	no
PLEC	p.R3139Q	dna	rna	no
PLEC	p.T1425P	dna	no	no
PLEC	p.R2057W	dna	no	no
PLEC	p.Y3577H	dna	no	no
PLEC	p.A2495V	dna	no	no
PLEC	p.E2044D	dna	no	no
PLEC	p.A2351V	dna	rna	no
PLEC	p.A1777T	no	rna	no
PLEC	p.R2968W	dna	rna	no
PLEC	p.D3670G	dna	rna	no
PLEC	p.A2774V	dna	no	no
PLEC	p.R3867C	no	rna	no
PLEC	p.R2159Q	dna	rna	no
PLEC	p.Q2404H	dna	rna	no
PLEC	p.A2836T	dna	rna	yes
PLEC	p.I3422T	dna	rna	no
PLEC	p.L492F	dna	no	no
PLEC	p.V3469M	no	rna	no
PLEC	p.T4123M	dna	rna	no
PLEC	p.A1142P	no	rna	no
PLEC	p.R2360H	dna	rna	no
PLEC	p.A3401V	dna	rna	no
PLEC	p.S3617G	dna	no	no
PLEC	p.R3783L	dna	no	no
PLEC	p.R112H	dna	no	no
PLEC	p.R3334W	no	rna	no
PLEC	p.F2839L	no	rna	no
PLEC	p.K953M	dna	no	no
PLEC	p.A4507D	dna	rna	no
PLEC	p.T3389M	dna	rna	no
PLEC	p.R1366W	dna	no	no
PLEC	p.Q2665K	dna	rna	no
PLEC	p.R2681C	no	rna	no
PLEC	p.D1039V	dna	rna	no
PLEC	p.V894I	dna	rna	no
PLEC	p.D3969H	dna	rna	no
PLEC	p.R4334C	dna	rna	no
PLEC	p.V4281M	dna	rna	no
PLEC	p.K4261N	dna	rna	no
PLEC	p.G4211S	no	rna	no
PLEC	p.R3897H	dna	rna	no
PLEC	p.G121S	dna	no	no
PLEC	p.R660C	dna	rna	no
PLEC	p.S3578L	dna	rna	no
PLEC	p.A4361T	dna	rna	no
PLEC	p.D3314G	dna	no	no
PLEC	p.E2593D	dna	no	no
PLEC	p.D3130N	dna	no	no
PLEC	p.R2360H	dna	no	no
PLEC	p.A4472T	dna	no	no
PLEC	p.N591D	dna	no	no
PLEC	p.T4232M	dna	rna	no
PLEC	p.E3787D	dna	rna	no
PLEC	p.A4079V	dna	rna	no
PLEC	p.R2644H	dna	rna	no
PLEC	p.A3607T	dna	no	no
PLEC	p.R587W	dna	no	no
PLEC	p.S3828P	dna	no	no
PLEC	p.R3212W	dna	rna	no
PLEC	p.T2862K	dna	no	no
PLEC	p.V3947M	dna	no	no
PLEC	p.D4115N	dna	no	no
PLEC	p.E2042K	dna	no	no
PLEC	p.E4465G	dna	rna	no
PLEC	p.Q2023K	dna	rna	no
PLEC	p.R3749G	dna	rna	no
PLEC	p.P4249T	dna	no	no
PLEC	p.R800W	dna	no	no
PLEC	p.R3080W	dna	no	no
PLEC	p.R869W	dna	no	no
PLEC	p.G265D	dna	no	no
PLEC	p.Y3779H	dna	no	no
PLEC	p.N3502S	no	rna	no
PLEC	p.E1857K	no	rna	no
PLEC	p.R4018H	dna	no	no
PLEC	p.R2695W	dna	rna	no
PLEC	p.S3730L	dna	rna	no
PLEC	p.G3680D	no	rna	no
PLEC	p.R2929W	no	rna	no
PLEC	p.E576G	dna	no	no
PLEC	p.T3389M	dna	no	no
PLEC	p.K926N	dna	rna	no
PLEC	p.E716K	dna	no	no
PLEC	p.T786I	dna	no	no
PLEC	p.E2386K	no	rna	no
PLEC	p.S3749L	no	rna	no
PLEC	p.Q646H	dna	no	no
PLEC	p.E3902K	dna	rna	no
PLEC	p.D3853N	no	rna	no
PLEC	p.M3755I	dna	rna	no
PLEC	p.E2273Q	dna	no	no
PLEC	p.Q2338H	dna	rna	no
PLEC	p.S4118Y	no	rna	no
PLEC	p.R4276C	dna	rna	no
PLEC	p.L1269V	dna	no	no
PLEC	p.R3858H	dna	rna	no
PLEC	p.S3396C	dna	no	no
PLEC	p.L1269V	dna	no	no
PLEC	p.E3402Q	dna	rna	no
PLEC	p.E916Q	no	rna	no
PLEC	p.E2352Q	dna	rna	no
PLEC	p.V2963M	dna	rna	no
PLEC	p.S4121F	no	rna	no
PLEC	p.A2560V	dna	rna	no
PLEC	p.R2832L	dna	rna	no
PLEC	p.S3452N	dna	rna	no
PLEC	p.R2531W	no	rna	no
PLEC	p.D3613N	dna	rna	no
PLEC	p.A2517T	dna	rna	no
PLEC	p.R4274H	dna	rna	no
PLEC	p.R2586W	dna	rna	no
PLEC	p.E4368K	no	rna	no
PLEC	p.R2684Q	dna	rna	no
PLEC	p.R1736Q	no	rna	no
PLEC	p.R3513C	dna	no	no
PLEC	p.A2810V	dna	rna	no
PLEC	p.R3076W	dna	no	no
PLEC	p.Q3403R	dna	no	no
PLEC	p.R325K	dna	no	no
PLEC	p.R934H	dna	rna	no
PLEC	p.D1333N	dna	rna	no
PLEC	p.E2496K	dna	rna	no
PLEC	p.R711W	dna	no	no
PLEC	p.V3147I	dna	rna	no
PLEC	p.E2908K	dna	rna	no
PLEC	p.R1703W	no	rna	no
PLEC	p.K3685R	dna	no	no
PLEC	p.A2910T	dna	rna	no
PLEC	p.V378M	dna	no	no
PLEC	p.A797T	dna	no	no
PLEC	p.E2415D	dna	no	no
PLEC	p.A2302V	dna	no	no
PLEC	p.R1136Q	no	rna	no
PLEC	p.R3076Q	dna	no	no
PLEC	p.A1362V	no	rna	no
PLEC	p.F1473L	dna	no	no
PLEC	p.P150H	dna	no	no
PLEC	p.A486V	dna	no	no
PLEC	p.K2078T	dna	no	no
PLEC	p.D3710N	dna	rna	no
PLEC	p.R4551C	dna	rna	no
PLEC	p.Q4452R	dna	rna	no
PLEC	p.R651H	dna	no	no
PLEC	p.R2544W	no	rna	no
PLEC	p.G1096S	dna	rna	no
PLEC	p.K1996N	dna	rna	no
PLEC	p.E3013K	dna	no	no
PLEC	p.E1034K	no	rna	no
PLEC	p.K298N	dna	rna	no
PLEC	p.E4212Q	dna	rna	no
PLEC	p.E3767Q	dna	no	no
PLEC	p.Q3266R	dna	rna	no
PLEC	p.E2846K	no	rna	no
PLEC	p.E2859Q	no	rna	no
PLEC	p.E1137K	dna	rna	no
PLEC	p.E2845D	dna	rna	no
PLEC	p.E1658K	no	rna	no
PLEC	p.E3085Q	no	rna	no
PLEC	p.R179H	dna	no	no
PLEC	p.L4394M	no	rna	no
PLEC	p.E1658K	no	rna	no
PLEC	p.E1658K	no	rna	no
PLEC	p.E1609K	dna	no	no
PLEC	p.E2595D	dna	rna	no
PLEC	p.Q3962H	dna	rna	no
PLEC	p.E2252K	dna	no	no
PLEC	p.S2634F	dna	rna	no
PLEC	p.E3634D	dna	no	no
PLEC	p.S1181F	dna	rna	no
PLEC	p.E719K	no	rna	no
PLEC	p.E413K	dna	no	no
PLEC	p.E2063K	dna	rna	no
PLEC	p.E2446K	dna	rna	no
PLEC	p.E3665K	dna	rna	no
PLEC	p.R3653L	no	rna	no
PLEC	p.R165Q	no	rna	no
PLEC	p.V3780L	dna	rna	no
PLEC	p.E2624D	dna	rna	no
PLEC	p.G3128S	no	rna	no
PLEC	p.A1544T	dna	rna	no
PLEC	p.E3931K	dna	rna	no
PLEC	p.R3838S	dna	rna	no
PLEC	p.A1513S	dna	rna	no
PLEC	p.E1057Q	dna	no	no
PLEC	p.L3157F	dna	rna	no
PLEC	p.L4364F	dna	no	no
PLEC	p.L3478V	dna	rna	no
PLEC	p.S4272Y	dna	rna	no
PLEC	p.E1092K	dna	no	no
PLEC	p.S782G	dna	rna	no
PLEC	p.Q231H	no	rna	no
PLEC	p.V3032A	dna	rna	no
PLEC	p.E2654K	dna	no	no
PLEC	p.A4196T	no	rna	no
PLEC	p.V2784I	no	rna	no
PLEC	p.P3379A	dna	no	no
PLEC	p.V593M	dna	rna	no
PLEC	p.E22K	dna	no	no
PLEC	p.S221L	dna	rna	no
PLEC	p.K2761N	dna	no	no
PLEC	p.D2027N	dna	rna	no
PLEC	p.D2581H	dna	rna	no
PLEC	p.E3855K	dna	rna	no
PLEC	p.R713Q	dna	no	no
PLEC	p.R34L	dna	no	no
PLEC	p.E3761D	dna	rna	no
PLEC	p.E1447D	dna	rna	no
PLEC	p.D4220N	no	rna	no
PLEC	p.S4374L	dna	rna	no
PLEC	p.E2458K	dna	rna	no
PLEC	p.S4365F	dna	rna	no
PLEC	p.E2061K	dna	rna	no
PLEC	p.E538Q	no	rna	no
PLEC	p.D526N	no	rna	no
PLEC	p.A3072E	dna	rna	no
PLEC	p.K2409N	dna	no	no
PLEC	p.W1208C	no	rna	no
PLEC	p.E2845D	dna	no	no
PLEC	p.Y2918H	dna	no	no
PLEC	p.S891C	dna	no	no
PLEC	p.R58W	dna	no	no
PLEC	p.R410S	dna	no	no
PLEC	p.S4290P	dna	rna	no
PLEC	p.R2733Q	no	rna	no
PLEC	p.T3654M	dna	rna	no
PLEC	p.L1259V	dna	rna	no
PLEC	p.R4516C	no	rna	no
PLEC	p.Q3405R	dna	no	no
PLEC	p.E2619Q	dna	no	no
PLEC	p.A2107P	dna	no	no
PLEC	p.A1366S	no	rna	no
PLEC	p.S4620F	dna	no	no
PLEC	p.K187N	dna	rna	no
PLEC	p.A2351V	dna	no	no
PLEC	p.R3811H	dna	no	no
PLEC	p.V3926L	no	rna	no
PLEC	p.R3727Q	no	rna	no
PLEC	p.R2360C	dna	no	no
PLEC	p.V4417M	dna	rna	no
PLEC	p.E3684D	dna	no	no
PLEC	p.E3812K	dna	rna	no
PLEC	p.M4090I	dna	no	no
PLEC	p.R4437Q	dna	rna	no
PLEC	p.A3354P	dna	rna	no
PLEC	p.R4466L	dna	rna	no
PLEC	p.V3192L	dna	rna	no
PLEC	p.L279V	dna	no	no
PLEC	p.Q2577H	dna	rna	no
PLEC	p.G3572R	dna	no	no
PLEC	p.A3552V	dna	rna	no
PLEC	p.R732C	no	rna	no
PLEC	p.E3196K	dna	rna	no
PLEC	p.R1307W	dna	no	no
PLEC	p.R1635C	dna	rna	no
PLEC	p.V482M	no	rna	no
PLEC	p.A2239P	no	rna	no
PLEC	p.R4335H	dna	rna	no
PLEC	p.R1696Q	dna	no	no
PLEC	p.S4268A	dna	no	no
PLEC	p.R3574K	dna	rna	no
PLEC	p.R3991C	dna	no	no
PLEC	p.R3412H	dna	no	no
PLEC	p.E1192Q	dna	rna	no
PLEC	p.E1340K	dna	no	no
PLEC	p.H2580R	dna	rna	no
PLEC	p.G3572S	dna	no	no
PLEC	p.D4460N	dna	no	no
PLEC	p.R227Q	dna	no	no
PLEC	p.Q3489P	dna	no	no
PLEC	p.A712V	dna	no	no
PLEC	p.E2503Q	no	rna	no
PLEC	p.L755S	dna	rna	no
PLEC	p.A468T	dna	no	no
PLEC	p.A3148G	dna	rna	no
PLEC	p.M3755I	dna	no	no
PLEC	p.E4312Q	dna	no	no
PLEC	p.R7C	no	rna	no
PLEC	p.A3604S	dna	rna	no
PLEC	p.V4565L	dna	rna	no
PLEC	p.R4296P	dna	no	no
PLEC	p.I3097L	dna	no	no
PLEC	p.D3189Y	dna	rna	no
PLEC	p.R2556L	dna	rna	no
PLEC	p.E4465K	dna	no	no
PLEC	p.R4401S	dna	rna	no
PLEC	p.E4465D	dna	no	no
PLEC	p.V4128L	dna	no	no
PLEC	p.G3891V	dna	rna	no
PLEC	p.T3457R	no	rna	no
PLEC	p.A1091S	dna	rna	no
PLEC	p.G3609C	dna	rna	no
PLEC	p.E2538V	dna	rna	no
PLEC	p.D209Y	dna	no	no
PLEC	p.R2057W	dna	no	no
PLEC	p.Q4522L	dna	no	no
PLEC	p.N4231D	dna	rna	no
PLEC	p.R2125L	no	rna	no
PLEC	p.M4289I	dna	rna	no
PLEC	p.E2146D	dna	no	no
PLEC	p.V4133L	dna	rna	no
PLEC	p.A398T	dna	rna	no
PLEC	p.R4125C	no	rna	no
PLEC	p.E2312K	dna	no	no
PLEC	p.Y2816F	no	rna	no
PLEC	p.A2386P	dna	rna	no
PLEC	p.E1649Q	no	rna	no
PLEC	p.E3419Q	dna	rna	no
PLEC	p.V3215L	dna	no	no
PLEC	p.E1611D	no	rna	no
PLEC	p.A2890T	dna	rna	no
PLEC	p.E1745K	dna	rna	no
PLEC	p.G4482V	no	rna	no
PLEC	p.E3914V	dna	rna	no
PLEC	p.S1435T	dna	rna	no
PLEC	p.Q1369H	dna	no	no
PLEC	p.E1086K	dna	rna	no
PLEC	p.D3470N	dna	rna	no
PLEC	p.E2100Q	dna	rna	no
PLEC	p.R1595H	dna	rna	no
PLEC	p.E1912D	no	rna	no
PLEC	p.E2124K	dna	rna	no
PLEC	p.E2252K	dna	no	no
PLEC	p.E3372Q	dna	rna	no
PLEC	p.E2082Q	dna	rna	no
PLEC	p.E3102K	dna	rna	no
PLEC	p.E4594K	dna	no	no
PLEC	p.E3230K	dna	rna	no
PLEC	p.E2385K	dna	rna	no
PLEC	p.E2136Q	dna	no	no
PLEC	p.A4636V	dna	rna	no
PLEC	p.D3169N	no	rna	no
PLEC	p.E2595D	dna	no	no
PLEC	p.S919L	dna	rna	no
PLEC	p.F525L	dna	no	no
PLEC	p.P3375L	dna	rna	no
PLEC	p.F4022S	dna	no	no
PLEC	p.A3495T	dna	rna	no
PLEC	p.G3891R	dna	no	no
PLEC	p.C3295Y	dna	no	no
PLEC	p.A4548T	dna	no	no
PLEC	p.E2063D	dna	no	no
PLEC	p.R4338C	dna	rna	no
PLEC	p.E3561K	dna	no	no
PLEC	p.R3076Q	dna	rna	no
PLEC	p.D4115N	dna	rna	no
PLEC	p.E1351K	dna	rna	no
PLEC	p.E3466Q	dna	rna	no
PLEC	p.G3685S	no	rna	no
PLEC	p.E3699K	dna	rna	no
PLEC	p.Q2267L	dna	rna	no
PLEC	p.E2182K	no	rna	no
PLEC	p.E2369Q	no	rna	no
PLEC	p.D178N	dna	no	no
PLEC	p.R3295L	no	rna	no
PLEC	p.R4230H	no	rna	no
PLEC	p.E2520K	dna	rna	no
PLEC	p.T4237I	dna	rna	no
PLEC	p.H766Q	no	rna	no
PLEC	p.P1355L	dna	rna	no
PLEC	p.A3549T	dna	rna	no
PLEC	p.E3791Q	dna	rna	no
PLEC	p.V255L	dna	rna	no
PLEC	p.D3853H	no	rna	no
PLEC	p.E2669Q	dna	rna	no
PLEC	p.R4129C	dna	no	no
PLEC	p.P3986Q	dna	no	no
PLEC	p.R609C	dna	no	no
PLEC	p.W4515C	dna	rna	no
PLEC	p.E2588K	no	rna	no
PLEC	p.R4400H	no	rna	no
PLEC	p.R3513H	dna	no	no
PLEC	p.D656N	dna	no	no
PLEC	p.I4320F	dna	rna	no
PLEC	p.A2351T	dna	rna	no
PLEC	p.V4273M	dna	rna	no
PLEC	p.R3903W	dna	rna	no
PLEC	p.E2619K	dna	rna	no
PLEC	p.D3011N	dna	rna	no
PLEC	p.E2528D	no	rna	no
PLEC	p.E2599Q	no	rna	no
PLEC	p.E3112Q	dna	rna	no
PLEC	p.K3091N	dna	rna	no
PLEC	p.E2518K	no	rna	no
PLEC	p.Q2756K	dna	rna	no
PLEC	p.M464K	dna	rna	no
PLEC	p.Q457R	dna	rna	no
PLEC	p.E4451Q	no	rna	no
PLEC	p.Q2267E	dna	no	no
PLEC	p.A2113V	dna	no	no
PLEC	p.E2575K	no	rna	no
PLEC	p.D4538N	dna	rna	no

### Sheet: SPTAN1
protein	site	DNA-mutant	mRNA-mutant	PIPI3 identified site
SPTAN1	p.R742C	dna	no	no
SPTAN1	p.A1493V	dna	no	no
SPTAN1	p.A1113T	dna	no	no
SPTAN1	p.V2424M	dna	no	no
SPTAN1	p.S1291F	dna	rna	no
SPTAN1	p.R548Q	dna	no	no
SPTAN1	p.G943D	dna	no	no
SPTAN1	p.D1731N	dna	no	no
SPTAN1	p.V2162I	dna	no	no
SPTAN1	p.K756T	dna	rna	no
SPTAN1	p.R1526H	dna	no	no
SPTAN1	p.K1950E	dna	rna	no
SPTAN1	p.D2376N	dna	rna	no
SPTAN1	p.R2161H	dna	rna	no
SPTAN1	p.A2291T	dna	rna	no
SPTAN1	p.D977N	dna	no	no
SPTAN1	p.A1814P	dna	rna	no
SPTAN1	p.V1062A	dna	rna	no
SPTAN1	p.D372Y	dna	no	no
SPTAN1	p.A1264D	no	rna	no
SPTAN1	p.A1574V	dna	no	no
SPTAN1	p.A1027T	dna	no	no
SPTAN1	p.A2216T	dna	no	no
SPTAN1	p.R459C	dna	no	no
SPTAN1	p.R1535H	dna	no	no
SPTAN1	p.E1684K	dna	no	no
SPTAN1	p.A1603T	dna	rna	no
SPTAN1	p.R1865Q	dna	no	no
SPTAN1	p.R984Q	dna	no	no
SPTAN1	p.R1214H	dna	no	no
SPTAN1	p.R2155C	dna	rna	no
SPTAN1	p.Q1661H	dna	no	no
SPTAN1	p.R2207C	dna	no	no
SPTAN1	p.K1334N	dna	no	no
SPTAN1	p.S2009Y	dna	no	no
SPTAN1	p.L181M	dna	no	no
SPTAN1	p.V2403I	dna	rna	no
SPTAN1	p.A1753V	dna	rna	no
SPTAN1	p.G1409R	dna	rna	no
SPTAN1	p.R565H	dna	rna	no
SPTAN1	p.I2255S	dna	no	no
SPTAN1	p.R2155H	dna	rna	no
SPTAN1	p.R1427H	dna	rna	no
SPTAN1	p.V1799M	dna	no	no
SPTAN1	p.V1202M	dna	rna	no
SPTAN1	p.P1818L	dna	no	no
SPTAN1	p.A1970V	dna	no	no
SPTAN1	p.L1157V	dna	no	no
SPTAN1	p.I2185V	dna	no	no
SPTAN1	p.T2377M	dna	no	no
SPTAN1	p.K1784Q	dna	no	no
SPTAN1	p.S43F	dna	no	no
SPTAN1	p.E57D	dna	no	no
SPTAN1	p.F1749L	no	rna	no
SPTAN1	p.A1266T	dna	rna	no
SPTAN1	p.D74E	dna	rna	no
SPTAN1	p.A1059V	dna	rna	no
SPTAN1	p.R765H	dna	no	no
SPTAN1	p.V2162A	dna	rna	no
SPTAN1	p.P3Q	dna	no	no
SPTAN1	p.S446T	dna	rna	no
SPTAN1	p.L2229F	dna	no	no
SPTAN1	p.F579S	dna	no	no
SPTAN1	p.H325Y	dna	rna	no
SPTAN1	p.S1523F	dna	no	no
SPTAN1	p.H559Y	dna	no	no
SPTAN1	p.R1535C	dna	no	no
SPTAN1	p.A1753V	dna	rna	no
SPTAN1	p.R1045Q	dna	no	no
SPTAN1	p.A1903D	dna	no	no
SPTAN1	p.E2455K	dna	rna	no
SPTAN1	p.R564C	dna	rna	no
SPTAN1	p.V161M	dna	no	no
SPTAN1	p.R320H	dna	rna	no
SPTAN1	p.R564C	dna	no	no
SPTAN1	p.A1648V	dna	no	no
SPTAN1	p.R371C	dna	no	no
SPTAN1	p.E1375D	dna	no	no
SPTAN1	p.R1925C	dna	no	no
SPTAN1	p.R565H	dna	no	no
SPTAN1	p.E1033G	dna	no	no
SPTAN1	p.K2244N	no	rna	no
SPTAN1	p.R2250H	dna	no	no
SPTAN1	p.V2162I	dna	rna	no
SPTAN1	p.A1390V	dna	rna	no
SPTAN1	p.D1722Y	dna	rna	no
SPTAN1	p.S1267G	dna	rna	no
SPTAN1	p.A1307T	dna	rna	no
SPTAN1	p.R1273H	dna	rna	no
SPTAN1	p.R580C	dna	no	no
SPTAN1	p.D709Y	dna	no	no
SPTAN1	p.E2242K	dna	rna	no
SPTAN1	p.A808T	dna	no	no
SPTAN1	p.A2291T	dna	rna	no
SPTAN1	p.D197Y	dna	no	no
SPTAN1	p.R2259I	dna	rna	no
SPTAN1	p.R791L	dna	no	no
SPTAN1	p.E933K	dna	no	no
SPTAN1	p.L1571S	dna	no	no
SPTAN1	p.R129H	dna	no	no
SPTAN1	p.E118K	dna	no	no
SPTAN1	p.R1331C	dna	rna	no
SPTAN1	p.R356Q	dna	rna	no
SPTAN1	p.C158Y	dna	no	no
SPTAN1	p.R685H	dna	rna	no
SPTAN1	p.K1910N	dna	no	no
SPTAN1	p.R1273H	dna	no	no
SPTAN1	p.D1638V	dna	rna	no
SPTAN1	p.I2409M	dna	no	no
SPTAN1	p.Y2391C	dna	rna	no
SPTAN1	p.A504V	no	rna	no
SPTAN1	p.D1149G	dna	rna	no
SPTAN1	p.R2130H	dna	rna	no
SPTAN1	p.L1766M	dna	no	no
SPTAN1	p.E2370V	dna	rna	no
SPTAN1	p.R652H	dna	rna	no
SPTAN1	p.R239W	dna	no	no
SPTAN1	p.A2216V	dna	rna	no
SPTAN1	p.Q1701H	dna	no	no
SPTAN1	p.L975I	dna	no	no
SPTAN1	p.A1284T	dna	no	no
SPTAN1	p.R1012H	dna	no	no
SPTAN1	p.S703L	dna	no	no
SPTAN1	p.R1065H	dna	no	no
SPTAN1	p.A1018V	dna	no	no
SPTAN1	p.T267A	dna	no	no
SPTAN1	p.R627Q	dna	no	no
SPTAN1	p.D1156Y	dna	no	no
SPTAN1	p.M2302I	dna	no	no
SPTAN1	p.A1284T	dna	no	no
SPTAN1	p.V1529D	dna	rna	no
SPTAN1	p.E2419K	dna	no	no
SPTAN1	p.A721T	dna	no	no
SPTAN1	p.H643Y	dna	rna	no
SPTAN1	p.E632K	no	rna	no
SPTAN1	p.R1280M	dna	no	no
SPTAN1	p.V1921D	dna	no	no
SPTAN1	p.T1835A	dna	no	no
SPTAN1	p.G943S	dna	rna	no
SPTAN1	p.A1795V	no	rna	no
SPTAN1	p.A2251T	no	rna	no
SPTAN1	p.R45Q	dna	no	no
SPTAN1	p.R2130H	dna	rna	no
SPTAN1	p.R1298C	dna	rna	no
SPTAN1	p.E388V	dna	no	no
SPTAN1	p.A550D	dna	no	no
SPTAN1	p.G671E	dna	no	no
SPTAN1	p.Q714H	dna	rna	no
SPTAN1	p.E2196K	dna	rna	no
SPTAN1	p.D583H	dna	rna	no
SPTAN1	p.E112K	dna	rna	no
SPTAN1	p.R547H	dna	rna	no
SPTAN1	p.A874T	dna	rna	no
SPTAN1	p.T844A	dna	no	no
SPTAN1	p.E1061K	no	rna	no
SPTAN1	p.I1780V	dna	no	no
SPTAN1	p.S1651N	dna	rna	no
SPTAN1	p.S1651R	dna	no	no
SPTAN1	p.R685C	dna	rna	no
SPTAN1	p.Q1510P	dna	no	no
SPTAN1	p.E1564Q	dna	no	no
SPTAN1	p.H2286R	no	rna	no
SPTAN1	p.L1420R	dna	no	no
SPTAN1	p.E118K	dna	no	no
SPTAN1	p.E2131K	dna	rna	no
SPTAN1	p.R1558Q	dna	no	no
SPTAN1	p.H2213Y	dna	rna	no
SPTAN1	p.R474W	dna	no	no
SPTAN1	p.L1802P	dna	no	no
SPTAN1	p.Q743P	dna	no	no
SPTAN1	p.E1471K	dna	no	no
SPTAN1	p.R1862Q	dna	no	no
SPTAN1	p.N1878S	dna	rna	no
SPTAN1	p.G2384C	dna	rna	no
SPTAN1	p.R1298C	dna	no	no
SPTAN1	p.L694P	dna	no	no
SPTAN1	p.A1027T	no	rna	no
SPTAN1	p.I1055T	dna	no	no
SPTAN1	p.R2353H	dna	rna	no
SPTAN1	p.V2403I	dna	no	no
SPTAN1	p.H643N	dna	rna	no
SPTAN1	p.E222K	dna	rna	no
SPTAN1	p.G1837R	dna	no	no
SPTAN1	p.R791W	dna	no	no
SPTAN1	p.E2246K	dna	rna	no
SPTAN1	p.N2472S	dna	rna	no
SPTAN1	p.S809C	dna	no	no
SPTAN1	p.E2152K	dna	rna	no
SPTAN1	p.E796Q	dna	rna	no
SPTAN1	p.K981N	dna	no	no
SPTAN1	p.T798M	dna	rna	no
SPTAN1	p.Q740E	dna	no	no
SPTAN1	p.L575V	dna	rna	no
SPTAN1	p.E1974K	dna	no	no
SPTAN1	p.H866N	dna	rna	no
SPTAN1	p.E1387K	dna	no	no
SPTAN1	p.K1784N	no	rna	no
SPTAN1	p.N261K	dna	no	no
SPTAN1	p.K1089N	dna	no	no
SPTAN1	p.D436H	dna	rna	no
SPTAN1	p.E1411Q	no	rna	no
SPTAN1	p.G1500R	no	rna	no
SPTAN1	p.W1566C	dna	no	no
SPTAN1	p.S360L	dna	no	no
SPTAN1	p.E1127K	dna	rna	no
SPTAN1	p.M2395I	dna	rna	no
SPTAN1	p.E2366K	dna	rna	no
SPTAN1	p.D1775N	dna	no	no
SPTAN1	p.E1247Q	dna	no	no
SPTAN1	p.E1183K	dna	rna	no
SPTAN1	p.Q1873E	dna	rna	no
SPTAN1	p.E2111K	dna	no	no
SPTAN1	p.E422K	dna	rna	no
SPTAN1	p.E1564K	dna	no	no
SPTAN1	p.D1475N	dna	rna	no
SPTAN1	p.D1401N	no	rna	no
SPTAN1	p.E1542K	dna	rna	no
SPTAN1	p.R2155H	dna	rna	no
SPTAN1	p.D1774G	dna	no	no
SPTAN1	p.K2040R	dna	rna	no
SPTAN1	p.E901K	no	rna	no
SPTAN1	p.K864R	dna	no	no
SPTAN1	p.W482C	dna	rna	no
SPTAN1	p.L2229V	dna	no	no
SPTAN1	p.I1484M	dna	no	no
SPTAN1	p.R204I	dna	no	no
SPTAN1	p.L552F	dna	no	no
SPTAN1	p.E1431Q	dna	rna	no
SPTAN1	p.G1080C	dna	rna	no
SPTAN1	p.E1528K	dna	rna	no
SPTAN1	p.G1360W	dna	rna	no
SPTAN1	p.A488V	dna	no	no
SPTAN1	p.R1359L	dna	rna	no
SPTAN1	p.R28C	no	rna	no
SPTAN1	p.D281G	dna	rna	no
SPTAN1	p.Q615H	dna	no	no
SPTAN1	p.L822V	dna	rna	no
SPTAN1	p.E112Q	dna	no	no
SPTAN1	p.L2044V	dna	no	no
SPTAN1	p.D1966V	no	rna	no
SPTAN1	p.E338D	dna	no	no
SPTAN1	p.F2328I	dna	rna	no
SPTAN1	p.D603G	dna	no	no
SPTAN1	p.A1628D	dna	no	no
SPTAN1	p.E2152A	dna	no	no
SPTAN1	p.G2239A	dna	rna	no
SPTAN1	p.D160Y	dna	no	no
SPTAN1	p.D1737N	dna	rna	no
SPTAN1	p.T2283M	dna	rna	no
SPTAN1	p.G2231W	dna	no	no
SPTAN1	p.D401H	dna	rna	no
SPTAN1	p.E1107K	no	rna	no
SPTAN1	p.A1169S	dna	no	no
SPTAN1	p.R839H	dna	rna	no
SPTAN1	p.E308G	dna	no	no
SPTAN1	p.R561T	dna	no	no
SPTAN1	p.W1991L	dna	no	no
SPTAN1	p.R2155H	dna	no	no
SPTAN1	p.D603Y	dna	no	no
SPTAN1	p.D359N	dna	no	no
SPTAN1	p.D917N	dna	no	no
SPTAN1	p.S280C	dna	no	no
SPTAN1	p.V2424E	dna	no	no
SPTAN1	p.D1716Y	dna	rna	no
SPTAN1	p.R801Q	no	rna	no
SPTAN1	p.E1704A	dna	rna	no
SPTAN1	p.R1865W	dna	no	no
SPTAN1	p.Q1555H	dna	no	no
SPTAN1	p.A288G	dna	no	no
SPTAN1	p.L215V	dna	no	no
SPTAN1	p.C2441W	dna	no	no
SPTAN1	p.R2130H	dna	rna	no
SPTAN1	p.A1513T	dna	rna	no
SPTAN1	p.G1242A	no	rna	no
SPTAN1	p.Q2261E	dna	rna	no
SPTAN1	p.F2394L	dna	rna	no
SPTAN1	p.E1183V	dna	no	no
SPTAN1	p.R1181M	dna	no	no
SPTAN1	p.K1783R	dna	no	no
SPTAN1	p.N95Y	dna	no	no
SPTAN1	p.W588C	dna	no	no
SPTAN1	p.R883Q	dna	rna	no
SPTAN1	p.E2131K	dna	rna	no
SPTAN1	p.E256K	dna	no	no
SPTAN1	p.R2087L	dna	no	no
SPTAN1	p.D898N	dna	no	no
SPTAN1	p.I2396M	dna	rna	no
SPTAN1	p.E901K	dna	rna	no
SPTAN1	p.D977Y	dna	rna	no
SPTAN1	p.N95I	dna	rna	no
SPTAN1	p.K2158N	dna	rna	no
SPTAN1	p.D1370Y	dna	rna	no
SPTAN1	p.Q2136H	no	rna	no

### Sheet: VIM
protein	site	DNA-mutant	mRNA-mutant	PIPI3 identified site
VIM	p.A247P	dna	no	no
VIM	p.R270H	dna	no	no
VIM	p.R345C	dna	no	no
VIM	p.K390T	dna	no	no
VIM	p.L421P	dna	no	no
VIM	p.R345H	dna	no	no
VIM	p.V434A	dna	no	no
VIM	p.F295S	dna	no	no
VIM	p.S339F	dna	no	no
VIM	p.E172K	dna	no	no
VIM	p.P432L	dna	no	no
VIM	p.S420F	dna	no	no
VIM	p.L326F	dna	rna	no
VIM	p.R345C	dna	no	no
VIM	p.T33M	dna	no	no
VIM	p.E407K	dna	no	no
VIM	p.E349D	dna	no	no
VIM	p.N283D	dna	no	no
VIM	p.T266M	dna	no	no
VIM	p.D257N	dna	rna	no
VIM	p.L131R	dna	rna	no
VIM	p.S325P	dna	rna	no
VIM	p.T266M	dna	rna	no
VIM	p.L380I	dna	no	no
VIM	p.E221K	dna	no	no
VIM	p.A247V	dna	no	no
VIM	p.F15V	dna	no	no
VIM	p.L215V	dna	no	no
VIM	p.K282N	no	rna	no
VIM	p.V224L	dna	rna	no
VIM	p.R310S	dna	no	no
VIM	p.E354K	dna	rna	no
VIM	p.D385A	no	rna	no
VIM	p.L149F	dna	rna	no
VIM	p.E349D	dna	no	no
VIM	p.Y319C	dna	no	no
VIM	p.D112G	no	rna	no
VIM	p.R320Q	dna	no	no
VIM	p.L340M	dna	no	no
VIM	p.E288D	dna	no	no
VIM	p.V210I	dna	no	no
VIM	p.R310C	dna	no	no
VIM	p.R71W	dna	no	no
VIM	p.E153D	dna	no	no
VIM	p.E136Q	dna	no	no
VIM	p.R450T	dna	no	no
VIM	p.E221K	dna	no	no
VIM	p.S278R	dna	no	no
VIM	p.R175H	no	rna	no
VIM	p.S8L	dna	no	no
VIM	p.E396Q	dna	no	no
VIM	p.R50H	dna	no	no
VIM	p.R217H	dna	no	no
VIM	p.E407K	dna	no	no
VIM	p.K390T	dna	no	no
VIM	p.R222L	dna	no	no
VIM	p.A301T	dna	no	no
VIM	p.E221Q	dna	no	no
VIM	p.E187G	dna	no	no
VIM	p.A332S	dna	no	no
VIM	p.F15L	dna	no	no
VIM	p.D429Y	dna	no	no
VIM	p.E241K	dna	no	no
VIM	p.E244K	dna	no	no
VIM	p.R170L	dna	no	no
VIM	p.D259Y	dna	no	no
VIM	p.E239K	dna	no	no
VIM	p.R424W	dna	no	no
VIM	p.S22I	dna	no	no
VIM	p.E407V	dna	no	no
VIM	p.M372V	dna	no	no
VIM	p.A308G	dna	rna	no
VIM	p.L380F	dna	no	no
VIM	p.D211H	dna	no	no
VIM	p.R217C	dna	rna	no
