## Supplementary material for "Amino acid substitutomics: profiling amino acid substitutions at proteomic scale unveils biological implication and escape mechanism in cancer": Supp file 5

### Sheet: BRAF
proteins	peptide	freeSeq	AA_sub
BRAF	A(42.011)ALSGGGGGGAEPGQALFNGD(16.014)MEPEAGAGAGAAASSAADPALPEEVWNLK	AALSGGGGGGAEPGQALFNGDMEPEAGAGAGAAASSAADPALPEEVWNLK	Asp->Met
BRAF	A(42.011)ALSGGGGGGAEPGQALFNGDMEPEAGAGAGAAA(15.995)SSAADPALPEEVWNLK	AALSGGGGGGAEPGQALFNGDMEPEAGAGAGAAASSAADPALPEEVWNLK	Ala->Ser
BRAF	SSSA(43.006)PNVHLNTLEPVNLDDLLR(10.008)	SSSAPNVHLNTLEPVNLDDLLR	Ala->Asn
BRAF	L(43.017)TQEHLEALLDK	LTQEHLEALLDK	Leu->Arg
BRAF	SSSA(43.006)PNVHLNTLEPVNLDDLLR	SSSAPNVHLNTLEPVNLDDLLR	Ala->Asn
BRAF	FFEHHPL(43.017)PQEEASLAETALTSGSSPSAPASDSLGPQLLTSPSPSK	FFEHHPLPQEEASLAETALTSGSSPSAPASDSLGPQLLTSPSPSK	Leu->Arg
BRAF	R(-55.053)Q(-57.021)TAQGMDYLHAK	RQTAQGMDYLHAK	Arg->Thr;Gln->Ala
BRAF	MLNV(-2.016)TAPTPQQLQAFK	MLNVTAPTPQQLQAFK	Val->Pro
BRAF	MLNV(31.972)TAPTPQQLQAFK(8.014)	MLNVTAPTPQQLQAFK	Val->Met
BRAF	ML(43.017)NVTAPTPQQLQAFK(8.014)	MLNVTAPTPQQLQAFK	Leu->Arg
BRAF	K(8.014)RDERPLFPQ(19.010)LLASLELLAR(10.008)	KRDERPLFPQLLASLELLAR	Gln->Phe
BRAF	L(43.017)GSGSFGTVYK	LGSGSFGTVYK	Leu->Arg
BRAF	GDGGSTTGLSA(43.006)TPPASLPGSLTNVK(8.014)	GDGGSTTGLSATPPASLPGSLTNVK	Ala->Asn
BRAF	ERPLF(-44.059)PQLLAS(86.000)LELLA(-14.016)R(10.008)	ERPLFPQLLASLELLAR	Phe->Cys;Ala->Gly
BRAF	ML(43.017)NVTAPTPQQLQAFK	MLNVTAPTPQQLQAFK	Leu->Arg
BRAF	FGGEHNPPSL(49.979)YLEAYEEYTSK(8.014)	FGGEHNPPSLYLEAYEEYTSK	Leu->Tyr
BRAF	MLNV(31.972)TAPTPQQLQAFK	MLNVTAPTPQQLQAFK	Val->Met
BRAF	DGGSTTG(57.021)LSATPPASLPGSL(3.019)TNV(-2.016)K	DGGSTTGLSATPPASLPGSLTNVK	Gly->Asn;Val->Pro
BRAF	L(43.017)DALQQR(10.008)	LDALQQR	Leu->Arg
BRAF	L(43.017)GDFGLATVK(8.014)	LGDFGLATVK	Leu->Arg
BRAF	L(-12.036)ELLA(57.021)R(-28.006)	LELLAR	Leu->Thr;Ala->Gln;Arg->Lys
BRAF	L(43.017)GDFGLATVK	LGDFGLATVK	Leu->Arg
BRAF	L(43.017)DALQQR	LDALQQR	Leu->Arg
BRAF	R(-85.064)SSSAPNVHLNTLEPVNLDDLLR(10.008)	RSSSAPNVHLNTLEPVNLDDLLR	Arg->Ala
BRAF	DSSDDWELPDGQLTV(48.000)GQR	DSSDDWELPDGQLTVGQR	Val->Phe
BRAF	G(44.026)YLSPDLSK(8.014)	GYLSPDLSK	Gly->Thr
BRAF	PT(55.053)P(17.974)QQLQA(115.042)F(-90.047)K	PTPQQLQAFK	Thr->Arg;Pro->Asp;Ala->Trp;Phe->Gly
BRAF	LLASLELLAR(-19.042)	LLASLELLAR	Arg->His
BRAF	D(-13.979)SL(23.975)GPQLLTSPSPSK(8.014)	DSLGPQLLTSPSPSK	Asp->Thr;Leu->His
BRAF	SA(43.006)S(79.957)EPSLNR(10.008)	SASEPSLNR	Ala->Asn
BRAF	L(3.019)W(-115.042)MAPEVLR(10.008)	LWMAPEVLR	Trp->Ala
BRAF	D(-0.984)QLLFMVGR(10.008)	DQLLFMVGR	Asp->Asn
BRAF	SSSL(-16.031)SVL(3.019)PSSLSVFQNP(-26.016)TDVARSNPK	SSSLSVLPSSLSVFQNPTDVARSNPK	Leu->Pro;Pro->Ala
BRAF	MLNVTAPTPQQLQA(58.005)FK	MLNVTAPTPQQLQAFK	Ala->Glu
BRAF	SSSL(-16.031)SVL(3.019)PSSLSV(-42.047)FQNPTDVARSNPK	SSSLSVLPSSLSVFQNPTDVARSNPK	Leu->Pro;Val->Gly
BRAF	SH(-37.990)Q(-31.006)FEQLS(15.995)GS(41.027)LLWMAPEVLRMQDK	SHQFEQLSGSLLWMAPEVLRMQDK	His->Val;Gln->Pro;Ser->Gln
BRAF	SLPLPQPFRPA(60.003)DEDHR(10.008)	SLPLPQPFRPADEDHR	Ala->Met
BRAF	GLLPECCAVY(-49.020)R	GLLPECCAVYR	Tyr->Asn
BRAF	S(60.036)LELL(-42.047)AR(6.020)	SLELLAR	Ser->Phe;Leu->Ala
BRAF	EPE(27.059)AGAGAGAAASSAADPALPEEV(48.000)WNLK(8.014)	EPEAGAGAGAAASSAADPALPEEVWNLK	Glu->Arg;Val->Phe
BRAF	SNNL(-16.031)F(-76.031)LHEDLTVK	SNNLFLHEDLTVK	Leu->Pro;Phe->Ala
BRAF	LAR(-25.061)SLPKLHRSASEPSL(1.943)NR	LARSLPKLHRSASEPSLNR	Arg->Met;Leu->Asp
BRAF	SLY(23.016)L(3.019)EAYEEYTSK	SLYLEAYEEYTSK	Tyr->Trp
BRAF	EPEAGAGAGA(42.047)AASSAADPALPEEVWN(49.020)LK(8.014)	EPEAGAGAGAAASSAADPALPEEVWNLK	Ala->Leu;Asn->Tyr
BRAF	SAS(41.063)EPSLNR	SASEPSLNR	Ser->Lys
BRAF	P(3.995)PASLPGSLTNVKALQK(-57.058)	PPASLPGSLTNVKALQK	Pro->Thr;Lys->Ala
BRAF	L(3.019)GP(-10.021)QLLTSPSPSK	LGPQLLTSPSPSK	Pro->Ser
BRAF	FGGE(-0.984)HNPPSLYLEAYEEYTSK(8.014)	FGGEHNPPSLYLEAYEEYTSK	Glu->Gln
BRAF	FPQLLAS(27.011)LELLAR	FPQLLASLELLAR	Ser->Asn
BRAF	L(3.019)Y(-34.021)LEAYEEYTS(15.977)KLDALQQR(-28.043)	LYLEAYEEYTSKLDALQQR	Tyr->Glu;Ser->Cys;Arg->Gln
BRAF	AGF(-18.026)QTEDFSLYACASP(16.990)K	AGFQTEDFSLYACASPK	Phe->Glu;Pro->Asn
BRAF	R(-85.064)QTAQ(-71.037)GMDYLHAK(8.014)	RQTAQGMDYLHAK	Arg->Ala;Gln->Gly
BRAF	R(28.031)EHV(14.975)ESPELVLG(58.005)R(10.008)	REHVESPELVLGR	2.11593
BRAF	FFEHHPL(43.017)PQEEASLAETALTSGSSPSAPASDSLGPQLLTSPSPSK(8.014)	FFEHHPLPQEEASLAETALTSGSSPSAPASDSLGPQLLTSPSPSK	Leu->Arg
BRAF	L(43.017)GSGSFGTVYK(8.014)	LGSGSFGTVYK	Leu->Arg
BRAF	K(28.006)RDERPLFPQLLASLELLAR(10.008)	KRDERPLFPQLLASLELLAR	Lys->Arg
BRAF	G(44.026)DGGSTTGLSATPPASLPGSLTNVK(8.014)	GDGGSTTGLSATPPASLPGSLTNVK	Gly->Thr
BRAF	A(42.047)K(-31.042)SLLH(-23.975)R(-28.006)	AKSLLHR	Ala->Leu;Lys->Pro;His->Leu;Arg->Lys
BRAF	L(43.017)LFQGFR(10.008)	LLFQGFR	Leu->Arg
BRAF	S(76.031)LELLA(30.011)R	SLELLAR	Ser->Tyr;Ala->Thr
BRAF	ML(3.019)NVTAPT(12.995)PQQLQAFKNEVGVLR	MLNVTAPTPQQLQAFKNEVGVLR	Thr->Asn
BRAF	F(-44.059)MVGRGYLSP(2.016)DLSK	FMVGRGYLSPDLSK	Phe->Cys;Pro->Val
BRAF	LSGSLLWMAPEVL(0.959)R(10.008)MQD(13.032)K	LSGSLLWMAPEVLRMQDK	Leu->Asn;Asp->Gln
BRAF	FPQ(-41.027)LL(3.019)ASLELLAR(10.008)	FPQLLASLELLAR	Gln->Ser
BRAF	MLNV(57.033)TAPTPQQLQAFK(8.014)	MLNVTAPTPQQLQAFK	Val->Arg
BRAF	S(86.000)ASEP(89.027)SLNR	SASEPSLNR	Pro->Trp
BRAF	L(33.984)ELLAR	LELLAR	Leu->Phe
BRAF	FPQLL(3.019)ASL(23.975)ELLAR	FPQLLASLELLAR	Leu->His
BRAF	SRWSGSH(26.004)QFEQLSGSLLWMAPEVLR(10.008)	SRWSGSHQFEQLSGSLLWMAPEVLR	His->Tyr
BRAF	ETKFEMLKL(23.975)LDLAR(10.008)	ETKFEMLKLLDLAR	Leu->His
BRAF	GFQTEDFSL(3.019)YA(43.990)CASPK	GFQTEDFSLYACASPK	Ala->Asp
BRAF	G(56.063)SGS(15.995)FGTVYK(8.014)	GSGSFGTVYK	Gly->Leu
BRAF	L(3.019)Y(-34.021)LEAYEEYTSKLDA(15.995)LQQR(-28.043)	LYLEAYEEYTSKLDALQQR	Tyr->Glu;Ala->Ser;Arg->Gln
BRAF	LAR(-25.061)SLPKLHRSASEPSL(0.959)NR	LARSLPKLHRSASEPSLNR	Arg->Met;Leu->Asn
BRAF	LSGSLL(17.956)WMAPEVL(-14.016)R(10.008)MQDK	LSGSLLWMAPEVLRMQDK	Leu->Met;Leu->Val
BRAF	SSSAPNVHLNTLEPVNLDDL(3.019)LRDQGFRGDGGSTTGLSATPPASLPG(90.047)SLTNVK(8.964)	SSSAPNVHLNTLEPVNLDDLLRDQGFRGDGGSTTGLSATPPASLPGSLTNVK	Gly->Phe;Lys->His
BRAF	PT(55.053)PQQLQAFK	PTPQQLQAFK	Thr->Arg
BRAF	LNRAGFQT(29.993)EDFSL(3.019)YACASPK	LNRAGFQTEDFSLYACASPK	Thr->Met
BRAF	LNT(12.995)LEPVN(-11.034)LDDLLR	LNTLEPVNLDDLLR	Thr->Asn;Asn->Cys
BRAF	R(6.020)GYLS(-30.011)PDLSK	RGYLSPDLSK	Ser->Gly
BRAF	L(3.019)MMRGLLP(31.990)ECCAVYRLQDGE(-15.959)KK(8.964)	LMMRGLLPECCAVYRLQDGEKK	Glu->Leu;Lys->His
BRAF	LA(15.995)R(-41.074)SLPKLHRSASEPSLNR	LARSLPKLHRSASEPSLNR	Ala->Ser;Arg->Asp
BRAF	LSS(69.069)RSSASSLKR(10.008)	LSSRSSASSLKR	1.74229
BRAF	L(-16.031)LPLLLW(-58.021)K(-41.063)	LLPLLLWK	1.67472
BRAF	DSSDDWELPD(16.014)GQLTVGQR	DSSDDWELPDGQLTVGQR	Asp->Met
BRAF	ML(3.019)NV(28.990)TAPTPQQLQAFK(8.014)	MLNVTAPTPQQLQAFK	Val->Gln
BRAF	FGGEHNPPS(15.977)LYLEAYEEYTSK(8.014)	FGGEHNPPSLYLEAYEEYTSK	Ser->Cys
BRAF	SSAPNV(87.011)HLNTLEPVNLDDLLR	SSAPNVHLNTLEPVNLDDLLR	Val->Trp
BRAF	FFEHHPLPQEEASLAETA(42.047)LTSGSSPSAPASDSLGPQLLTSPSPSK(8.014)	FFEHHPLPQEEASLAETALTSGSSPSAPASDSLGPQLLTSPSPSK	Ala->Leu
BRAF	FFEHHPLP(40.006)QEEASLAETAL(3.019)TSGSSPSAPASDSLGPQLLTSPSPSK	FFEHHPLPQEEASLAETALTSGSSPSAPASDSLGPQLLTSPSPSK	Pro->His
BRAF	FGGEHNPPS(50.027)LYLEAYEEYTSK	FGGEHNPPSLYLEAYEEYTSK	Ser->His
BRAF	MLNVTA(43.006)PTPQQLQAFK	MLNVTAPTPQQLQAFK	Ala->Asn
BRAF	QTA(43.006)QGM(15.995)DYLHAK(8.014)	QTAQGMDYLHAK	Ala->Asn
BRAF	NPPSLYLEAY(23.016)EEYTSK(8.014)LDAL(-26.052)QQR(-99.080)	NPPSLYLEAYEEYTSKLDALQQR	Tyr->Trp;Leu->Ser;Arg->Gly
BRAF	WSGSHQFE(-0.984)QLSGSLLWMAPEV(-2.016)L(3.019)R	WSGSHQFEQLSGSLLWMAPEVLR	Glu->Gln;Val->Pro
BRAF	LNNR(-53.092)DQLLFM(15.995)VGR(-59.048)	LNNRDQLLFMVGR	Arg->Cys;Arg->Pro
BRAF	ML(3.019)NVTAPT(12.995)PQQLQAFK(8.014)NEVGVLR(10.008)	MLNVTAPTPQQLQAFKNEVGVLR	Thr->Asn
BRAF	WSGSHQFEQLSGSLLWMA(58.005)PEVLR	WSGSHQFEQLSGSLLWMAPEVLR	Ala->Glu
BRAF	LQDGEKKPLGWDTDLSWL(15.011)TGEELHVEVLENVPLTTHNFVR(10.008)	LQDGEKKPLGWDTDLSWLTGEELHVEVLENVPLTTHNFVR	Leu->Lys
BRAF	RLQDGEK(28.006)K	RLQDGEKK	Lys->Arg
BRAF	D(-58.005)WEL(3.019)PDGQLTVGQR(10.008)	DWELPDGQLTVGQR	Asp->Gly
BRAF	R(-27.059)GYLSP(2.016)DLSK	RGYLSPDLSK	Arg->Glu;Pro->Val
BRAF	GFQT(62.016)EDFSLYACASPK	GFQTEDFSLYACASPK	Thr->Tyr
BRAF	L(-26.052)DLLFV(-28.031)SK	LDLLFVSK	Leu->Ser;Val->Ala
BRAF	GS(14.016)LTNVK(6.020)AL(1.943)QK(8.014)	GSLTNVKALQK	Leu->Asp
BRAF	NNL(15.959)FL(3.019)HEDLTV(14.975)K	NNLFLHEDLTVK	Leu->Glu;Val->Asn
BRAF	LAS(15.977)LELLAR(10.008)	LASLELLAR	Ser->Cys
BRAF	QP(15.995)FRPADEDH(-8.016)RNQFGQRDR(42.011)	QPFRPADEDHRNQFGQRDR	His->Glu
BRAF	LL(-26.052)H(49.020)RDLK(-14.052)	LLHRDLK	Leu->Ser;His->Trp;Lys->Asn
BRAF	GA(15.995)GAAASSAADPALPEEVWN(-16.990)LK	GAGAAASSAADPALPEEVWNLK	Ala->Ser;Asn->Pro
BRAF	LNRAGFQTEDFSL(3.019)Y(-32.023)ACASPK	LNRAGFQTEDFSLYACASPK	Tyr->Met
BRAF	S(26.052)LLWMAPEVLR(10.008)	SLLWMAPEVLR	Ser->Leu
BRAF	QTAQGM(-16.014)DYLHAK(8.014)	QTAQGMDYLHAK	Met->Asp
BRAF	AGF(-18.026)QTEDFSLYACAS(41.027)PK	AGFQTEDFSLYACASPK	Phe->Glu;Ser->Gln
BRAF	RLQDGE(34.021)KK	RLQDGEKK	Glu->Tyr
BRAF	MLNVT(42.011)APTPQQLQ(9.000)AFK	MLNVTAPTPQQLQAFK	Gln->His
BRAF	H(-40.006)LHLLET(62.016)K(6.020)	HLHLLETK	His->Pro;Thr->Tyr
BRAF	K(6.020)W(-129.058)HGDVAVK(28.006)	KWHGDVAVK	Trp->Gly
BRAF	TK(-29.027)FEMLK	TKFEMLK	Lys->Val
BRAF	LE(34.021)ALLD(16.014)K(28.006)	LEALLDK	Glu->Tyr;Asp->Met;Lys->Arg
BRAF	S(44.008)S(60.036)SEDR	SSSEDR	Ser->Phe
BRAF	MVGR(-55.053)GYLSPDLSK	MVGRGYLSPDLSK	Arg->Thr
BRAF	GA(15.995)GAAASS(69.069)AADPALPEEVWNLKQMLK	GAGAAASSAADPALPEEVWNLKQMLK	Ala->Ser;Ser->Arg
BRAF	AYEEY(-76.031)TSKLDALQQR	AYEEYTSKLDALQQR	Tyr->Ser
BRAF	GD(-0.984)GGSTTGLSATPPASLPGSL(3.019)TNV(-2.016)K	GDGGSTTGLSATPPASLPGSLTNVK	Asp->Asn;Val->Pro
BRAF	K(6.020)W(-129.058)HGDVAVK	KWHGDVAVK	Trp->Gly
BRAF	FGGEHNPPSLYL(49.979)EAYEEYTSK(8.014)	FGGEHNPPSLYLEAYEEYTSK	Leu->Tyr
BRAF	QT(13.979)AQ(-31.006)GM(15.995)DYLHAK(8.014)	QTAQGMDYLHAK	Thr->Asp;Gln->Pro
BRAF	R(-69.069)SSSAPNVHLNTL(-56.063)EPVNLDDLLR(10.008)	RSSSAPNVHLNTLEPVNLDDLLR	Arg->Ser;Leu->Gly
BRAF	DSSD(-0.984)D(43.990)WELPDGQLTVGQR	DSSDDWELPDGQLTVGQR	Asp->Asn
BRAF	QT(-3.995)AQ(-13.032)GM(15.995)DYLHAK(8.014)	QTAQGMDYLHAK	Thr->Pro;Gln->Asp
BRAF	GDGGSTTGLSAT(13.979)PPASLPGSLTNVK(8.014)	GDGGSTTGLSATPPASLPGSLTNVK	Thr->Asp
BRAF	SSSAPNVHLNT(13.979)LEPVNLDDLLR(10.008)	SSSAPNVHLNTLEPVNLDDLLR	Thr->Asp
BRAF	EDRNRMK(8.014)T(85.032)LGR	EDRNRMKTLGR	Thr->Trp
BRAF	L(-16.031)GSGSFGTVYK	LGSGSFGTVYK	Leu->Pro
BRAF	PNK(8.014)QR(-42.058)TVVPARCGVTVRDSL(49.979)K(6.020)K	PNKQRTVVPARCGVTVRDSLKK	Arg->Asn;Leu->Tyr
BRAF	E(-58.005)NVPLTT(-44.026)HNFVR	ENVPLTTHNFVR	Glu->Ala;Thr->Gly
BRAF	LVR(-42.058)VFLPNK(8.014)	LVRVFLPNK	Arg->Asn
BRAF	QK(2.946)SPG(40.031)PQRE(-31.990)R(-28.006)	QKSPGPQRER	Lys->Met;Gly->Pro;Glu->Pro;Arg->Lys
BRAF	VGRG(45.988)YLSPDLSK	VGRGYLSPDLSK	Gly->Cys
BRAF	AYEEYTSK(2.946)LDALQQR(10.008)	AYEEYTSKLDALQQR	Lys->Met
BRAF	N(-12.995)PTD(71.052)VAR	NPTDVAR	Asn->Thr;Asp->Trp
BRAF	A(31.972)GFQTEDFSLYACASPK	AGFQTEDFSLYACASPK	Ala->Cys
BRAF	P(16.031)DLSKVR(-42.058)	PDLSKVR	Pro->Leu;Arg->Asn
BRAF	R(-85.064)QTAQ(-71.037)GM(15.995)DYLHAK(8.014)	RQTAQGMDYLHAK	Arg->Ala;Gln->Gly
BRAF	PQQLQAFKNEVGVL(49.979)R(42.011)	PQQLQAFKNEVGVLR	Leu->Tyr
BRAF	KLLDLAR(-55.053)QTAQGMDYLHAKS(27.011)LLHR(-41.074)	KLLDLARQTAQGMDYLHAKSLLHR	Arg->Thr;Ser->Asn;Arg->Asp
BRAF	S(14.016)APASDS(99.047)LGPQLLTS(50.027)PSPSK	SAPASDSLGPQLLTSPSPSK	Ser->Trp;Ser->His
BRAF	FGGE(18.026)HNPPSLYLEAYEEYTSK	FGGEHNPPSLYLEAYEEYTSK	Glu->Phe
BRAF	P(31.042)DLSK(8.014)V(14.016)R(-43.017)	PDLSKVR	Pro->Lys;Val->Leu;Arg->Leu
BRAF	AD(32.041)E(-29.974)DHR(10.008)NQF(-48.000)GQRDR	ADEDHRNQFGQRDR	Asp->Phe;Glu->Val;Phe->Val
BRAF	LAR(-9.033)SL(-16.031)PKLHRSASEPSL(0.959)NR	LARSLPKLHRSASEPSLNR	Arg->Phe;Leu->Pro;Leu->Asn
BRAF	R(6.020)S(79.957)SSAPNVHLNTLEPVNLDDL(-42.047)L(15.959)R	RSSSAPNVHLNTLEPVNLDDLLR	Leu->Ala;Leu->Glu
BRAF	NR(28.031)MK(28.031)TLGR(-59.048)R(-28.006)	NRMKTLGRR	Arg->Pro;Arg->Lys
BRAF	P(-10.021)KAMKRLMAECLKK	PKAMKRLMAECLKK	Pro->Ser
BRAF	LPECCAVY(-34.968)RL(3.019)QDGEK	LPECCAVYRLQDGEK	Tyr->Lys
BRAF	R(10.008)GYLSP(16.031)DLSK	RGYLSPDLSK	Pro->Leu
BRAF	L(3.019)PECCAVY(-34.968)RLQDGEK	LPECCAVYRLQDGEK	Tyr->Lys
BRAF	LFM(-16.014)VGR	LFMVGR	Met->Asp
BRAF	LMMRGLLPECCAVYR(-99.080)LQDGEK(34.968)	LMMRGLLPECCAVYRLQDGEK	Arg->Gly;Lys->Tyr
BRAF	L(3.019)EL(23.975)LAR(6.020)SLPK(-57.058)	LELLARSLPK	Leu->His;Lys->Ala
BRAF	QTAQG(44.026)M(-28.031)DYLHAK(8.014)	QTAQGMDYLHAK	Gly->Thr;Met->Cys
BRAF	AS(69.069)LPGSL(-10.075)TNVK(8.014)	ASLPGSLTNVK	Ser->Arg;Leu->Cys
BRAF	FGGEHNPPSLYL(14.975)EAYEEYTSK(8.014)	FGGEHNPPSLYLEAYEEYTSK	Leu->Gln
BRAF	FFEHH(49.020)PLPQEEASLAETALTSGSSPSAPASDSLGPQLLTSPSPSK	FFEHHPLPQEEASLAETALTSGSSPSAPASDSLGPQLLTSPSPSK	His->Trp
BRAF	MLNVTA(43.006)PTPQQLQAFK(8.014)	MLNVTAPTPQQLQAFK	Ala->Asn
BRAF	MLNVTA(31.972)PTPQQLQAFK	MLNVTAPTPQQLQAFK	Ala->Cys
BRAF	FGGEHNPPSLYL(49.979)EAYEEYTSK	FGGEHNPPSLYLEAYEEYTSK	Leu->Tyr
BRAF	EALLDK(8.014)FGG(129.058)EHNPPSLYLEAYEEYTSK	EALLDKFGGEHNPPSLYLEAYEEYTSK	Gly->Trp
BRAF	ML(3.019)NVT(12.995)APTPQQLQAFK(8.014)NEVGVLR(10.008)	MLNVTAPTPQQLQAFKNEVGVLR	Thr->Asn
BRAF	AF(-33.984)K(42.011)NEVGVLR(10.008)	AFKNEVGVLR	Phe->Leu
BRAF	QTA(43.006)QGM(15.995)DYLHAK	QTAQGMDYLHAK	Ala->Asn
BRAF	Y(-35.005)ELM(15.995)TGQLPYSNLNNRDQLLF(-76.031)MVGR	YELMTGQLPYSNLNNRDQLLFMVGR	Tyr->Gln;Phe->Ala
BRAF	QTA(60.003)QGMDYLHAK(8.014)	QTAQGMDYLHAK	Ala->Met
BRAF	QLLF(-19.010)MVGR(10.008)	QLLFMVGR	Phe->Gln
BRAF	SA(43.006)S(79.966)EPSLNR	SASEPSLNR	Ala->Asn
BRAF	SSSL(-16.031)SVL(3.019)PSSLS(15.977)VFQNPTD(-58.005)VARSNPK	SSSLSVLPSSLSVFQNPTDVARSNPK	Leu->Pro;Ser->Cys;Asp->Gly
BRAF	SED(13.032)RNR(10.008)MKTLGR	SEDRNRMKTLGR	Asp->Gln
BRAF	AGFQ(-25.049)TEDFSLYACASPK	AGFQTEDFSLYACASPK	Gln->Cys
BRAF	NPPSLY(23.016)LEAYEEYTSK(8.014)LDAL(-26.052)QQR(-99.080)	NPPSLYLEAYEEYTSKLDALQQR	Tyr->Trp;Leu->Ser;Arg->Gly
BRAF	V(37.990)LRM(15.995)Q(-31.006)D(-17.974)K	VLRMQDK	Val->His;Gln->Pro;Asp->Pro
BRAF	SA(43.006)S(79.966)EPSLNR(10.008)	SASEPSLNR	Ala->Asn
BRAF	LAR(-25.061)SLPKLHRSASEPSL(72.995)NR	LARSLPKLHRSASEPSLNR	Arg->Met;Leu->Trp
BRAF	RQ(-71.037)TAQG(56.063)MDYLHAKSLLHR	RQTAQGMDYLHAKSLLHR	Gln->Gly;Gly->Leu
BRAF	LK(34.968)LTQEHLE(-42.011)ALLDK(-27.047)	LKLTQEHLEALLDK	Lys->Tyr;Glu->Ser;Lys->Thr
BRAF	L(3.019)NRAGFQT(29.993)EDFSLYACASPK	LNRAGFQTEDFSLYACASPK	Thr->Met
BRAF	K(-27.047)VRSNCPKAM(-29.993)KR	KVRSNCPKAMKR	Lys->Thr
BRAF	L(43.017)EPVNLDDLLR(-25.061)	LEPVNLDDLLR	Leu->Arg;Arg->Met
BRAF	ALMMRGLL(3.019)PE(-26.033)CCAVYR(10.008)LQDGEKK	ALMMRGLLPECCAVYRLQDGEKK	Glu->Cys
BRAF	LEPV(-2.016)NLDDLLRDQGFR(6.020)GDGGSTTGLSATPPASLPGSLTN(23.016)VKALQKSPGPQRER	LEPVNLDDLLRDQGFRGDGGSTTGLSATPPASLPGSLTNVKALQKSPGPQRER	Val->Pro;Asn->His
BRAF	PNKQRT(-30.011)VVPARCG(44.026)VTVRDSLKK	PNKQRTVVPARCGVTVRDSLKK	Thr->Ala;Gly->Thr
BRAF	ALMMRGLLPECCAVY(-49.020)R(6.020)LQDGEKK	ALMMRGLLPECCAVYRLQDGEKK	Tyr->Asn
BRAF	A(42.011)ALSGGGGGGAEPGQALFNGDMEPEAGAGAGA(15.995)AASSAADPALPEEVWNLK	AALSGGGGGGAEPGQALFNGDMEPEAGAGAGAAASSAADPALPEEVWNLK	Ala->Ser
BRAF	VEVLE(-0.984)NVPLTTHNFVR(10.008)	VEVLENVPLTTHNFVR	Glu->Gln
BRAF	DQGFRGDGGSTTGL(43.017)SATPPASLPGSLTNVK	DQGFRGDGGSTTGLSATPPASLPGSLTNVK	Leu->Arg
BRAF	FFEHHP(40.006)LPQEEASLAETAL(3.019)TSGSSPSAPASDSLGPQLLTSPSPSK(8.014)	FFEHHPLPQEEASLAETALTSGSSPSAPASDSLGPQLLTSPSPSK	Pro->His
BRAF	FFEHHPLPQEEASLAETAL(3.019)TSGSSPSAP(40.006)ASDSLGPQLLTSPSPSK	FFEHHPLPQEEASLAETALTSGSSPSAPASDSLGPQLLTSPSPSK	Pro->His
BRAF	DD(13.068)WE(-58.005)LPDGQLTVGQ(-41.027)R	DDWELPDGQLTVGQR	Asp->Lys;Glu->Ala;Gln->Ser
BRAF	VF(-33.984)QNPT(12.036)DVAR(6.020)S(41.027)NPK(15.995)	VFQNPTDVARSNPK	Phe->Leu;Thr->Leu;Ser->Gln
BRAF	NQFGQRDRSSSAPNVH(-37.990)L(3.019)NTLEPVNLDDLLR(10.008)	NQFGQRDRSSSAPNVHLNTLEPVNLDDLLR	His->Val
BRAF	KSSSSSEDRNRMK(34.968)TLGRRDSSDDWELPDGQLTVGQR	KSSSSSEDRNRMKTLGRRDSSDDWELPDGQLTVGQR	Lys->Tyr
BRAF	N(-0.959)LDDLL(33.984)R(6.020)	NLDDLLR	Asn->Leu;Leu->Phe
BRAF	R(-85.064)M(-17.956)K(8.014)TLG(72.021)R(10.008)	RMKTLGR	Arg->Ala;Met->Leu;Gly->Glu
BRAF	TDVARSN(-27.011)PK	TDVARSNPK	Asn->Ser
BRAF	K(8.014)PLGWDTDLSWLTGEELHV(48.000)EVLENVPLTTHNFVR(10.008)	KPLGWDTDLSWLTGEELHVEVLENVPLTTHNFVR	Val->Phe
BRAF	K(18.973)SPQK(86.037)PLVR(6.020)	KSPQKPLVR	Lys->Phe
BRAF	SVLPSSL(3.019)SVF(-90.047)QNPTDVAR(10.008)	SVLPSSLSVFQNPTDVAR	Phe->Gly
BRAF	QTA(31.972)QGMDYLHAK	QTAQGMDYLHAK	Ala->Cys
BRAF	RLQDGEKK(28.006)	RLQDGEKK	Lys->Arg
BRAF	DDWELP(-10.021)DGQLTVGQR	DDWELPDGQLTVGQR	Pro->Ser
BRAF	HEDL(3.019)TVK(-0.036)LGDF(-32.041)GLATVKSR(-59.048)	HEDLTVKLGDFGLATVKSR	Lys->Gln;Phe->Asp;Arg->Pro
BRAF	G(44.026)DGGSTT(79.966)GLSATPPASLPGSLTNVK(8.014)	GDGGSTTGLSATPPASLPGSLTNVK	Gly->Thr
BRAF	ASL(15.011)ELLARSLPK(8.964)	ASLELLARSLPK	Leu->Lys;Lys->His
BRAF	RSNCPK(-29.027)A(66.022)M(15.995)KR	RSNCPKAMKR	Lys->Val;Ala->His
BRAF	K(8.014)F(-50.016)EMLK(8.014)	KFEMLK	Phe->Pro
BRAF	VP(-26.016)ARCGVTVR	VPARCGVTVR	Pro->Ala
BRAF	LARQT(-30.011)AQGM(15.995)DYLHAK(8.014)	LARQTAQGMDYLHAK	Thr->Ala
BRAF	H(-8.016)GDVAVK(8.014)	HGDVAVK	His->Glu
BRAF	AK(-41.063)SLLHR(10.008)	AKSLLHR	Lys->Ser
BRAF	GFQT(46.021)EDFSLYACASPK	GFQTEDFSLYACASPK	Thr->Phe
BRAF	P(3.995)PASLPG(71.037)SLTNVKALQK	PPASLPGSLTNVKALQK	Pro->Thr;Gly->Gln
BRAF	NPT(85.032)DVARSNPK	NPTDVARSNPK	Thr->Trp
BRAF	ALMMRG(90.047)LLPECCAVYR(6.020)LQD(-0.984)G(129.058)EK	ALMMRGLLPECCAVYRLQDGEK	Gly->Phe;Asp->Asn;Gly->Trp
BRAF	VHL(17.956)NTLEPVNLDDL(15.959)LR(10.008)	VHLNTLEPVNLDDLLR	Leu->Met;Leu->Glu
BRAF	V(1.979)PARCGVT(13.979)VRDSLK	VPARCGVTVRDSLK	Val->Thr;Thr->Asp
BRAF	DRSSS(69.069)APNVHLNTLEPV(48.000)NLDDLLRDQGFR	DRSSSAPNVHLNTLEPVNLDDLLRDQGFR	Ser->Arg;Val->Phe
BRAF	DQGFRGD(-0.984)GGSTTGLSATPPASLPGSL(3.019)TNV(-2.016)K	DQGFRGDGGSTTGLSATPPASLPGSLTNVK	Asp->Asn;Val->Pro
BRAF	QG(58.005)FRGDGG(57.021)STTGLSATPPASLPGSLTNVK	QGFRGDGGSTTGLSATPPASLPGSLTNVK	Gly->Asp;Gly->Asn
BRAF	SNNL(43.017)FLHEDLTVK(8.014)	SNNLFLHEDLTVK	Leu->Arg
BRAF	FFEHHPLPQEEASL(14.975)AETALTSGSSPSAPASDSLGPQLLTSPSPSK(8.014)	FFEHHPLPQEEASLAETALTSGSSPSAPASDSLGPQLLTSPSPSK	Leu->Gln
BRAF	S(-15.995)LELLA(26.016)R(10.008)	SLELLAR	Ala->Pro
BRAF	FGGEHNPPS(50.027)LYLEAYEEYTSK(8.014)	FGGEHNPPSLYLEAYEEYTSK	Ser->His
BRAF	DRSSSAPNVHLNTL(0.959)EPVNLDDL(-56.063)LR(29.978)	DRSSSAPNVHLNTLEPVNLDDLLR	Leu->Asn;Leu->Gly;Arg->Trp
BRAF	LEAYEEY(-48.036)TSK(6.020)LDAL(-26.052)QQR(-99.080)	LEAYEEYTSKLDALQQR	Tyr->Asp;Leu->Ser;Arg->Gly
BRAF	G(42.047)YLSP(89.027)DLSK	GYLSPDLSK	Gly->Val;Pro->Trp
BRAF	H(-36.011)HLHL(15.959)LET(36.011)K	HHLHLLETK	His->Thr;Leu->Glu;Thr->His
BRAF	KS(26.052)PQKPLV(-2.016)R	KSPQKPLVR	Ser->Leu;Val->Pro
BRAF	GLLPECCAVYR(-59.048)	GLLPECCAVYR	Arg->Pro
BRAF	LA(76.031)RSLPK(8.014)	LARSLPK	Ala->Phe
BRAF	K(-0.036)SLPLPQPFR(-85.064)PADEDHR	KSLPLPQPFRPADEDHR	Lys->Gln;Arg->Ala
BRAF	LAR(-43.017)SL(17.956)PKLHRSASEPSL(14.975)NR	LARSLPKLHRSASEPSLNR	Arg->Leu;Leu->Met;Leu->Gln
BRAF	R(10.008)DR(-53.092)SSSAPNVHLNTLEPVNLDDLLR(10.008)	RDRSSSAPNVHLNTLEPVNLDDLLR	Arg->Cys
BRAF	LAR(-25.061)SLPKLHRSASEPSLNR	LARSLPKLHRSASEPSLNR	Arg->Met
BRAF	LSVFQNPTDVAR(-53.092)SNPK(-14.052)SPQK	LSVFQNPTDVARSNPKSPQK	Arg->Cys;Lys->Asn
BRAF	GRR(6.020)DSSDDW(-55.039)ELPDGQLTVG(42.047)QR(-9.033)	GRRDSSDDWELPDGQLTVGQR	Trp->Met;Gly->Val;Arg->Phe
BRAF	L(3.019)D(13.068)ALQQR	LDALQQR	Asp->Lys
BRAF	ALMMRGLL(3.019)PECCAVYR(-9.033)LQDGEK(-15.011)K(8.014)	ALMMRGLLPECCAVYRLQDGEKK	Arg->Phe;Lys->Leu
BRAF	KKALMMRGLLPECCAV(48.000)YRLQDGE(8.016)K(86.037)	KKALMMRGLLPECCAVYRLQDGEK	Val->Phe;Glu->His
BRAF	R(-85.064)QTAQ(-71.037)GMDYLHAK	RQTAQGMDYLHAK	Arg->Ala;Gln->Gly
BRAF	FGGEHNPPSL(49.979)YLEAYEEYTSK	FGGEHNPPSLYLEAYEEYTSK	Leu->Tyr
BRAF	ML(3.019)NVTAP(40.006)TPQQLQAFK(8.014)	MLNVTAPTPQQLQAFK	Pro->His
BRAF	Q(-27.011)L(-26.052)PYSNLNNR	QLPYSNLNNR	Gln->Thr;Leu->Ser
BRAF	Y(-35.005)ELM(15.995)TGQ(-57.021)LPYSNLNNRDQLLF(-19.010)MVGR	YELMTGQLPYSNLNNRDQLLFMVGR	Tyr->Gln;Gln->Ala;Phe->Gln
BRAF	Y(-49.979)EEYT(12.036)SK(8.014)	YEEYTSK	Tyr->Leu;Thr->Leu
BRAF	ELMTG(44.026)QLPYSNL(0.959)NNR(10.008)DQLLFMVGR	ELMTGQLPYSNLNNRDQLLFMVGR	Gly->Thr;Leu->Asn
BRAF	TVKLGDF(-32.041)GLATVK	TVKLGDFGLATVK	Phe->Asp
BRAF	L(3.019)PY(23.016)SNLNN(-14.975)R(-28.006)	LPYSNLNNR	Tyr->Trp;Asn->Val;Arg->Lys
BRAF	QT(12.995)AQ(-31.006)GMDYLHA(58.005)K	QTAQGMDYLHAK	Thr->Asn;Gln->Pro;Ala->Glu
BRAF	AG(40.031)AGAAASSAADPALPEEVWNLKQML(3.019)K	AGAGAAASSAADPALPEEVWNLKQMLK	Gly->Pro
BRAF	SLNRAGFQ(-31.006)TEDFSL(3.019)YACASPK	SLNRAGFQTEDFSLYACASPK	Gln->Pro
BRAF	TFFTL(-56.063)AFCDFCR	TFFTLAFCDFCR	Leu->Gly
BRAF	K(6.020)S(79.966)LPLPQP(59.048)FR	KSLPLPQPFR	Pro->Arg
BRAF	KRDE(27.059)RPLFPQLLASLELLAR(10.008)	KRDERPLFPQLLASLELLAR	Glu->Arg
BRAF	DQ(-14.975)LDLLF(-18.026)VS(-15.995)K	DQLDLLFVSK	Gln->Leu;Phe->Glu
BRAF	QT(13.979)AQ(-31.006)GMDYLHAK	QTAQGMDYLHAK	Thr->Asp;Gln->Pro
BRAF	LGDFGLA(31.972)TVK	LGDFGLATVK	Ala->Cys
BRAF	LDAL(3.019)QQ(-13.032)R(10.008)	LDALQQR	Gln->Asp
BRAF	MLNVTAPTPQ(9.000)QLQAFK	MLNVTAPTPQQLQAFK	Gln->His
BRAF	L(43.017)LFQGFR	LLFQGFR	Leu->Arg
BRAF	LL(1.943)D(13.032)LAR	LLDLAR	Leu->Asp;Asp->Gln
BRAF	WSGSHQFE(-0.984)QLSGSLLWM(15.995)APEV(-2.016)L(3.019)R	WSGSHQFEQLSGSLLWMAPEVLR	Glu->Gln;Val->Pro
BRAF	SP(16.990)SKSLPLPQPF(-16.028)R	SPSKSLPLPQPFR	Pro->Asn;Phe->Met
BRAF	SLNR(10.008)AGFQTEDFSLY(-48.036)ACASPK	SLNRAGFQTEDFSLYACASPK	Tyr->Asp
BRAF	AY(-49.979)EEYTSKL(17.956)DALQQR(10.008)	AYEEYTSKLDALQQR	Tyr->Leu;Leu->Met
BRAF	LK(-57.058)L(14.975)TQEHLEALLD(-12.018)K	LKLTQEHLEALLDK	Lys->Ala;Leu->Gln;Asp->Cys
BRAF	GM(-2.982)DYLHAK	GMDYLHAK	Met->Gln
BRAF	R(-53.092)LMAE(-72.021)CLK	RLMAECLK	Arg->Cys;Glu->Gly
BRAF	K(114.032)SLL(3.019)H(-36.011)R(-28.006)	KSLLHR	His->Thr;Arg->Lys
BRAF	YRLQ(-31.006)DGEK(-13.068)K	YRLQDGEKK	Gln->Pro;Lys->Asp
BRAF	ALMMRGLLPECCAV(-2.016)YR(6.020)LQDGEKK	ALMMRGLLPECCAVYRLQDGEKK	Val->Pro
BRAF	R(-85.064)QTAQ(-71.037)GM(15.995)DYLHAK	RQTAQGMDYLHAK	Arg->Ala;Gln->Gly
BRAF	FGGEHNPPSLYL(15.011)EAYEEYTSK	FGGEHNPPSLYLEAYEEYTSK	Leu->Lys
BRAF	EG(72.021)SSLYHHLHLLETK	EGSSLYHHLHLLETK	Gly->Glu
BRAF	FGGEHNP(50.016)PSLYLEAYEEYTSK(8.014)	FGGEHNPPSLYLEAYEEYTSK	Pro->Phe
BRAF	SSSAPNVHL(43.017)NTLEPVNLDDLLR(10.008)	SSSAPNVHLNTLEPVNLDDLLR	Leu->Arg
BRAF	LF(-60.036)MVGRGYLS(27.995)PDLSKVR(-19.042)	LFMVGRGYLSPDLSKVR	Phe->Ser;Arg->His
BRAF	RLM(-16.014)AECL(-26.052)K(-29.027)	RLMAECLK	Met->Asp;Leu->Ser;Lys->Val
BRAF	FGGEHNPP(31.006)SLYLEAYEEYTSK	FGGEHNPPSLYLEAYEEYTSK	Pro->Gln
BRAF	QTA(43.006)QGMDY(15.995)LHAK	QTAQGMDYLHAK	Ala->Asn
BRAF	S(14.016)PGPQRE(-14.016)RK	SPGPQRERK	Glu->Asp
BRAF	DDWE(-42.011)L(3.019)PDGQLTVGQR	DDWELPDGQLTVGQR	Glu->Ser
BRAF	FGGEHNPPSLYLEA(31.972)YEEYTSK	FGGEHNPPSLYLEAYEEYTSK	Ala->Cys
BRAF	SLNR(10.008)AGF(-16.028)QTEDFSLYACASPK	SLNRAGFQTEDFSLYACASPK	Phe->Met
BRAF	L(3.019)M(32.023)MRGLLPECCAVYRLQDGE(-15.959)KK(8.964)	LMMRGLLPECCAVYRLQDGEKK	Met->Tyr;Glu->Leu;Lys->His
BRAF	MVGR(-42.058)GYLSPDLSK	MVGRGYLSPDLSK	Arg->Asn
BRAF	SLNR(10.008)AGFQTEDFSLY(-49.020)ACASPK	SLNRAGFQTEDFSLYACASPK	Tyr->Asn
BRAF	FRGDGGSTTGLSATPPASLPGSLT(-30.011)NVK	FRGDGGSTTGLSATPPASLPGSLTNVK	Thr->Ala
BRAF	L(23.975)PK(2.946)LHR	LPKLHR	Leu->His;Lys->Met
BRAF	K(8.014)SPGPQRER(10.008)KSSSSSEDR(10.008)NR(29.978)	KSPGPQRERKSSSSSEDRNR	Arg->Trp
BRAF	L(3.019)LFQ(9.000)GFR	LLFQGFR	Gln->His
BRAF	L(3.019)EPVNL(-16.031)DDLLR	LEPVNLDDLLR	Leu->Pro
BRAF	YS(26.052)NLNNRDQL(3.019)LFM(15.995)V(1.979)GR	YSNLNNRDQLLFMVGR	Ser->Leu;Val->Thr
BRAF	PLFPQL(0.959)LASLELLAR(10.008)	PLFPQLLASLELLAR	Leu->Asn
BRAF	AGFQTEDF(-60.036)SL(3.019)YACASPK	AGFQTEDFSLYACASPK	Phe->Ser
BRAF	T(42.011)AQG(129.058)MDYLHAK	TAQGMDYLHAK	Gly->Trp
BRAF	NPP(31.042)SLYLEAYEEYTSKLDAL(-26.052)QQR(-99.080)	NPPSLYLEAYEEYTSKLDALQQR	Pro->Lys;Leu->Ser;Arg->Gly
BRAF	P(31.042)DLSKV(14.016)R(-43.017)	PDLSKVR	Pro->Lys;Val->Leu;Arg->Leu
BRAF	LYELMTGQ(-71.037)LPYSNLNN(-43.006)R(-28.006)	LYELMTGQLPYSNLNNR	Gln->Gly;Asn->Ala;Arg->Lys
BRAF	SSLSVFQNPTDVAR(10.008)S(41.027)NPK	SSLSVFQNPTDVARSNPK	Ser->Gln
BRAF	L(3.019)NRAGFQTEDFSLY(-66.011)ACASPK	LNRAGFQTEDFSLYACASPK	Tyr->Pro
BRAF	DRSSSAPNVHLN(-11.034)TLEPVNLDDL(-42.047)L(15.959)R	DRSSSAPNVHLNTLEPVNLDDLLR	Asn->Cys;Leu->Ala;Leu->Glu
BRAF	K(42.011)LLFQGF(-10.010)R(10.008)	KLLFQGFR	Phe->His
BRAF	D(-1.943)LLF(15.995)VSK	DLLFVSK	Asp->Leu
BRAF	LGSGSFG(74.019)TVYK	LGSGSFGTVYK	Gly->Met
BRAF	K(-13.068)KALMMRGLLPECCAVYR(-53.092)LQDGE(-15.959)KK(8.964)	KKALMMRGLLPECCAVYRLQDGEKK	Lys->Asp;Arg->Cys;Glu->Leu;Lys->His
BRAF	GP(31.990)Q(19.010)RER	GPQRER	Gln->Phe
BRAF	VGRGYLS(76.031)PDLSK	VGRGYLSPDLSK	Ser->Tyr
BRAF	R(6.020)DQLL(17.956)FMVGRGYLSPDLSK	RDQLLFMVGRGYLSPDLSK	Leu->Met
BRAF	AR(0.984)S(41.027)NPK	ARSNPK	Ser->Gln
BRAF	EM(-33.988)L(0.959)KLLDLAR(-0.984)	EMLKLLDLAR	Met->Pro;Leu->Asn
BRAF	TGQLPYSNL(3.019)NN(-0.959)R	TGQLPYSNLNNR	Asn->Leu
BRAF	SK(34.968)LDALQQR	SKLDALQQR	Lys->Tyr
BRAF	L(-12.036)MMRGLLPECCAVYRLQDGE(-15.959)KK(8.964)	LMMRGLLPECCAVYRLQDGEKK	Leu->Thr;Glu->Leu;Lys->His
BRAF	Q(15.995)R(-53.092)LGSGSFGT(29.993)VYK	QRLGSGSFGTVYK	Arg->Cys;Thr->Met
BRAF	L(3.019)TVKL(43.017)GDFGLATVK(-0.036)SR	LTVKLGDFGLATVKSR	Leu->Arg;Lys->Gln
BRAF	TFFTLAFCD(13.032)FCR	TFFTLAFCDFCR	Asp->Gln
BRAF	SFG(74.019)TVYK(8.964)GK	SFGTVYKGK	Gly->Met;Lys->His

### Sheet: EGFR
proteins	peptide	freeSeq	AA_sub
EGFR	Y(-92.026)VR(6.020)EH(-23.975)K	YVREHK	Tyr->Ala;His->Leu
EGFR	N(-14.975)LQLLR(6.020)	NLQLLR	Asn->Val
EGFR	TG(14.016)QVCHALCSPEGCWGPEPR	TGQVCHALCSPEGCWGPEPR	Gly->Ala
EGFR	ANKELLDEAYVMASVDNPHVCR(-57.033)	ANKELLDEAYVMASVDNPHVCR	Arg->Val
EGFR	FSNNPALCN(-57.021)VESLQWR(10.008)	FSNNPALCNVESLQWR	Asn->Gly
EGFR	LTSLGLR(-28.006)	LTSLGLR	Arg->Lys
EGFR	Y(-62.016)LEDR(-43.017)R	YLEDRR	Tyr->Thr;Arg->Leu
EGFR	E(34.021)L(49.979)DLLK	ELDLLK	Glu->Tyr;Leu->Tyr
EGFR	K(8.014)CEGPCRKVCNGLG(57.021)LGEFK	KCEGPCRKVCNGLGLGEFK	Gly->Asn
EGFR	NYVVTDHGSCVR(-57.033)	NYVVTDHGSCVR	Arg->Val
EGFR	R(6.020)LLK(-57.058)ETEFK(18.973)K	RLLKETEFKK	Lys->Ala;Lys->Phe
EGFR	NL(43.017)QELLHGAVR	NLQELLHGAVR	Leu->Arg
EGFR	K(8.014)SPSDCCHN(49.020)QCAAGCTGPR	KSPSDCCHNQCAAGCTGPR	Asn->Tyr
EGFR	K(6.020)KCEGPCR(-69.069)KVCNGLGLGEFK	KKCEGPCRKVCNGLGLGEFK	Arg->Ser
EGFR	K(8.014)CE(57.037)GPCRKVCNGLGLGEFK	KCEGPCRKVCNGLGLGEFK	Glu->Trp
EGFR	K(8.014)CEGPCRKVCNGLG(40.031)LGEFK	KCEGPCRKVCNGLGLGEFK	Gly->Pro

### Sheet: MAPK1
proteins	peptide	freeSeq	AA_sub
MAPK1	TQHL(43.017)SNDHLCYFLYQLLR	TQHLSNDHLCYFLYQLLR	Leu->Arg
MAPK1	VA(43.006)DPDHDHTGFLTEYVATR	VADPDHDHTGFLTEYVATR	Ala->Asn
MAPK1	YTNLSYLGEGAYGMVCSA(-14.016)YDNVNKVR	YTNLSYLGEGAYGMVCSAYDNVNKVR	Ala->Gly
MAPK1	TNLSYLGEGAYG(106.042)MVCSAYDNVNK	TNLSYLGEGAYGMVCSAYDNVNK	Gly->Tyr
MAPK1	DL(43.017)KPSNLLLNTTCDLK	DLKPSNLLLNTTCDLK	Leu->Arg
MAPK1	YTNLSYLGE(-58.005)GAYGMVCSAYDNVNK(8.014)	YTNLSYLGEGAYGMVCSAYDNVNK	Glu->Ala
MAPK1	LSPFEHQ(-57.021)TYCQR(10.008)	LSPFEHQTYCQR	Gln->Ala
MAPK1	L(43.017)CDFGLAR	LCDFGLAR	Leu->Arg
MAPK1	LEVEQALAHPYLEQYYDPSDEPLAEAP(16.031)FKFDMELDDLPKEK	LEVEQALAHPYLEQYYDPSDEPLAEAPFKFDMELDDLPKEK	Pro->Leu
MAPK1	A(43.006)LDLLDK	ALDLLDK	Ala->Asn
MAPK1	A(43.006)PELMLNSK	APELMLNSK	Ala->Asn
MAPK1	TNLSYLGEGAYG(106.042)MVCSAYDNVNK(8.014)VR(10.008)	TNLSYLGEGAYGMVCSAYDNVNKVR	Gly->Tyr
MAPK1	ML(43.017)TFNPHK(8.014)R(10.008)	MLTFNPHKR	Leu->Arg
MAPK1	L(43.017)FPNADSK	LFPNADSK	Leu->Arg
MAPK1	SK(2.946)ALDLLDK(8.014)	SKALDLLDK	Lys->Met
MAPK1	LKE(8.016)LLFEETAR(10.008)	LKELLFEETAR	Glu->His
MAPK1	QHLS(76.031)NDHLCYFLYQLLR	QHLSNDHLCYFLYQLLR	Ser->Tyr
MAPK1	E(-15.959)LQLLL(-56.063)R(6.020)	ELQLLLR	Glu->Leu;Leu->Gly
MAPK1	YLHSANVL(15.011)HRDL(3.019)KPSNLLLNTTCDLK(8.014)	YLHSANVLHRDLKPSNLLLNTTCDLK	Leu->Lys
MAPK1	ALDLL(43.017)DKMLTFNPHKR	ALDLLDKMLTFNPHKR	Leu->Arg
MAPK1	A(43.006)PELMLNSK(8.014)GYTK(8.014)	APELMLNSKGYTK	Ala->Asn
MAPK1	YL(43.017)HSANVLHR(10.008)	YLHSANVLHR	Leu->Arg
MAPK1	NYLLSL(3.019)P(40.006)HK(8.014)NK(8.014)VPWNR(10.008)	NYLLSLPHKNKVPWNR	Pro->His
MAPK1	WY(23.016)RAPELMLNSK(8.014)	WYRAPELMLNSK	Tyr->Trp

### Sheet: MAPK3
proteins	peptide	freeSeq	AA_sub
MAPK3	A(43.006)STLEAMR(10.008)DVYLVQDLMETDLYK(8.014)	ASTLEAMRDVYLVQDLMETDLYK	Ala->Asn
MAPK3	L(3.019)TV(-2.016)EEALAHPYLEQYYDPTDE(-0.984)PVAEEPFTFAMELDDLPK	LTVEEALAHPYLEQYYDPTDEPVAEEPFTFAMELDDLPK	Val->Pro;Glu->Gln
MAPK3	R(6.020)Y(-34.021)TQLQYLGEGAYGMVSSAYDHVR	RYTQLQYLGEGAYGMVSSAYDHVR	Tyr->Glu
MAPK3	YTQL(43.017)QYLGEGAYGMVSSAYDHVR	YTQLQYLGEGAYGMVSSAYDHVR	Leu->Arg
MAPK3	SQQL(43.017)SNDHLCYFLYQLLR	SQQLSNDHLCYFLYQLLR	Leu->Arg
MAPK3	L(3.019)TV(-2.016)EEALAHPYLEQYYDPTDE(-0.984)PVAEEPFTFAMELDDLPKER	LTVEEALAHPYLEQYYDPTDEPVAEEPFTFAMELDDLPKER	Val->Pro;Glu->Gln
MAPK3	YTQLQYLGEGAYGMVSSAYDHVR(-19.042)K(8.014)	YTQLQYLGEGAYGMVSSAYDHVRK	Arg->His
MAPK3	DLK(8.014)PSNLLLNTT(-14.016)CDLK(8.014)	DLKPSNLLLNTTCDLK	Thr->Ser
MAPK3	LA(43.006)DPEHDHTGFLTEYVATR	LADPEHDHTGFLTEYVATR	Ala->Asn
MAPK3	L(43.017)K(8.014)ELLFQETAR(10.008)	LKELLFQETAR	Leu->Arg
MAPK3	L(43.017)SPFEHQTYCQR(10.008)	LSPFEHQTYCQR	Leu->Arg
MAPK3	R(10.008)TEG(14.016)VGPGVPGEVEMVK(8.014)	RTEGVGPGVPGEVEMVK	Gly->Ala
MAPK3	A(43.006)PELMLNSK	APELMLNSK	Ala->Asn
MAPK3	HYLDQLNHLLGLL(3.019)GSP(40.006)SQEDLNCLLNMK(8.014)	HYLDQLNHLLGLLGSPSQEDLNCLLNMK	Pro->His
MAPK3	L(43.017)CDFGLAR	LCDFGLAR	Leu->Arg
MAPK3	YL(43.017)HSANVLHR(10.008)	YLHSANVLHR	Leu->Arg
MAPK3	DVYL(43.017)VQDLMETDLYK	DVYLVQDLMETDLYK	Leu->Arg
MAPK3	GQP(5.956)FD(16.014)VGPR	GQPFDVGPR	Pro->Cys;Asp->Met
MAPK3	ML(43.017)TFNPNK(8.014)R(10.008)	MLTFNPNKR	Leu->Arg
MAPK3	PGEVEMVK(8.014)GQPF(-48.000)DVGPR	PGEVEMVKGQPFDVGPR	Phe->Val
MAPK3	VADP(50.016)DHDHTGFLTEYVATR	VADPDHDHTGFLTEYVATR	Pro->Phe
MAPK3	LADPEHDHTGFLTEYVATR(-19.042)WYR	LADPEHDHTGFLTEYVATRWYR	Arg->His
MAPK3	KL(43.017)SPFEHQTYCQR	KLSPFEHQTYCQR	Leu->Arg
MAPK3	TQ(-25.049)HL(3.019)SNDHLCYFLYQLLR	TQHLSNDHLCYFLYQLLR	Gln->Cys
MAPK3	ST(62.016)LEAMR(10.008)DVYLVQD(-0.984)LMETDLYK	STLEAMRDVYLVQDLMETDLYK	Thr->Tyr;Asp->Asn

### Sheet: MAPK14
proteins	peptide	freeSeq	AA_sub
MAPK14	MNFANV(-2.016)FLGANPLAVDLLEK	MNFANVFLGANPLAVDLLEK	Val->Pro
MAPK14	DL(43.017)KPSNLAVNEDCELK	DLKPSNLAVNEDCELK	Leu->Arg
MAPK14	L(43.017)TDDHVQFLLYQLLR	LTDDHVQFLLYQLLR	Leu->Arg
MAPK14	SLEEFNDVYLVTHLMGA(15.995)DLNNLVK	SLEEFNDVYLVTHLMGADLNNLVK	Ala->Ser
MAPK14	LTA(43.006)AQALAHAYFAQYHDPDDEPVADPYDQSFESR	LTAAQALAHAYFAQYHDPDDEPVADPYDQSFESR	Ala->Asn
MAPK14	R(-28.006)LVGTPGAELLK	RLVGTPGAELLK	Arg->Lys
MAPK14	YQNLSPVGSGA(43.006)YGSVCAAFDTK(8.014)	YQNLSPVGSGAYGSVCAAFDTK	Ala->Asn
MAPK14	L(43.017)VGTPGAELLKK	LVGTPGAELLKK	Leu->Arg
MAPK14	TL(43.017)FPGTDHLDQLK(8.014)	TLFPGTDHLDQLK	Leu->Arg
MAPK14	YL(17.956)HSADLLHR(10.008)	YLHSADLLHR	Leu->Met
MAPK14	HENVLGL(43.017)LDVFTPAR(10.008)	HENVLGLLDVFTPAR	Leu->Arg
MAPK14	HMKHENV(63.995)L(3.019)GLLDVFTPAR(10.008)	HMKHENVLGLLDVFTPAR	Val->Tyr
MAPK14	DL(43.017)LLDEWK(8.014)	DLLLDEWK	Leu->Arg
MAPK14	MLV(-2.016)LDSDKR	MLVLDSDKR	Val->Pro
MAPK14	K(6.020)MNF(-76.031)ANVFLGANPLAVDLLEK(8.014)	KMNFANVFLGANPLAVDLLEK	Phe->Ala
MAPK14	R(10.008)L(15.959)VGTPGAELLK(8.014)K(8.014)	RLVGTPGAELLKK	Leu->Glu
MAPK14	LLDFGL(33.984)AR(10.008)	LLDFGLAR	Leu->Phe
MAPK14	LK(8.964)YL(33.984)HSADLLHR(10.008)	LKYLHSADLLHR	Lys->His;Leu->Phe
MAPK14	KL(43.017)SRPFQSLLHAK	KLSRPFQSLLHAK	Leu->Arg
MAPK14	KTL(-56.063)WEVPER(10.008)	KTLWEVPER	Leu->Gly
MAPK14	H(42.011)TDDEM(-2.946)TGYV(3.941)ATR	HTDDEMTGYVATR	Met->Lys;Val->Cys
MAPK14	VL(43.017)QEDKDHWDEVKEEMTSALATMR	VLQEDKDHWDEVKEEMTSALATMR	Leu->Arg
MAPK14	L(43.017)TLTQFMNHPWLNQSMVVPQTPLHTAR(10.008)	LTLTQFMNHPWLNQSMVVPQTPLHTAR	Leu->Arg
MAPK14	DL(43.017)GTALQFLHSHNLAHR	DLGTALQFLHSHNLAHR	Leu->Arg
MAPK14	VPQTPLHTA(15.995)R(10.008)	VPQTPLHTAR	Ala->Ser
MAPK14	R(-99.080)ASQ(-57.021)CPHLVR	RASQCPHLVR	Arg->Gly;Gln->Ala
MAPK14	M(32.023)LVLDS(42.011)DQ(-57.021)R	MLVLDSDQR	Met->Tyr;Gln->Ala
MAPK14	E(-15.959)LLQG(30.011)K	ELLQGK	Glu->Leu;Gly->Ser
MAPK14	SR(-43.017)DL(3.019)LLDEWK(8.014)	SRDLLLDEWK	Arg->Leu
MAPK14	NYLQSL(1.943)TQMPK	NYLQSLTQMPK	Leu->Asp
MAPK14	Y(-62.016)LQSLTQ(19.010)MPK	YLQSLTQMPK	Tyr->Thr;Gln->Phe
MAPK14	DLK(6.020)PSNVAVNEDCELR(-28.006)	DLKPSNVAVNEDCELR	Arg->Lys
MAPK14	SLEDFSEVYLVTTL(3.019)MGA(60.003)DLNNLVK	SLEDFSEVYLVTTLMGADLNNLVK	Ala->Met
MAPK14	R(10.008)DLK(18.973)PSNVAVNEDCELRLLDFGLAR(10.008)	RDLKPSNVAVNEDCELRLLDFGLAR	Lys->Phe
