## Supplementary material for "Amino acid substitutomics: profiling amino acid substitutions at proteomic scale unveils biological implication and escape mechanism in cancer": Supp file 7

### Sheet: HLA_A
proteins	peptide	freeSeq	AA_sub
HLA	APWLEQEGPEYWDQ(-71.037)ETR(10.008)	APWLEQEGPEYWDQETR	Gln->Gly
HLA	K(8.014)GGSYT(-14.016)QAASSDSAQGSDVSLTACK(8.014)	KGGSYTQAASSDSAQGSDVSLTACK	Thr->Ser
HLA	TEALNHHNLLVCSVTDFYPA(-14.016)QLK(8.014)	TEALNHHNLLVCSVTDFYPAQLK	Ala->Gly
HLA	S(99.047)W(-99.047)TAADTAAQLTQR(10.008)	SWTAADTAAQLTQR	Ser->Trp;Trp->Ser
HLA	GHD(48.036)QYAYDGK(8.014)	GHDQYAYDGK	Asp->Tyr
HLA	A(43.006)VTELGR(10.008)PDAEYWNSQK(8.014)	AVTELGRPDAEYWNSQK	Ala->Asn
HLA	M(15.995)YGCDVGSDG(129.058)R(10.008)	MYGCDVGSDGR	Gly->Trp
HLA	Y(-26.004)FYNQEES(27.011)VR(10.008)	YFYNQEESVR	Tyr->His;Ser->Asn
HLA	WAAVVVP(31.006)SGEE(-31.990)QR	WAAVVVPSGEEQR	Pro->Gln;Glu->Pro
HLA	FDSDAASQ(-31.006)R	FDSDAASQR	Gln->Pro
HLA	APWLEQEGPEYWDQET(29.993)R	APWLEQEGPEYWDQETR	Thr->Met
HLA	FDSDAASP(59.048)R(-28.043)	FDSDAASPR	Pro->Arg;Arg->Gln
HLA	L(3.019)S(15.995)GALALTQTWA(57.058)GSHSMR(10.008)	LSGALALTQTWAGSHSMR	Ala->Lys
HLA	L(3.019)S(15.995)GALALTQTWAG(56.063)SHSMR(10.008)	LSGALALTQTWAGSHSMR	Gly->Leu
HLA	THV(31.972)THHPLSDHEATLR	THVTHHPLSDHEATLR	Val->Met
HLA	K(-71.073)THVTHHPLSDHEATLR	KTHVTHHPLSDHEATLR	Lys->Gly
HLA	T(42.011)HVTHHP(5.956)LSDHEATLR	THVTHHPLSDHEATLR	Pro->Cys
HLA	WAAVVVPSGEEQR(10.008)YTCH(-9.000)VQHEGLPK	WAAVVVPSGEEQRYTCHVQHEGLPK	His->Gln
HLA	H(42.011)MTHHP(59.048)LSDHEATLR	HMTHHPLSDHEATLR	Pro->Arg
HLA	H(42.011)VTHHP(59.048)LSDHEATLR	HVTHHPLSDHEATLR	Pro->Arg
HLA	DM(-33.988)AAQLT(12.036)KR(-43.017)	DMAAQLTKR	Met->Pro;Thr->Leu;Arg->Leu
HLA	T(42.011)HVTHHP(-10.021)LSDHEATLR	THVTHHPLSDHEATLR	Pro->Ser
HLA	TQ(-14.016)AASSDSAQGSDVSLTACK(42.047)	TQAASSDSAQGSDVSLTACK	Gln->Asn
HLA	TQ(-14.016)AASSDSAQG(99.080)SDVSLTACK	TQAASSDSAQGSDVSLTACK	Gln->Asn;Gly->Arg
HLA	TQ(-14.016)AASSDSAQGSDVSLT(62.016)ACK(6.020)	TQAASSDSAQGSDVSLTACK	Gln->Asn;Thr->Tyr
HLA	AV(-2.016)VAAVMW(-99.047)R(-57.033)	AVVAAVMWR	Val->Pro;Trp->Ser;Arg->Val
HLA	APWLEQEGPEYWDQ(-71.037)ETR	APWLEQEGPEYWDQETR	Gln->Gly
HLA	THMTHHP(-40.031)LSDHEATLR	THMTHHPLSDHEATLR	Pro->Gly
HLA	WAAVVVPSGE(-0.984)EQR	WAAVVVPSGEEQR	Glu->Gln
HLA	MYGCDVGSDG(129.058)R	MYGCDVGSDGR	Gly->Trp
HLA	A(42.011)F(-18.973)LLSLR	AFLLSLR	Phe->Lys
HLA	L(43.017)NTLLQR	LNTLLQR	Leu->Arg
HLA	L(1.943)GLLLR	LGLLLR	Leu->Asp
HLA	D(42.011)GEDQTQ(-41.027)DTELVETRPAGDGTFQK	DGEDQTQDTELVETRPAGDGTFQK	Gln->Ser
HLA	L(3.019)AVDK(-27.047)ANLELM(15.995)T(-44.026)K	LAVDKANLELMTK	Lys->Thr;Thr->Gly
HLA	KGGSYT(-14.016)QAASSDSAQGS(99.047)DVSLTACK	KGGSYTQAASSDSAQGSDVSLTACK	Thr->Ser;Ser->Trp
HLA	A(30.011)YLEGTCVEWLR	AYLEGTCVEWLR	Ala->Thr
HLA	A(42.011)PWVE(-27.995)QEGPEYWDRETQ(-71.037)K	APWVEQEGPEYWDRETQK	Glu->Thr;Gln->Gly
HLA	N(14.052)GK(-13.068)PVTTGVSETVFLPR	NGKPVTTGVSETVFLPR	Asn->Lys;Lys->Asp
HLA	K(42.011)PVTTG(129.058)VSETVFLPR	KPVTTGVSETVFLPR	Gly->Trp
HLA	N(42.011)GQ(15.995)EETAGVVSTN(-16.990)LLR	NGQEETAGVVSTNLLR	Asn->Pro
HLA	HNYGVV(-42.047)ESFTVQR	HNYGVVESFTVQR	Val->Gly
HLA	E(42.011)PVELGQ(-41.027)PNTLLCHLDK	EPVELGQPNTLLCHLDK	Gln->Ser
HLA	AVTEL(33.984)GR(10.008)PAAEYWNSQK	AVTELGRPAAEYWNSQK	Leu->Phe
HLA	Q(42.011)SA(-14.016)YDGKDYLALNEDLR	QSAYDGKDYLALNEDLR	Ala->Gly
HLA	D(-1.943)GTFQ(0.984)K(28.006)	DGTFQK	Asp->Leu;Lys->Arg
HLA	Y(42.011)TCHVQHE(-27.995)GLPKPLTLR	YTCHVQHEGLPKPLTLR	Glu->Thr
HLA	Q(42.011)P(59.048)LQHHNLLVCSVSGFYPGSLEVR	QPLQHHNLLVCSVSGFYPGSLEVR	Pro->Arg
HLA	TLFLLK(28.006)	TLFLLK	Lys->Arg
HLA	MYG(14.016)CDVGSDG(129.058)R	MYGCDVGSDGR	Gly->Ala;Gly->Trp
HLA	A(42.011)PWVE(-27.995)QEGPEYWDR(-99.080)ETQ(28.043)K	APWVEQEGPEYWDRETQK	Glu->Thr;Arg->Gly;Gln->Arg
HLA	Y(28.031)T(-14.016)CHVQHEGLPK	YTCHVQHEGLPK	Thr->Ser
HLA	S(42.011)YTQ(58.021)AASSDSAQGSDVSLTACK(14.016)	SYTQAASSDSAQGSDVSLTACK	Gln->Trp
HLA	THMTHH(-6.018)PLSDHEATLR	THMTHHPLSDHEATLR	His->Met
HLA	D(42.011)GE(-42.011)DQTQDTELVETRPAGDGTFQK	DGEDQTQDTELVETRPAGDGTFQK	Glu->Ser
HLA	FDSDAAS(79.957)QR(10.008)MEP(16.031)R	FDSDAASQRMEPR	Pro->Leu
HLA	DGEDQTQDTEL(3.019)V(-2.016)ETRPAGDGTFQK	DGEDQTQDTELVETRPAGDGTFQK	Val->Pro

### Sheet: HLA_B
proteins	peptide	freeSeq	AA_sub
HLAB	APWLEQEGPEYWDQ(-71.037)ETR(10.008)	APWLEQEGPEYWDQETR	Gln->Gly
HLAB	K(8.014)GGSYT(-14.016)QAASSDSAQGSDVSLTACK(8.014)	KGGSYTQAASSDSAQGSDVSLTACK	Thr->Ser
HLAB	TEALNHHNLLVCSVTDFYPA(-14.016)QLK(8.014)	TEALNHHNLLVCSVTDFYPAQLK	Ala->Gly
HLAB	S(99.047)W(-99.047)TAADTAAQLTQR(10.008)	SWTAADTAAQLTQR	Ser->Trp;Trp->Ser
HLAB	GHD(48.036)QYAYDGK(8.014)	GHDQYAYDGK	Asp->Tyr
HLAB	A(43.006)VTELGR(10.008)PDAEYWNSQK(8.014)	AVTELGRPDAEYWNSQK	Ala->Asn
HLAB	M(15.995)YGCDVGSDG(129.058)R(10.008)	MYGCDVGSDGR	Gly->Trp
HLAB	Y(-26.004)FYNQEES(27.011)VR(10.008)	YFYNQEESVR	Tyr->His;Ser->Asn
HLAB	WAAVVVP(31.006)SGEE(-31.990)QR	WAAVVVPSGEEQR	Pro->Gln;Glu->Pro
HLAB	FDSDAASQ(-31.006)R	FDSDAASQR	Gln->Pro
HLAB	APWLEQEGPEYWDQET(29.993)R	APWLEQEGPEYWDQETR	Thr->Met
HLAB	FDSDAASP(59.048)R(-28.043)	FDSDAASPR	Pro->Arg;Arg->Gln
HLAB	L(3.019)S(15.995)GALALTQTWA(57.058)GSHSMR(10.008)	LSGALALTQTWAGSHSMR	Ala->Lys
HLAB	L(3.019)S(15.995)GALALTQTWAG(56.063)SHSMR(10.008)	LSGALALTQTWAGSHSMR	Gly->Leu
HLAB	THV(31.972)THHPLSDHEATLR	THVTHHPLSDHEATLR	Val->Met
HLAB	K(-71.073)THVTHHPLSDHEATLR	KTHVTHHPLSDHEATLR	Lys->Gly
HLAB	T(42.011)HVTHHP(5.956)LSDHEATLR	THVTHHPLSDHEATLR	Pro->Cys
HLAB	WAAVVVPSGEEQR(10.008)YTCH(-9.000)VQHEGLPK	WAAVVVPSGEEQRYTCHVQHEGLPK	His->Gln
HLAB	H(42.011)MTHHP(59.048)LSDHEATLR	HMTHHPLSDHEATLR	Pro->Arg
HLAB	H(42.011)VTHHP(59.048)LSDHEATLR	HVTHHPLSDHEATLR	Pro->Arg
HLAB	DM(-33.988)AAQLT(12.036)KR(-43.017)	DMAAQLTKR	Met->Pro;Thr->Leu;Arg->Leu
HLAB	T(42.011)HVTHHP(-10.021)LSDHEATLR	THVTHHPLSDHEATLR	Pro->Ser
HLAB	TQ(-14.016)AASSDSAQGSDVSLTACK(42.047)	TQAASSDSAQGSDVSLTACK	Gln->Asn
HLAB	TQ(-14.016)AASSDSAQG(99.080)SDVSLTACK	TQAASSDSAQGSDVSLTACK	Gln->Asn;Gly->Arg
HLAB	TQ(-14.016)AASSDSAQGSDVSLT(62.016)ACK(6.020)	TQAASSDSAQGSDVSLTACK	Gln->Asn;Thr->Tyr
HLAB	AV(-2.016)VAAVMW(-99.047)R(-57.033)	AVVAAVMWR	Val->Pro;Trp->Ser;Arg->Val
HLAB	APWLEQEGPEYWDQ(-71.037)ETR	APWLEQEGPEYWDQETR	Gln->Gly
HLAB	THMTHHP(-40.031)LSDHEATLR	THMTHHPLSDHEATLR	Pro->Gly
HLAB	WAAVVVPSGE(-0.984)EQR	WAAVVVPSGEEQR	Glu->Gln
HLAB	MYGCDVGSDG(129.058)R	MYGCDVGSDGR	Gly->Trp
HLAB	A(42.011)F(-18.973)LLSLR	AFLLSLR	Phe->Lys
HLAB	L(43.017)NTLLQR	LNTLLQR	Leu->Arg
HLAB	L(1.943)GLLLR	LGLLLR	Leu->Asp
HLAB	D(42.011)GEDQTQ(-41.027)DTELVETRPAGDGTFQK	DGEDQTQDTELVETRPAGDGTFQK	Gln->Ser
HLAB	L(3.019)AVDK(-27.047)ANLELM(15.995)T(-44.026)K	LAVDKANLELMTK	Lys->Thr;Thr->Gly
HLAB	KGGSYT(-14.016)QAASSDSAQGS(99.047)DVSLTACK	KGGSYTQAASSDSAQGSDVSLTACK	Thr->Ser;Ser->Trp
HLAB	A(30.011)YLEGTCVEWLR	AYLEGTCVEWLR	Ala->Thr
HLAB	A(42.011)PWVE(-27.995)QEGPEYWDRETQ(-71.037)K	APWVEQEGPEYWDRETQK	Glu->Thr;Gln->Gly
HLAB	N(14.052)GK(-13.068)PVTTGVSETVFLPR	NGKPVTTGVSETVFLPR	Asn->Lys;Lys->Asp
HLAB	K(42.011)PVTTG(129.058)VSETVFLPR	KPVTTGVSETVFLPR	Gly->Trp
HLAB	N(42.011)GQ(15.995)EETAGVVSTN(-16.990)LLR	NGQEETAGVVSTNLLR	Asn->Pro
HLAB	HNYGVV(-42.047)ESFTVQR	HNYGVVESFTVQR	Val->Gly
HLAB	E(42.011)PVELGQ(-41.027)PNTLLCHLDK	EPVELGQPNTLLCHLDK	Gln->Ser
HLAB	AVTEL(33.984)GR(10.008)PAAEYWNSQK	AVTELGRPAAEYWNSQK	Leu->Phe
HLAB	Q(42.011)SA(-14.016)YDGKDYLALNEDLR	QSAYDGKDYLALNEDLR	Ala->Gly
HLAB	D(-1.943)GTFQ(0.984)K(28.006)	DGTFQK	Asp->Leu;Lys->Arg
HLAB	Y(42.011)TCHVQHE(-27.995)GLPKPLTLR	YTCHVQHEGLPKPLTLR	Glu->Thr
HLAB	Q(42.011)P(59.048)LQHHNLLVCSVSGFYPGSLEVR	QPLQHHNLLVCSVSGFYPGSLEVR	Pro->Arg
HLAB	TLFLLK(28.006)	TLFLLK	Lys->Arg
HLAB	MYG(14.016)CDVGSDG(129.058)R	MYGCDVGSDGR	Gly->Ala;Gly->Trp
HLAB	A(42.011)PWVE(-27.995)QEGPEYWDR(-99.080)ETQ(28.043)K	APWVEQEGPEYWDRETQK	Glu->Thr;Arg->Gly;Gln->Arg
HLAB	Y(28.031)T(-14.016)CHVQHEGLPK	YTCHVQHEGLPK	Thr->Ser
HLAB	S(42.011)YTQ(58.021)AASSDSAQGSDVSLTACK(14.016)	SYTQAASSDSAQGSDVSLTACK	Gln->Trp
HLAB	THMTHH(-6.018)PLSDHEATLR	THMTHHPLSDHEATLR	His->Met
HLAB	D(42.011)GE(-42.011)DQTQDTELVETRPAGDGTFQK	DGEDQTQDTELVETRPAGDGTFQK	Glu->Ser
HLAB	FDSDAAS(79.957)QR(10.008)MEP(16.031)R	FDSDAASQRMEPR	Pro->Leu
HLAB	DGEDQTQDTEL(3.019)V(-2.016)ETRPAGDGTFQK	DGEDQTQDTELVETRPAGDGTFQK	Val->Pro

### Sheet: HLA_C
proteins	peptide	freeSeq	AA_sub
HLAC	APWLEQEGPEYWDQ(-71.037)ETR(10.008)	APWLEQEGPEYWDQETR	Gln->Gly
HLAC	K(8.014)GGSYT(-14.016)QAASSDSAQGSDVSLTACK(8.014)	KGGSYTQAASSDSAQGSDVSLTACK	Thr->Ser
HLAC	H(42.011)D(16.014)QYAYDGK(8.014)DYLALNEDLR(10.008)	HDQYAYDGKDYLALNEDLR	Asp->Met
HLAC	TEALNHHNLLVCSVTDFYPA(-14.016)QLK(8.014)	TEALNHHNLLVCSVTDFYPAQLK	Ala->Gly
HLAC	S(99.047)W(-99.047)TAADTAAQLTQR(10.008)	SWTAADTAAQLTQR	Ser->Trp;Trp->Ser
HLAC	WFR(10.008)NDQEETAGVVSTS(10.021)LLR(10.008)	WFRNDQEETAGVVSTSLLR	Ser->Pro
HLAC	GHD(48.036)QYAYDGK(8.014)	GHDQYAYDGK	Asp->Tyr
HLAC	A(43.006)VTELGR(10.008)PDAEYWNSQK(8.014)	AVTELGRPDAEYWNSQK	Ala->Asn
HLAC	N(42.011)DQEE(-72.021)TTGVVSTPLLR(10.008)	NDQEETTGVVSTPLLR	Glu->Gly
HLAC	M(15.995)YGCDVGSDG(129.058)R(10.008)	MYGCDVGSDGR	Gly->Trp
HLAC	FDSDVGEY(-26.004)R(10.008)	FDSDVGEYR	Tyr->His
HLAC	Y(-26.004)FYNQEES(27.011)VR(10.008)	YFYNQEESVR	Tyr->His;Ser->Asn
HLAC	G(42.011)Y(-60.054)RQDAYDGK(8.014)DYLALNEDLR(10.008)	GYRQDAYDGKDYLALNEDLR	Tyr->Cys
HLAC	F(42.011)LAVGY(-26.004)VDDTQFVR(10.008)	FLAVGYVDDTQFVR	Tyr->His
HLAC	Y(-26.004)NYGVVESFTVQR(10.008)	YNYGVVESFTVQR	Tyr->His
HLAC	P(42.011)WV(29.027)EQEGPEYWDRETQK	PWVEQEGPEYWDRETQK	Val->Lys
HLAC	WAAVVVP(31.006)SGEE(-31.990)QR	WAAVVVPSGEEQR	Pro->Gln;Glu->Pro
HLAC	APWLEQEGPEYWDQETRN(-12.995)VK	APWLEQEGPEYWDQETRNVK	Asn->Thr
HLAC	FDSDAASQ(-31.006)R	FDSDAASQR	Gln->Pro
HLAC	S(42.011)YTQ(58.021)AASSDSAQGSDVSLTACK	SYTQAASSDSAQGSDVSLTACK	Gln->Trp
HLAC	APWLEQEGPEYWDQET(29.993)R	APWLEQEGPEYWDQETR	Thr->Met
HLAC	G(42.011)GSCSQ(-41.027)AACSNSAQGSDESLLTCK	GGSCSQAACSNSAQGSDESLLTCK	Gln->Ser
HLAC	FDSDAASP(59.048)R(-28.043)	FDSDAASPR	Pro->Arg;Arg->Gln
HLAC	MYGCDVGS(10.021)DGR	MYGCDVGSDGR	Ser->Pro
HLAC	F(42.011)LGRQPL(3.019)GSAAGYAGSAEG(30.011)FTK	FLGRQPLGSAAGYAGSAEGFTK	1.86257
HLAC	L(3.019)S(15.995)GALALTQTWA(57.058)GSHSMR(10.008)	LSGALALTQTWAGSHSMR	Ala->Lys
HLAC	SWTAADT(29.993)AAQLTQRK	SWTAADTAAQLTQRK	Thr->Met
HLAC	P(42.011)WL(15.011)EQEGPEYWDR	PWLEQEGPEYWDR	Leu->Lys
HLAC	GHD(48.036)QYAYDGK	GHDQYAYDGK	Asp->Tyr
HLAC	L(3.019)S(15.995)GALALTQTWAG(56.063)SHSMR(10.008)	LSGALALTQTWAGSHSMR	Gly->Leu
HLAC	THV(31.972)THHPLSDHEATLR	THVTHHPLSDHEATLR	Val->Met
HLAC	K(-71.073)THVTHHPLSDHEATLR	KTHVTHHPLSDHEATLR	Lys->Gly
HLAC	LLRGY(-26.004)DQSAYDGK	LLRGYDQSAYDGK	Tyr->His
HLAC	T(42.011)HVTHHP(5.956)LSDHEATLR	THVTHHPLSDHEATLR	Pro->Cys
HLAC	WAAVVVPSGEEQR(10.008)YTCH(-9.000)VQHEGLPK	WAAVVVPSGEEQRYTCHVQHEGLPK	His->Gln
HLAC	H(42.011)MTHHP(59.048)LSDHEATLR	HMTHHPLSDHEATLR	Pro->Arg
HLAC	H(42.011)VTHHP(59.048)LSDHEATLR	HVTHHPLSDHEATLR	Pro->Arg
HLAC	LG(57.021)PDGR(10.008)FLRGYE(-0.948)QFAYDGK(6.020)	LGPDGRFLRGYEQFAYDGK	Gly->Asn;Glu->Lys
HLAC	DM(-33.988)AAQLT(12.036)KR(-43.017)	DMAAQLTKR	Met->Pro;Thr->Leu;Arg->Leu
HLAC	F(-19.010)L(3.019)SVGYVDDTQFVR	FLSVGYVDDTQFVR	Phe->Gln
HLAC	S(42.011)YTQ(58.021)AASSDSAQGSDV(-2.016)SL(3.019)TACK	SYTQAASSDSAQGSDVSLTACK	Gln->Trp;Val->Pro
HLAC	T(42.011)HVTHHP(-10.021)LSDHEATLR	THVTHHPLSDHEATLR	Pro->Ser
HLAC	G(42.011)K(42.047)DYLALNEDLRS(41.063)WTAADTAAQLTQRK(8.014)LEAAR	GKDYLALNEDLRSWTAADTAAQLTQRKLEAAR	Ser->Lys
HLAC	TQ(-14.016)AASSDSAQGSDVSLTACK(42.047)	TQAASSDSAQGSDVSLTACK	Gln->Asn
HLAC	TQ(-14.016)AASSDSAQG(99.080)SDVSLTACK	TQAASSDSAQGSDVSLTACK	Gln->Asn;Gly->Arg
HLAC	TQ(-14.016)AASSDSAQGSDVSLT(62.016)ACK(6.020)	TQAASSDSAQGSDVSLTACK	Gln->Asn;Thr->Tyr
HLAC	E(42.011)P(89.027)RAPWLEQEGPEYWDQ(-71.037)ETR	EPRAPWLEQEGPEYWDQETR	Pro->Trp;Gln->Gly
HLAC	AV(-2.016)VAAVMW(-99.047)R(-57.033)	AVVAAVMWR	Val->Pro;Trp->Ser;Arg->Val
HLAC	M(-33.988)AVMAP(2.016)R(-85.064)	MAVMAPR	Met->Pro;Pro->Val;Arg->Ala
HLAC	TQ(-28.990)AASSDSAQ(-71.037)GSDVSLTACK(42.047)	TQAASSDSAQGSDVSLTACK	Gln->Val;Gln->Gly
HLAC	R(-19.042)VDLGT(-1.979)LR(15.995)	RVDLGTLR	Arg->His;Thr->Val
HLAC	APWLEQEGPEYWDQ(-71.037)ETR	APWLEQEGPEYWDQETR	Gln->Gly
HLAC	THMTHHP(-40.031)LSDHEATLR	THMTHHPLSDHEATLR	Pro->Gly
HLAC	WAAVVVPSGE(-0.984)EQR	WAAVVVPSGEEQR	Glu->Gln
HLAC	MYGCDVGSDG(129.058)R	MYGCDVGSDGR	Gly->Trp
HLAC	A(42.011)F(-18.973)LLSLR	AFLLSLR	Phe->Lys
HLAC	FDSDAASP(31.006)R	FDSDAASPR	Pro->Gln
HLAC	L(43.017)NTLLQR	LNTLLQR	Leu->Arg
HLAC	L(1.943)GLLLR	LGLLLR	Leu->Asp
HLAC	D(42.011)GEDQTQ(-41.027)DTELVETRPAGDGTFQK	DGEDQTQDTELVETRPAGDGTFQK	Gln->Ser
HLAC	R(-85.064)YTCHVQ(-71.037)HEGLPKPLTLR	RYTCHVQHEGLPKPLTLR	Arg->Ala;Gln->Gly
HLAC	L(3.019)AVDK(-27.047)ANLELM(15.995)T(-44.026)K	LAVDKANLELMTK	Lys->Thr;Thr->Gly
HLAC	KGGSYT(-14.016)QAASSDSAQGS(99.047)DVSLTACK	KGGSYTQAASSDSAQGSDVSLTACK	Thr->Ser;Ser->Trp
HLAC	SWTAADMAAQL(-12.036)TK	SWTAADMAAQLTK	Leu->Thr
HLAC	R(-99.080)AYLEGTCVEWLR	RAYLEGTCVEWLR	Arg->Gly
HLAC	A(30.011)YLEGTCVEWLR	AYLEGTCVEWLR	Ala->Thr
HLAC	GHD(-0.984)QY(-15.995)AYDGK	GHDQYAYDGK	Asp->Asn;Tyr->Phe
HLAC	A(42.011)PWVE(-27.995)QEGPEYWDRETQ(-71.037)K	APWVEQEGPEYWDRETQK	Glu->Thr;Gln->Gly
HLAC	THMT(13.979)HHPL(3.019)SDHEATLR	THMTHHPLSDHEATLR	Thr->Asp
HLAC	E(-29.974)F(-33.984)VEWLR	EFVEWLR	Glu->Val;Phe->Leu
HLAC	N(14.052)GK(-13.068)PVTTGVSETVFLPR	NGKPVTTGVSETVFLPR	Asn->Lys;Lys->Asp
HLAC	K(42.011)PVTTG(129.058)VSETVFLPR	KPVTTGVSETVFLPR	Gly->Trp
HLAC	N(42.011)GQ(15.995)EETAGVVSTN(-16.990)LLR	NGQEETAGVVSTNLLR	Asn->Pro
HLAC	HNYGVV(-42.047)ESFTVQR	HNYGVVESFTVQR	Val->Gly
HLAC	A(42.011)VTELGRP(-40.031)DAEYWNSQK	AVTELGRPDAEYWNSQK	Pro->Gly
HLAC	E(42.011)PVELGQ(-41.027)PNTLLCHLDK	EPVELGQPNTLLCHLDK	Gln->Ser
HLAC	T(42.011)QPLQHHN(-43.006)LLVCSVSGFYPGSL(3.019)EV(-2.016)R	TQPLQHHNLLVCSVSGFYPGSLEVR	Asn->Ala;Val->Pro
HLAC	AVTEL(33.984)GR(10.008)PAAEYWNSQK	AVTELGRPAAEYWNSQK	Leu->Phe
HLAC	Q(-13.032)EEFL(3.019)R(10.008)F(-33.984)DSDVGEYR	QEEFLRFDSDVGEYR	Gln->Asp;Phe->Leu
HLAC	Q(42.011)SA(-14.016)YDGKDYLALNEDLR	QSAYDGKDYLALNEDLR	Ala->Gly
HLAC	KGGSYTQAASSDSAQGS(99.047)DVSLTACK	KGGSYTQAASSDSAQGSDVSLTACK	Ser->Trp
HLAC	G(42.011)EVYT(46.021)CQVEHPSVTSPL(3.019)TV(-2.016)EWR	GEVYTCQVEHPSVTSPLTVEWR	Thr->Phe;Val->Pro
HLAC	D(-1.943)GTFQ(0.984)K(28.006)	DGTFQK	Asp->Leu;Lys->Arg
HLAC	Y(42.011)TCHVQHE(-27.995)GLPKPLTLR	YTCHVQHEGLPKPLTLR	Glu->Thr
HLAC	Q(42.011)P(59.048)LQHHNLLVCSVSGFYPGSLEVR	QPLQHHNLLVCSVSGFYPGSLEVR	Pro->Arg
HLAC	TLFLLK(28.006)	TLFLLK	Lys->Arg
HLAC	G(42.011)YRQD(-12.018)AYDGKDYLALN(14.052)EDLR	GYRQDAYDGKDYLALNEDLR	Asp->Cys;Asn->Lys
HLAC	S(15.995)WTAADMAAQL(-12.036)TK	SWTAADMAAQLTK	Leu->Thr
HLAC	MYG(14.016)CDVGSDG(129.058)R	MYGCDVGSDGR	Gly->Ala;Gly->Trp
HLAC	A(42.011)PWVE(-27.995)QEGPEYWDR(-99.080)ETQ(28.043)K	APWVEQEGPEYWDRETQK	Glu->Thr;Arg->Gly;Gln->Arg
HLAC	Y(28.031)T(-14.016)CHVQHEGLPK	YTCHVQHEGLPK	Thr->Ser
HLAC	S(42.011)YTQ(58.021)AASSDSAQGSDVSLTACK(14.016)	SYTQAASSDSAQGSDVSLTACK	Gln->Trp
HLAC	THMTHH(-6.018)PLSDHEATLR	THMTHHPLSDHEATLR	His->Met
HLAC	D(42.011)GE(-42.011)DQTQDTELVETRPAGDGTFQK	DGEDQTQDTELVETRPAGDGTFQK	Glu->Ser
HLAC	R(10.008)K(2.946)WEAAHE(-29.974)AEQLR	RKWEAAHEAEQLR	Lys->Met;Glu->Val
HLAC	YTCHV(14.016)QHEGLPKPLTLR	YTCHVQHEGLPKPLTLR	Val->Leu
HLAC	FDSDAAS(79.957)QR(10.008)MEP(16.031)R	FDSDAASQRMEPR	Pro->Leu
HLAC	DGEDQTQDTEL(3.019)V(-2.016)ETRPAGDGTFQK	DGEDQTQDTELVETRPAGDGTFQK	Val->Pro
HLAC	THMT(12.995)HHPL(3.019)SDHEATLR	THMTHHPLSDHEATLR	Thr->Asn
HLAC	E(-29.974)GLLFA(-14.016)R(10.008)DQK	EGLLFARDQK	2.00631
HLAC	AVTELGR(10.008)P(33.988)AAEYWNSQK	AVTELGRPAAEYWNSQK	Pro->Met

### Sheet: HLA_DRB1
proteins	peptide	freeSeq	AA_sub
HLADRB1	APWLEQEGPEYWDQ(-71.037)ETR(10.008)	APWLEQEGPEYWDQETR	Gln->Gly
HLADRB1	K(8.014)GGSYT(-14.016)QAASSDSAQGSDVSLTACK(8.014)	KGGSYTQAASSDSAQGSDVSLTACK	Thr->Ser
HLADRB1	H(42.011)D(16.014)QYAYDGK(8.014)DYLALNEDLR(10.008)	HDQYAYDGKDYLALNEDLR	Asp->Met
HLADRB1	TEALNHHNLLVCSVTDFYPA(-14.016)QLK(8.014)	TEALNHHNLLVCSVTDFYPAQLK	Ala->Gly
HLADRB1	S(99.047)W(-99.047)TAADTAAQLTQR(10.008)	SWTAADTAAQLTQR	Ser->Trp;Trp->Ser
HLADRB1	WFR(10.008)NDQEETAGVVSTS(10.021)LLR(10.008)	WFRNDQEETAGVVSTSLLR	Ser->Pro
HLADRB1	GHD(48.036)QYAYDGK(8.014)	GHDQYAYDGK	Asp->Tyr
HLADRB1	P(-26.016)L(-14.016)SDHEATLR(10.008)	PLSDHEATLR	Pro->Ala;Leu->Val
HLADRB1	A(42.011)VTPLGP(59.048)PDAEYWNSQK	AVTPLGPPDAEYWNSQK	Pro->Arg
HLADRB1	A(43.006)VTELGR(10.008)PDAEYWNSQK(8.014)	AVTELGRPDAEYWNSQK	Ala->Asn
HLADRB1	N(42.011)DQEE(-72.021)TTGVVSTPLLR(10.008)	NDQEETTGVVSTPLLR	Glu->Gly
HLADRB1	M(15.995)YGCDVGSDG(129.058)R(10.008)	MYGCDVGSDGR	Gly->Trp
HLADRB1	Q(42.011)P(59.048)LQHHNLLVCSVSGFYPGSLEVR(10.008)	QPLQHHNLLVCSVSGFYPGSLEVR	Pro->Arg
HLADRB1	FDSDVGEY(-26.004)R(10.008)	FDSDVGEYR	Tyr->His
HLADRB1	AVTELGR(10.008)PDAEYWNSQKDFLEDRR(-43.017)	AVTELGRPDAEYWNSQKDFLEDRR	Arg->Leu
HLADRB1	D(-1.943)VEVYR(10.008)	DVEVYR	Asp->Leu
HLADRB1	Y(-26.004)FYNQEES(27.011)VR(10.008)	YFYNQEESVR	Tyr->His;Ser->Asn
HLADRB1	G(42.011)Y(-60.054)RQDAYDGK(8.014)DYLALNEDLR(10.008)	GYRQDAYDGKDYLALNEDLR	Tyr->Cys
HLADRB1	D(42.011)GEDQ(-41.027)TQDTELVETR(10.008)PAGDGTFQK(8.014)	DGEDQTQDTELVETRPAGDGTFQK	Gln->Ser
HLADRB1	SNYTPL(3.019)TNV(-2.016)PPEVTVLTNSPVELR(10.008)	SNYTPLTNVPPEVTVLTNSPVELR	Val->Pro
HLADRB1	F(42.011)LAVGY(-26.004)VDDTQFVR(10.008)	FLAVGYVDDTQFVR	Tyr->His
HLADRB1	Y(-26.004)NYGVVESFTVQR(10.008)	YNYGVVESFTVQR	Tyr->His
HLADRB1	W(-115.042)EAA(57.058)HEAEQLR(10.008)	WEAAHEAEQLR	Trp->Ala;Ala->Lys
HLADRB1	SGEVYTCQVEHPSVT(12.995)SPL(3.019)TVEWR(10.008)	SGEVYTCQVEHPSVTSPLTVEWR	Thr->Asn
HLADRB1	P(42.011)WV(29.027)EQEGPEYWDRETQK	PWVEQEGPEYWDRETQK	Val->Lys
HLADRB1	WAAVVVP(31.006)SGEE(-31.990)QR	WAAVVVPSGEEQR	Pro->Gln;Glu->Pro
HLADRB1	APWLEQEGPEYWDQETRN(-12.995)VK	APWLEQEGPEYWDQETRNVK	Asn->Thr
HLADRB1	FDSDAASQ(-31.006)R	FDSDAASQR	Gln->Pro
HLADRB1	DGEDQTQDTEL(3.019)V(-2.016)ETRPAGDRTFQK	DGEDQTQDTELVETRPAGDRTFQK	Val->Pro
HLADRB1	A(42.011)A(57.058)REAEQR	AAREAEQR	Ala->Lys
HLADRB1	S(42.011)YTQ(58.021)AASSDSAQGSDVSLTACK	SYTQAASSDSAQGSDVSLTACK	Gln->Trp
HLADRB1	G(42.011)GSCSQ(-41.027)AACSNSAQGSDESLLTCK	GGSCSQAACSNSAQGSDESLLTCK	Gln->Ser
HLADRB1	GGSYTQ(-13.032)AASSDSAQGSDVSLTACK	GGSYTQAASSDSAQGSDVSLTACK	Gln->Asp
HLADRB1	FDSDAASP(59.048)R(-28.043)	FDSDAASPR	Pro->Arg;Arg->Gln
HLADRB1	F(42.011)LGRQPL(3.019)GSAAGYAGSAEG(30.011)FTK	FLGRQPLGSAAGYAGSAEGFTK	1.86257
HLADRB1	L(3.019)S(15.995)GALALTQTWA(57.058)GSHSMR(10.008)	LSGALALTQTWAGSHSMR	Ala->Lys
HLADRB1	SWTAADT(29.993)AAQLTQRK	SWTAADTAAQLTQRK	Thr->Met
HLADRB1	P(42.011)WL(15.011)EQEGPEYWDR	PWLEQEGPEYWDR	Leu->Lys
HLADRB1	THV(31.972)THHPLSDHEATLR	THVTHHPLSDHEATLR	Val->Met
HLADRB1	K(-71.073)THVTHHPLSDHEATLR	KTHVTHHPLSDHEATLR	Lys->Gly
HLADRB1	LLRGY(-26.004)DQSAYDGK	LLRGYDQSAYDGK	Tyr->His
HLADRB1	FLR(10.008)GYE(-58.005)QFAYDGK	FLRGYEQFAYDGK	Glu->Ala
HLADRB1	WAAVVVPSGEEQR(10.008)YTCH(-9.000)VQHEGLPK	WAAVVVPSGEEQRYTCHVQHEGLPK	His->Gln
HLADRB1	H(42.011)MTHHP(59.048)LSDHEATLR	HMTHHPLSDHEATLR	Pro->Arg
HLADRB1	Y(42.011)D(13.032)GKDYLALNE(27.059)DL(3.019)R	YDGKDYLALNEDLR	Asp->Gln;Glu->Arg
HLADRB1	H(42.011)VTHHP(59.048)LSDHEATLR	HVTHHPLSDHEATLR	Pro->Arg
HLADRB1	N(-0.959)TLLQR	NTLLQR	Asn->Leu
HLADRB1	T(42.011)HMTHHPL(15.011)SDHEATLR	THMTHHPLSDHEATLR	Leu->Lys
HLADRB1	LG(57.021)PDGR(10.008)FLRGYE(-0.948)QFAYDGK(6.020)	LGPDGRFLRGYEQFAYDGK	Gly->Asn;Glu->Lys
HLADRB1	C(42.011)SQAA(43.006)CSNSAQGSDESLLTCK	CSQAACSNSAQGSDESLLTCK	Ala->Asn
HLADRB1	DM(-33.988)AAQLT(12.036)KR(-43.017)	DMAAQLTKR	Met->Pro;Thr->Leu;Arg->Leu
HLADRB1	F(-19.010)L(3.019)SVGYVDDTQFVR	FLSVGYVDDTQFVR	Phe->Gln
HLADRB1	G(42.011)K(42.047)DYLALNEDLRS(41.063)WTAADTAAQLTQRK(8.014)LEAAR	GKDYLALNEDLRSWTAADTAAQLTQRKLEAAR	Ser->Lys
HLADRB1	TQ(-14.016)AASSDSAQGSDVSLTACK(42.047)	TQAASSDSAQGSDVSLTACK	Gln->Asn
HLADRB1	H(42.011)S(42.011)MRYFFTSVSR(29.978)PGR	HSMRYFFTSVSRPGR	Arg->Trp
HLADRB1	E(42.011)P(89.027)RAPWLEQEGPEYWDQ(-71.037)ETR	EPRAPWLEQEGPEYWDQETR	Pro->Trp;Gln->Gly
HLADRB1	LQ(-27.011)R(-43.017)TDPPK(43.990)	LQRTDPPK	Gln->Thr;Arg->Leu
HLADRB1	AV(-2.016)VAAVMW(-99.047)R(-57.033)	AVVAAVMWR	Val->Pro;Trp->Ser;Arg->Val
HLADRB1	M(-33.988)AVMAP(2.016)R(-85.064)	MAVMAPR	Met->Pro;Pro->Val;Arg->Ala
HLADRB1	PK(-71.073)PLTL(1.943)R(-55.053)	PKPLTLR	Lys->Gly;Leu->Asp;Arg->Thr
HLADRB1	M(42.011)EP(-26.016)RAPWLEQEGPEYWDQ(-71.037)ETR	MEPRAPWLEQEGPEYWDQETR	Pro->Ala;Gln->Gly
HLADRB1	Y(-106.042)TQAA(92.026)SSDSAQGSDVSLTACK(42.047)	YTQAASSDSAQGSDVSLTACK	Tyr->Gly;Ala->Tyr
HLADRB1	R(-19.042)VDLGT(-1.979)LR(15.995)	RVDLGTLR	Arg->His;Thr->Val
HLADRB1	DGE(1.998)DQTQDTELVETR	DGEDQTQDTELVETR	Glu->Met
HLADRB1	A(43.006)VGYVDDTQFVRFDSDAA(60.003)SQRMEP(89.027)R	AVGYVDDTQFVRFDSDAASQRMEPR	Ala->Asn;Ala->Met;Pro->Trp
HLADRB1	A(42.011)F(-18.973)LLSLR	AFLLSLR	Phe->Lys
HLADRB1	L(43.017)NTLLQR	LNTLLQR	Leu->Arg
HLADRB1	L(1.943)GLLLR	LGLLLR	Leu->Asp
HLADRB1	SG(58.005)GLLQLWK	SGGLLQLWK	Gly->Asp
HLADRB1	R(-19.042)KWEAAHE(-29.974)AEQLR	RKWEAAHEAEQLR	Arg->His;Glu->Val
HLADRB1	R(-85.064)YTCHVQ(-71.037)HEGLPKPLTLR	RYTCHVQHEGLPKPLTLR	Arg->Ala;Gln->Gly
HLADRB1	L(3.019)AVDK(-27.047)ANLELM(15.995)T(-44.026)K	LAVDKANLELMTK	Lys->Thr;Thr->Gly
HLADRB1	G(42.011)VSET(85.032)VFL(3.019)PR	GVSETVFLPR	Thr->Trp
HLADRB1	SWTAADMAAQL(-12.036)TK	SWTAADMAAQLTK	Leu->Thr
HLADRB1	R(-99.080)AYLEGTCVEWLR	RAYLEGTCVEWLR	Arg->Gly
HLADRB1	A(30.011)YLEGTCVEWLR	AYLEGTCVEWLR	Ala->Thr
HLADRB1	A(42.011)PWVE(-27.995)QEGPEYWDRETQ(-71.037)K	APWVEQEGPEYWDRETQK	Glu->Thr;Gln->Gly
HLADRB1	E(42.011)WLR(-57.033)RYLENGK(-31.042)	EWLRRYLENGK	Arg->Val;Lys->Pro
HLADRB1	L(-56.063)MYGCDVGSDG(129.058)R	LMYGCDVGSDGR	Leu->Gly;Gly->Trp
HLADRB1	GYEQ(-31.006)HAYDGK	GYEQHAYDGK	Gln->Pro
HLADRB1	WLEQEG(40.031)PEYWDQETRNVK(114.032)	WLEQEGPEYWDQETRNVK	Gly->Pro
HLADRB1	E(-29.974)F(-33.984)VEWLR	EFVEWLR	Glu->Val;Phe->Leu
HLADRB1	N(14.052)GK(-13.068)PVTTGVSETVFLPR	NGKPVTTGVSETVFLPR	Asn->Lys;Lys->Asp
HLADRB1	R(-85.064)QLALK	RQLALK	Arg->Ala
HLADRB1	K(42.011)PVTTG(129.058)VSETVFLPR	KPVTTGVSETVFLPR	Gly->Trp
HLADRB1	N(42.011)GQ(15.995)EETAGVVSTN(-16.990)LLR	NGQEETAGVVSTNLLR	Asn->Pro
HLADRB1	HNYGVV(-42.047)ESFTVQR	HNYGVVESFTVQR	Val->Gly
HLADRB1	E(42.011)PVELGQ(-41.027)PNTLLCHLDK	EPVELGQPNTLLCHLDK	Gln->Ser
HLADRB1	L(3.019)LGTL(17.956)FLLK	LLGTLFLLK	Leu->Met
HLADRB1	T(42.011)QPLQHHN(-43.006)LLVCSVSGFYPGSL(3.019)EV(-2.016)R	TQPLQHHNLLVCSVSGFYPGSLEVR	Asn->Ala;Val->Pro
HLADRB1	AVTEL(33.984)GR(10.008)PAAEYWNSQK	AVTELGRPAAEYWNSQK	Leu->Phe
HLADRB1	K(8.014)GPLQHH(-6.018)NLLVCHVTDFYPGSLQVR	KGPLQHHNLLVCHVTDFYPGSLQVR	His->Met
HLADRB1	RY(-60.054)F(-76.031)YNQEESVR	RYFYNQEESVR	Tyr->Cys;Phe->Ala
HLADRB1	G(42.011)KPVTTG(72.021)VSETVFLPR	GKPVTTGVSETVFLPR	Gly->Glu
HLADRB1	Q(-13.032)EEFL(3.019)R(10.008)F(-33.984)DSDVGEYR	QEEFLRFDSDVGEYR	Gln->Asp;Phe->Leu
HLADRB1	Q(42.011)SA(-14.016)YDGKDYLALNEDLR	QSAYDGKDYLALNEDLR	Ala->Gly
HLADRB1	G(42.011)EVYT(46.021)CQVEHPSVTSPL(3.019)TV(-2.016)EWR	GEVYTCQVEHPSVTSPLTVEWR	Thr->Phe;Val->Pro
HLADRB1	VA(92.026)VVTGAVVAAVMWR(10.008)	VAVVTGAVVAAVMWR	Ala->Tyr
HLADRB1	D(-1.943)GTFQ(0.984)K(28.006)	DGTFQK	Asp->Leu;Lys->Arg
HLADRB1	YTCHV(-2.016)QHEGL(3.019)PKPLTLR	YTCHVQHEGLPKPLTLR	Val->Pro
HLADRB1	V(42.011)TELGRP(31.042)DAEYWNSQK	VTELGRPDAEYWNSQK	Pro->Lys
HLADRB1	E(-58.005)RV(63.995)RFLDR(10.008)	ERVRFLDR	Glu->Ala;Val->Tyr
HLADRB1	TLFLLK(28.006)	TLFLLK	Lys->Arg
HLADRB1	K(42.011)DK(-71.073)LERADPPK	KDKLERADPPK	Lys->Gly
HLADRB1	Y(28.031)T(-14.016)CHVQHEGLPK	YTCHVQHEGLPK	Thr->Ser
HLADRB1	Q(9.000)AQADRVSL(33.984)R	QAQADRVSLR	Gln->His;Leu->Phe
HLADRB1	S(42.011)H(-37.990)TLQR	SHTLQR	His->Val
HLADRB1	TAADM(15.995)AAQL(-12.036)TK	TAADMAAQLTK	Leu->Thr
HLADRB1	D(42.011)QYAYDG(72.021)KDYLALNEDLRSWTAADTAAQLTQR	DQYAYDGKDYLALNEDLRSWTAADTAAQLTQR	Gly->Glu
HLADRB1	L(0.959)NEDLR	LNEDLR	Leu->Asn
HLADRB1	A(76.031)AVMW(-72.036)R	AAVMWR	Ala->Phe;Trp->Asn
HLADRB1	L(3.019)TLT(12.995)WQR	LTLTWQR	Thr->Asn
HLADRB1	E(-15.000)AEQLR	EAEQLR	Glu->Asn
HLADRB1	R(6.020)A(57.058)YLEDTCVEWLHK(8.014)	RAYLEDTCVEWLHK	Ala->Lys
HLADRB1	Y(42.011)DQ(-14.975)SAYDGKDYLALNEDLRSWTAADTAAQLTQR	YDQSAYDGKDYLALNEDLRSWTAADTAAQLTQR	Gln->Leu
HLADRB1	E(34.021)SVAA(28.031)K	ESVAAK	Glu->Tyr;Ala->Val
HLADRB1	G(42.011)A(115.042)VVAAVMW(-49.020)RR	GAVVAAVMWRR	Ala->Trp;Trp->His
HLADRB1	L(3.019)EQEGPEYW(-129.058)DQETRNVKAQSQTDR(6.020)	LEQEGPEYWDQETRNVKAQSQTDR	Trp->Gly
HLADRB1	FDSDAAS(79.957)QR(10.008)MEP(16.031)R	FDSDAASQRMEPR	Pro->Leu
HLADRB1	A(42.011)YLEDTCVEWL(3.019)H(-50.027)K	AYLEDTCVEWLHK	His->Ser
HLADRB1	S(42.011)DH(-23.975)EATLR	SDHEATLR	His->Leu
HLADRB1	D(42.011)LGPDG(45.988)RLLR	DLGPDGRLLR	Gly->Cys
HLADRB1	S(42.011)L(-14.016)AAAQP(2.016)SV(31.972)RK	SLAAAQPSVRK	2.20882
HLADRB1	Q(42.011)F(-33.025)VRFDSDAAS(-30.011)QR(42.011)	QFVRFDSDAASQR	Phe->Asn;Ser->Gly
HLADRB1	P(50.016)LALAG(90.047)DTR(10.008)	PLALAGDTR	Pro->Phe;Gly->Phe
HLADRB1	FHYLPFLPSTE(8.016)DVYDCR(6.020)	FHYLPFLPSTEDVYDCR	Glu->His
HLADRB1	Q(19.010)H(-37.990)EGLPEPL(-10.075)ML(3.019)R	QHEGLPEPLMLR	Gln->Phe;His->Val;Leu->Cys
HLADRB1	E(-29.974)GLLFA(-14.016)R(10.008)DQK	EGLLFARDQK	2.00631
