## Supplementary material for "Amino acid substitutomics: profiling amino acid substitutions at proteomic scale unveils biological implication and escape mechanism in cancer": Supp file 8

### Sheet: HLAA
			USER_DEF
Pos	Peptide	ID	core	icore	Score	Rank	Ave	NB
1	VVVGAGGVGK	HLAAPepSeq	VVVGGGVGK	VVVGAGGVGK	0.573777	0.375213	0.573777	1
1	VVVGAGGVG	HLAAPepSeq	VVVGAGGVG	VVVGAGGVG	1.9e-05	62.7873	1.9e-05	0
2	VVGAGGVGK	HLAAPepSeq	VVGAGGVGK	VVGAGGVGK	0.617863	0.316312	0.617863	1
1	VVVGAGGV	HLAAPepSeq	VVVGAG-GV	VVVGAGGV	3.9e-05	50.9589	3.9e-05	0
2	VVGAGGVG	HLAAPepSeq	VVGAGGVG-	VVGAGGVG	2.6e-05	57.6788	2.6e-05	0
3	VGAGGVGK	HLAAPepSeq	#NAME?	VGAGGVGK	0.004443	8.11523	0.004443	0

### Sheet: HLAA_AAsub
			USER_DEF
Pos	Peptide	ID	core	icore	Score	Rank	Ave	NB
1	VVVGAGGVGK	HLAAPepSeq	VVVGGGVGK	VVVGAGGVGK	0.468104	0	0.468104	0
1	VVVGAGGVG	HLAAPepSeq	VVVGAGGVG	VVVGAGGVG	4e-05	0	4e-05	0
2	VVGAGGVGK	HLAAPepSeq	VVGAGGVGK	VVGAGGVGK	0.51313	0	0.51313	0
1	VVVGAGGV	HLAAPepSeq	VVVGAGGV-	VVVGAGGV	0.000112	0	0.000112	0
2	VVGAGGVG	HLAAPepSeq	VVGAGGVG-	VVGAGGVG	6.6e-05	0	6.6e-05	0
3	VGAGGVGK	HLAAPepSeq	#NAME?	VGAGGVGK	0.007096	0	0.007096	0

### Sheet: HLAB
			USER_DEF
Pos	Peptide	ID	core	icore	Score	Rank	Ave	NB
1	SPNGTIRNIL	HLABPepSeq	SPNGIRNIL	SPNGTIRNIL	0.973688	0.015978	0.973688	1
1	SPNGTIRNI	HLABPepSeq	SPNGTIRNI	SPNGTIRNI	0.840821	0.109226	0.840821	1
2	PNGTIRNIL	HLABPepSeq	PNGTIRNIL	PNGTIRNIL	0.000121	31.8099	0.000121	0
1	SPNGTIRN	HLABPepSeq	SPNGTIRN-	SPNGTIRN	0.006044	5.85872	0.006044	0
2	PNGTIRNI	HLABPepSeq	#NAME?	PNGTIRNI	0.010816	4.42915	0.010816	0
3	NGTIRNIL	HLABPepSeq	NGT-IRNIL	NGTIRNIL	0.002419	9.06541	0.002419	0

### Sheet: HLAB_AAsub
			USER_DEF
Pos	Peptide	ID	core	icore	Score	Rank	Ave	NB
1	SPNGTIRNIL	HLABPepSeq	SPNTIRNIL	SPNGTIRNIL	0.841181	0	0.841181	0
1	SPNGTIRNI	HLABPepSeq	SPNGTIRNI	SPNGTIRNI	0.660914	0	0.660914	0
2	PNGTIRNIL	HLABPepSeq	PNGTIRNIL	PNGTIRNIL	0.000156	0	0.000156	0
1	SPNGTIRN	HLABPepSeq	SPNGTIRN-	SPNGTIRN	0.004537	0	0.004537	0
2	PNGTIRNI	HLABPepSeq	#NAME?	PNGTIRNI	0.017725	0	0.017725	0
3	NGTIRNIL	HLABPepSeq	NGT-IRNIL	NGTIRNIL	0.005439	0	0.005439	0

### Sheet: HLAC
			USER_DEF
Pos	Peptide	ID	core	icore	Score	Rank	Ave	NB
1	GADGVGKSAL	HLACPepSeq	GADGVKSAL	GADGVGKSAL	0.000806	10.9658	0.000806	0
1	GADGVGKSA	HLACPepSeq	GADGVGKSA	GADGVGKSA	0.000149	22.4397	0.000149	0
2	ADGVGKSAL	HLACPepSeq	ADGVGKSAL	ADGVGKSAL	4.5e-05	33.959	4.5e-05	0
1	GADGVGKS	HLACPepSeq	GADGVGKS-	GADGVGKS	3e-06	70.885	3e-06	0
2	ADGVGKSA	HLACPepSeq	#NAME?	ADGVGKSA	5e-06	59.219	5e-06	0
3	DGVGKSAL	HLACPepSeq	DGVGKS-AL	DGVGKSAL	0.000269	17.6896	0.000269	0

### Sheet: HLAC_AAsub
			USER_DEF
Pos	Peptide	ID	core	icore	Score	Rank	Ave	NB
1	GADGVGKSAL	HLACPepSeq	GADGVKSAL	GADGVGKSAL	0.0168	0	0.0168	0
1	GADGVGKSA	HLACPepSeq	GADGVGKSA	GADGVGKSA	0.00184	0	0.00184	0
2	ADGVGKSAL	HLACPepSeq	ADGVGKSAL	ADGVGKSAL	0.000529	0	0.000529	0
1	GADGVGKS	HLACPepSeq	GADGVGKS-	GADGVGKS	4.5e-05	0	4.5e-05	0
2	ADGVGKSA	HLACPepSeq	#NAME?	ADGVGKSA	4.3e-05	0	4.3e-05	0
3	DGVGKSAL	HLACPepSeq	DGVGKS-AL	DGVGKSAL	0.001916	0	0.001916	0
